# Follow-up availability and the robustness of immune transcriptomic recovery after myocardial infarction

**DOI:** 10.64898/2026.10.28.762142

**Authors:** Lingsen You, Guanzhao Zhang, Zisu Peng, Yujun Guo, Li Shen, Junbo Ge

**Affiliations:** Department of Cardiology, Zhongshan Hospital, Fudan University, Shanghai Institute of Cardiovascular Diseases, Shanghai 200032, China; National Clinical Research Center for Interventional Medicine, Shanghai 200032, China; Oriental Pan-Vascular Devices Innovation College, University of Shanghai for Science and Technology, Shanghai 200093, China; State Key Laboratory of Cardiovascular Diseases, Zhongshan Hospital, Fudan University, Shanghai 200032, China; NHC Key Laboratory of Ischemic Heart Diseases, Shanghai 200032, China; Key Laboratory of Viral Heart Diseases, Chinese Academy of Medical Sciences, Shanghai 200032, China; Institutes of Biomedical Sciences, Fudan University, Shanghai 200030, China; College of Biomedical Engineering, Fudan University, Shanghai 200438, China; Department of Cardiology, The Affiliated Hospital of Qingdao University, No. 16 Jiangsu Road, Qingdao 266000, Shandong, China

**Author notes:** Correspondence: Lingsen You; Junbo Ge. Lingsen You, Zisu Peng, and Yujun Guo contributed equally to this work.

**Keywords:** myocardial infarction, longitudinal transcriptomics, missing data, partial identification, inverse-probability weighting, reproducibility

## Abstract

**Background:** Longitudinal blood transcriptomes describe immune changes after myocardial infarction, but later assays do not necessarily represent the population sampled at admission. We examined whether recovery summaries depend on observable selection and assumptions about unavailable assays.

**Methods:** We reanalyzed official processed data from GSE59867, linking 111 patients with ST-segment elevation myocardial infarction across admission, discharge, one month, and six months. Seven fixed Hallmark programs were scored on a common 17,590-gene vocabulary using a bounded within-sample rank statistic. The primary endpoint was the six-month inflammatory-response score. We separated paired-completer change from the observed follow-up mean minus the entire baseline mean; fitted cross-fitted availability and outcome models; and evaluated full-support completion bounds and prespecified missing-mean scenarios. Artificial deletion tested estimators in the 83 observed six-month participants. GSE123342 provided unlinked marginal comparisons and explicitly conditional completion scenarios.

**Results:** GSE59867 contained 101, 95, and 83 follow-up assays. At six months, inflammatory-response change was −0.00893 among paired completers and −0.00999 for the marginal contrast (95% participant-bootstrap interval −0.01217 to −0.00783). Augmented inverse-probability weighting gave −0.01004 (−0.01556 to −0.00727). The full-support completion interval was [−0.16460, 0.08765], but eliminating the negative change required an unavailable-assay mean 4.42 observed-follow-up standard deviations above the observed mean. The primary direction remained negative throughout the prespecified ± 2-SD scenarios; interferon and coagulation directions were less stable. Under artificial outcome-dependent deletion, all evaluated estimators retained bias. The unlinked external cohort had 65 admission, 64 day-30, and 37 year-one MI assays; the year-one inflammatory contrast was −0.00459, with a conditional tipping shift of 1.70 SD.

**Conclusions:** The observed inflammatory-response rank-score decline was stable to baseline-score adjustment and the prespecified ± 2-observed-SD missing-mean scenarios, while unrestricted completion did not identify its direction. Robustness varied across programs and data settings. These findings concern relative transcriptomic scores and assay availability, not clinical recovery, survival, or intervention efficacy.
