## Supplementary material for "Follow-up availability and the robustness of immune transcriptomic recovery after myocardial infarction": Reproducibility code and derived results: GSE123342_all_sample_metadata.csv

accession	gsm	title	platform	specimen	patient_id	patient_id_basis	group	visit	visit_number	time_description	assay_id	technical_replicate	replicate_of_assay_id	replicate_of_gsm	include_analysis	exclusion_reason	source_characteristics_json
GSE123342	GSM3501241	Blood_MI_D0 [hyb18752]	GPL17586	whole blood		not available in deposited sample metadata	MI	D0		D0	hyb18752	False			True		{"patient diagnosis": "MI", "time point": "D0", "tissue": "whole blood"}
GSE123342	GSM3501242	Blood_MI_D30 [hyb18753]	GPL17586	whole blood		not available in deposited sample metadata	MI	D30		D30	hyb18753	False			True		{"patient diagnosis": "MI", "time point": "D30", "tissue": "whole blood"}
GSE123342	GSM3501243	Blood_MI_D0 [hyb18754]	GPL17586	whole blood		not available in deposited sample metadata	MI	D0		D0	hyb18754	False			True		{"patient diagnosis": "MI", "time point": "D0", "tissue": "whole blood"}
GSE123342	GSM3501244	Blood_MI_D30 [hyb18755]	GPL17586	whole blood		not available in deposited sample metadata	MI	D30		D30	hyb18755	False			True		{"patient diagnosis": "MI", "time point": "D30", "tissue": "whole blood"}
GSE123342	GSM3501245	Blood_MI_D0_Techn_Repl_of_hyb20838 [hyb18756]	GPL17586	whole blood		not available in deposited sample metadata	MI	D0		D0	hyb18756	True	hyb20838	GSM3501376	False	Explicit technical replicate in deposited title	{"patient diagnosis": "MI", "time point": "D0", "tissue": "whole blood"}
GSE123342	GSM3501246	Blood_MI_D30_Techn_Repl_of_hyb20839 [hyb18757]	GPL17586	whole blood		not available in deposited sample metadata	MI	D30		D30	hyb18757	True	hyb20839	GSM3501377	False	Explicit technical replicate in deposited title	{"patient diagnosis": "MI", "time point": "D30", "tissue": "whole blood"}
GSE123342	GSM3501247	Blood_MI_D0 [hyb18758]	GPL17586	whole blood		not available in deposited sample metadata	MI	D0		D0	hyb18758	False			True		{"patient diagnosis": "MI", "time point": "D0", "tissue": "whole blood"}
GSE123342	GSM3501248	Blood_MI_D30 [hyb18759]	GPL17586	whole blood		not available in deposited sample metadata	MI	D30		D30	hyb18759	False			True		{"patient diagnosis": "MI", "time point": "D30", "tissue": "whole blood"}
GSE123342	GSM3501249	Blood_MI_D0 [hyb18760]	GPL17586	whole blood		not available in deposited sample metadata	MI	D0		D0	hyb18760	False			True		{"patient diagnosis": "MI", "time point": "D0", "tissue": "whole blood"}
GSE123342	GSM3501250	Blood_MI_D30 [hyb18761]	GPL17586	whole blood		not available in deposited sample metadata	MI	D30		D30	hyb18761	False			True		{"patient diagnosis": "MI", "time point": "D30", "tissue": "whole blood"}
GSE123342	GSM3501251	Blood_MI_D0 [hyb18762]	GPL17586	whole blood		not available in deposited sample metadata	MI	D0		D0	hyb18762	False			True		{"patient diagnosis": "MI", "time point": "D0", "tissue": "whole blood"}
GSE123342	GSM3501252	Blood_MI_D30 [hyb18763]	GPL17586	whole blood		not available in deposited sample metadata	MI	D30		D30	hyb18763	False			True		{"patient diagnosis": "MI", "time point": "D30", "tissue": "whole blood"}
GSE123342	GSM3501253	Blood_MI_D0 [hyb18764]	GPL17586	whole blood		not available in deposited sample metadata	MI	D0		D0	hyb18764	False			True		{"patient diagnosis": "MI", "time point": "D0", "tissue": "whole blood"}
GSE123342	GSM3501254	Blood_MI_D30 [hyb18765]	GPL17586	whole blood		not available in deposited sample metadata	MI	D30		D30	hyb18765	False			True		{"patient diagnosis": "MI", "time point": "D30", "tissue": "whole blood"}
GSE123342	GSM3501255	Blood_MI_D0 [hyb18766]	GPL17586	whole blood		not available in deposited sample metadata	MI	D0		D0	hyb18766	False			True		{"patient diagnosis": "MI", "time point": "D0", "tissue": "whole blood"}
GSE123342	GSM3501256	Blood_MI_D30 [hyb18767]	GPL17586	whole blood		not available in deposited sample metadata	MI	D30		D30	hyb18767	False			True		{"patient diagnosis": "MI", "time point": "D30", "tissue": "whole blood"}
GSE123342	GSM3501257	Blood_MI_D0 [hyb18768]	GPL17586	whole blood		not available in deposited sample metadata	MI	D0		D0	hyb18768	False			True		{"patient diagnosis": "MI", "time point": "D0", "tissue": "whole blood"}
GSE123342	GSM3501258	Blood_MI_D30 [hyb18769]	GPL17586	whole blood		not available in deposited sample metadata	MI	D30		D30	hyb18769	False			True		{"patient diagnosis": "MI", "time point": "D30", "tissue": "whole blood"}
GSE123342	GSM3501259	Blood_MI_D0 [hyb18770]	GPL17586	whole blood		not available in deposited sample metadata	MI	D0		D0	hyb18770	False			True		{"patient diagnosis": "MI", "time point": "D0", "tissue": "whole blood"}
GSE123342	GSM3501260	Blood_MI_D30 [hyb18771]	GPL17586	whole blood		not available in deposited sample metadata	MI	D30		D30	hyb18771	False			True		{"patient diagnosis": "MI", "time point": "D30", "tissue": "whole blood"}
GSE123342	GSM3501261	Blood_MI_D0 [hyb18772]	GPL17586	whole blood		not available in deposited sample metadata	MI	D0		D0	hyb18772	False			True		{"patient diagnosis": "MI", "time point": "D0", "tissue": "whole blood"}
GSE123342	GSM3501262	Blood_MI_D30 [hyb18773]	GPL17586	whole blood		not available in deposited sample metadata	MI	D30		D30	hyb18773	False			True		{"patient diagnosis": "MI", "time point": "D30", "tissue": "whole blood"}
GSE123342	GSM3501263	Blood_MI_D0 [hyb18776]	GPL17586	whole blood		not available in deposited sample metadata	MI	D0		D0	hyb18776	False			True		{"patient diagnosis": "MI", "time point": "D0", "tissue": "whole blood"}
GSE123342	GSM3501264	Blood_MI_D30 [hyb18777]	GPL17586	whole blood		not available in deposited sample metadata	MI	D30		D30	hyb18777	False			True		{"patient diagnosis": "MI", "time point": "D30", "tissue": "whole blood"}
GSE123342	GSM3501265	Blood_MI_D0_Techn_Repl_of_hyb20782 [hyb18778]	GPL17586	whole blood		not available in deposited sample metadata	MI	D0		D0	hyb18778	True	hyb20782	GSM3501320	False	Explicit technical replicate in deposited title	{"patient diagnosis": "MI", "time point": "D0", "tissue": "whole blood"}
GSE123342	GSM3501266	Blood_MI_D30_Techn_Repl_of_hyb20783 [hyb18779]	GPL17586	whole blood		not available in deposited sample metadata	MI	D30		D30	hyb18779	True	hyb20783	GSM3501321	False	Explicit technical replicate in deposited title	{"patient diagnosis": "MI", "time point": "D30", "tissue": "whole blood"}
GSE123342	GSM3501267	Blood_MI_D0 [hyb18780]	GPL17586	whole blood		not available in deposited sample metadata	MI	D0		D0	hyb18780	False			True		{"patient diagnosis": "MI", "time point": "D0", "tissue": "whole blood"}
GSE123342	GSM3501268	Blood_MI_D30 [hyb18781]	GPL17586	whole blood		not available in deposited sample metadata	MI	D30		D30	hyb18781	False			True		{"patient diagnosis": "MI", "time point": "D30", "tissue": "whole blood"}
GSE123342	GSM3501269	Blood_MI_D0 [hyb18782]	GPL17586	whole blood		not available in deposited sample metadata	MI	D0		D0	hyb18782	False			True		{"patient diagnosis": "MI", "time point": "D0", "tissue": "whole blood"}
GSE123342	GSM3501270	Blood_MI_D30 [hyb18783]	GPL17586	whole blood		not available in deposited sample metadata	MI	D30		D30	hyb18783	False			True		{"patient diagnosis": "MI", "time point": "D30", "tissue": "whole blood"}
GSE123342	GSM3501271	Blood_MI_D0 [hyb18784]	GPL17586	whole blood		not available in deposited sample metadata	MI	D0		D0	hyb18784	False			True		{"patient diagnosis": "MI", "time point": "D0", "tissue": "whole blood"}
GSE123342	GSM3501272	Blood_MI_D30 [hyb18785]	GPL17586	whole blood		not available in deposited sample metadata	MI	D30		D30	hyb18785	False			True		{"patient diagnosis": "MI", "time point": "D30", "tissue": "whole blood"}
GSE123342	GSM3501273	Blood_MI_D0 [hyb18786]	GPL17586	whole blood		not available in deposited sample metadata	MI	D0		D0	hyb18786	False			True		{"patient diagnosis": "MI", "time point": "D0", "tissue": "whole blood"}
GSE123342	GSM3501274	Blood_MI_D30 [hyb18787]	GPL17586	whole blood		not available in deposited sample metadata	MI	D30		D30	hyb18787	False			True		{"patient diagnosis": "MI", "time point": "D30", "tissue": "whole blood"}
GSE123342	GSM3501275	Blood_MI_D0 [hyb18788]	GPL17586	whole blood		not available in deposited sample metadata	MI	D0		D0	hyb18788	False			True		{"patient diagnosis": "MI", "time point": "D0", "tissue": "whole blood"}
GSE123342	GSM3501276	Blood_MI_D30 [hyb18789]	GPL17586	whole blood		not available in deposited sample metadata	MI	D30		D30	hyb18789	False			True		{"patient diagnosis": "MI", "time point": "D30", "tissue": "whole blood"}
GSE123342	GSM3501277	Blood_MI_D0 [hyb20736]	GPL17586	whole blood		not available in deposited sample metadata	MI	D0		D0	hyb20736	False			True		{"patient diagnosis": "MI", "time point": "D0", "tissue": "whole blood"}
GSE123342	GSM3501278	Blood_MI_D30 [hyb20737]	GPL17586	whole blood		not available in deposited sample metadata	MI	D30		D30	hyb20737	False			True		{"patient diagnosis": "MI", "time point": "D30", "tissue": "whole blood"}
GSE123342	GSM3501279	Blood_MI_D0 [hyb20738]	GPL17586	whole blood		not available in deposited sample metadata	MI	D0		D0	hyb20738	False			True		{"patient diagnosis": "MI", "time point": "D0", "tissue": "whole blood"}
GSE123342	GSM3501280	Blood_MI_D0 [hyb20740]	GPL17586	whole blood		not available in deposited sample metadata	MI	D0		D0	hyb20740	False			True		{"patient diagnosis": "MI", "time point": "D0", "tissue": "whole blood"}
GSE123342	GSM3501281	Blood_MI_D30 [hyb20741]	GPL17586	whole blood		not available in deposited sample metadata	MI	D30		D30	hyb20741	False			True		{"patient diagnosis": "MI", "time point": "D30", "tissue": "whole blood"}
GSE123342	GSM3501282	Blood_MI_D0 [hyb20742]	GPL17586	whole blood		not available in deposited sample metadata	MI	D0		D0	hyb20742	False			True		{"patient diagnosis": "MI", "time point": "D0", "tissue": "whole blood"}
GSE123342	GSM3501283	Blood_MI_D0 [hyb20744]	GPL17586	whole blood		not available in deposited sample metadata	MI	D0		D0	hyb20744	False			True		{"patient diagnosis": "MI", "time point": "D0", "tissue": "whole blood"}
GSE123342	GSM3501284	Blood_MI_D30 [hyb20745]	GPL17586	whole blood		not available in deposited sample metadata	MI	D30		D30	hyb20745	False			True		{"patient diagnosis": "MI", "time point": "D30", "tissue": "whole blood"}
GSE123342	GSM3501285	Blood_MI_D0 [hyb20746]	GPL17586	whole blood		not available in deposited sample metadata	MI	D0		D0	hyb20746	False			True		{"patient diagnosis": "MI", "time point": "D0", "tissue": "whole blood"}
GSE123342	GSM3501286	Blood_MI_D30 [hyb20747]	GPL17586	whole blood		not available in deposited sample metadata	MI	D30		D30	hyb20747	False			True		{"patient diagnosis": "MI", "time point": "D30", "tissue": "whole blood"}
GSE123342	GSM3501287	Blood_MI_D0 [hyb20748]	GPL17586	whole blood		not available in deposited sample metadata	MI	D0		D0	hyb20748	False			True		{"patient diagnosis": "MI", "time point": "D0", "tissue": "whole blood"}
GSE123342	GSM3501288	Blood_MI_D30 [hyb20749]	GPL17586	whole blood		not available in deposited sample metadata	MI	D30		D30	hyb20749	False			True		{"patient diagnosis": "MI", "time point": "D30", "tissue": "whole blood"}
GSE123342	GSM3501289	Blood_MI_D0 [hyb20750]	GPL17586	whole blood		not available in deposited sample metadata	MI	D0		D0	hyb20750	False			True		{"patient diagnosis": "MI", "time point": "D0", "tissue": "whole blood"}
GSE123342	GSM3501290	Blood_MI_D30 [hyb20751]	GPL17586	whole blood		not available in deposited sample metadata	MI	D30		D30	hyb20751	False			True		{"patient diagnosis": "MI", "time point": "D30", "tissue": "whole blood"}
GSE123342	GSM3501291	Blood_MI_D30 [hyb20753]	GPL17586	whole blood		not available in deposited sample metadata	MI	D30		D30	hyb20753	False			True		{"patient diagnosis": "MI", "time point": "D30", "tissue": "whole blood"}
GSE123342	GSM3501292	Blood_MI_D0 [hyb20754]	GPL17586	whole blood		not available in deposited sample metadata	MI	D0		D0	hyb20754	False			True		{"patient diagnosis": "MI", "time point": "D0", "tissue": "whole blood"}
GSE123342	GSM3501293	Blood_MI_D30 [hyb20755]	GPL17586	whole blood		not available in deposited sample metadata	MI	D30		D30	hyb20755	False			True		{"patient diagnosis": "MI", "time point": "D30", "tissue": "whole blood"}
GSE123342	GSM3501294	Blood_CAD_D0 [hyb20756]	GPL17586	whole blood		not available in deposited sample metadata	CAD	D0		D0	hyb20756	False			True		{"patient diagnosis": "CAD", "time point": "D0", "tissue": "whole blood"}
GSE123342	GSM3501295	Blood_CAD_D0 [hyb20757]	GPL17586	whole blood		not available in deposited sample metadata	CAD	D0		D0	hyb20757	False			True		{"patient diagnosis": "CAD", "time point": "D0", "tissue": "whole blood"}
GSE123342	GSM3501296	Blood_CAD_D0 [hyb20758]	GPL17586	whole blood		not available in deposited sample metadata	CAD	D0		D0	hyb20758	False			True		{"patient diagnosis": "CAD", "time point": "D0", "tissue": "whole blood"}
GSE123342	GSM3501297	Blood_CAD_D0 [hyb20759]	GPL17586	whole blood		not available in deposited sample metadata	CAD	D0		D0	hyb20759	False			True		{"patient diagnosis": "CAD", "time point": "D0", "tissue": "whole blood"}
GSE123342	GSM3501298	Blood_MI_D0 [hyb20760]	GPL17586	whole blood		not available in deposited sample metadata	MI	D0		D0	hyb20760	False			True		{"patient diagnosis": "MI", "time point": "D0", "tissue": "whole blood"}
GSE123342	GSM3501299	Blood_MI_D30 [hyb20761]	GPL17586	whole blood		not available in deposited sample metadata	MI	D30		D30	hyb20761	False			True		{"patient diagnosis": "MI", "time point": "D30", "tissue": "whole blood"}
GSE123342	GSM3501300	Blood_MI_D0 [hyb20762]	GPL17586	whole blood		not available in deposited sample metadata	MI	D0		D0	hyb20762	False			True		{"patient diagnosis": "MI", "time point": "D0", "tissue": "whole blood"}
GSE123342	GSM3501301	Blood_MI_D30 [hyb20763]	GPL17586	whole blood		not available in deposited sample metadata	MI	D30		D30	hyb20763	False			True		{"patient diagnosis": "MI", "time point": "D30", "tissue": "whole blood"}
GSE123342	GSM3501302	Blood_MI_D0 [hyb20764]	GPL17586	whole blood		not available in deposited sample metadata	MI	D0		D0	hyb20764	False			True		{"patient diagnosis": "MI", "time point": "D0", "tissue": "whole blood"}
GSE123342	GSM3501303	Blood_MI_D30 [hyb20765]	GPL17586	whole blood		not available in deposited sample metadata	MI	D30		D30	hyb20765	False			True		{"patient diagnosis": "MI", "time point": "D30", "tissue": "whole blood"}
GSE123342	GSM3501304	Blood_MI_D0 [hyb20766]	GPL17586	whole blood		not available in deposited sample metadata	MI	D0		D0	hyb20766	False			True		{"patient diagnosis": "MI", "time point": "D0", "tissue": "whole blood"}
GSE123342	GSM3501305	Blood_MI_D30 [hyb20767]	GPL17586	whole blood		not available in deposited sample metadata	MI	D30		D30	hyb20767	False			True		{"patient diagnosis": "MI", "time point": "D30", "tissue": "whole blood"}
GSE123342	GSM3501306	Blood_MI_D0 [hyb20768]	GPL17586	whole blood		not available in deposited sample metadata	MI	D0		D0	hyb20768	False			True		{"patient diagnosis": "MI", "time point": "D0", "tissue": "whole blood"}
GSE123342	GSM3501307	Blood_MI_D30 [hyb20769]	GPL17586	whole blood		not available in deposited sample metadata	MI	D30		D30	hyb20769	False			True		{"patient diagnosis": "MI", "time point": "D30", "tissue": "whole blood"}
GSE123342	GSM3501308	Blood_MI_D0 [hyb20770]	GPL17586	whole blood		not available in deposited sample metadata	MI	D0		D0	hyb20770	False			True		{"patient diagnosis": "MI", "time point": "D0", "tissue": "whole blood"}
GSE123342	GSM3501309	Blood_MI_D30 [hyb20771]	GPL17586	whole blood		not available in deposited sample metadata	MI	D30		D30	hyb20771	False			True		{"patient diagnosis": "MI", "time point": "D30", "tissue": "whole blood"}
GSE123342	GSM3501310	Blood_MI_D0 [hyb20772]	GPL17586	whole blood		not available in deposited sample metadata	MI	D0		D0	hyb20772	False			True		{"patient diagnosis": "MI", "time point": "D0", "tissue": "whole blood"}
GSE123342	GSM3501311	Blood_MI_D30 [hyb20773]	GPL17586	whole blood		not available in deposited sample metadata	MI	D30		D30	hyb20773	False			True		{"patient diagnosis": "MI", "time point": "D30", "tissue": "whole blood"}
GSE123342	GSM3501312	Blood_MI_D0 [hyb20774]	GPL17586	whole blood		not available in deposited sample metadata	MI	D0		D0	hyb20774	False			True		{"patient diagnosis": "MI", "time point": "D0", "tissue": "whole blood"}
GSE123342	GSM3501313	Blood_MI_D30 [hyb20775]	GPL17586	whole blood		not available in deposited sample metadata	MI	D30		D30	hyb20775	False			True		{"patient diagnosis": "MI", "time point": "D30", "tissue": "whole blood"}
GSE123342	GSM3501314	Blood_MI_D0 [hyb20776]	GPL17586	whole blood		not available in deposited sample metadata	MI	D0		D0	hyb20776	False			True		{"patient diagnosis": "MI", "time point": "D0", "tissue": "whole blood"}
GSE123342	GSM3501315	Blood_MI_D30 [hyb20777]	GPL17586	whole blood		not available in deposited sample metadata	MI	D30		D30	hyb20777	False			True		{"patient diagnosis": "MI", "time point": "D30", "tissue": "whole blood"}
GSE123342	GSM3501316	Blood_MI_D0 [hyb20778]	GPL17586	whole blood		not available in deposited sample metadata	MI	D0		D0	hyb20778	False			True		{"patient diagnosis": "MI", "time point": "D0", "tissue": "whole blood"}
GSE123342	GSM3501317	Blood_MI_D30 [hyb20779]	GPL17586	whole blood		not available in deposited sample metadata	MI	D30		D30	hyb20779	False			True		{"patient diagnosis": "MI", "time point": "D30", "tissue": "whole blood"}
GSE123342	GSM3501318	Blood_CAD_D0 [hyb20780]	GPL17586	whole blood		not available in deposited sample metadata	CAD	D0		D0	hyb20780	False			True		{"patient diagnosis": "CAD", "time point": "D0", "tissue": "whole blood"}
GSE123342	GSM3501319	Blood_CAD_D0 [hyb20781]	GPL17586	whole blood		not available in deposited sample metadata	CAD	D0		D0	hyb20781	False			True		{"patient diagnosis": "CAD", "time point": "D0", "tissue": "whole blood"}
GSE123342	GSM3501320	Blood_MI_D0 [hyb20782]	GPL17586	whole blood		not available in deposited sample metadata	MI	D0		D0	hyb20782	False			True		{"patient diagnosis": "MI", "time point": "D0", "tissue": "whole blood"}
GSE123342	GSM3501321	Blood_MI_D30 [hyb20783]	GPL17586	whole blood		not available in deposited sample metadata	MI	D30		D30	hyb20783	False			True		{"patient diagnosis": "MI", "time point": "D30", "tissue": "whole blood"}
GSE123342	GSM3501322	Blood_MI_D0 [hyb20784]	GPL17586	whole blood		not available in deposited sample metadata	MI	D0		D0	hyb20784	False			True		{"patient diagnosis": "MI", "time point": "D0", "tissue": "whole blood"}
GSE123342	GSM3501323	Blood_MI_D30 [hyb20785]	GPL17586	whole blood		not available in deposited sample metadata	MI	D30		D30	hyb20785	False			True		{"patient diagnosis": "MI", "time point": "D30", "tissue": "whole blood"}
GSE123342	GSM3501324	Blood_MI_D0 [hyb20786]	GPL17586	whole blood		not available in deposited sample metadata	MI	D0		D0	hyb20786	False			True		{"patient diagnosis": "MI", "time point": "D0", "tissue": "whole blood"}
GSE123342	GSM3501325	Blood_MI_D30 [hyb20787]	GPL17586	whole blood		not available in deposited sample metadata	MI	D30		D30	hyb20787	False			True		{"patient diagnosis": "MI", "time point": "D30", "tissue": "whole blood"}
GSE123342	GSM3501326	Blood_MI_D0 [hyb20788]	GPL17586	whole blood		not available in deposited sample metadata	MI	D0		D0	hyb20788	False			True		{"patient diagnosis": "MI", "time point": "D0", "tissue": "whole blood"}
GSE123342	GSM3501327	Blood_MI_D30 [hyb20789]	GPL17586	whole blood		not available in deposited sample metadata	MI	D30		D30	hyb20789	False			True		{"patient diagnosis": "MI", "time point": "D30", "tissue": "whole blood"}
GSE123342	GSM3501328	Blood_MI_D0 [hyb20790]	GPL17586	whole blood		not available in deposited sample metadata	MI	D0		D0	hyb20790	False			True		{"patient diagnosis": "MI", "time point": "D0", "tissue": "whole blood"}
GSE123342	GSM3501329	Blood_MI_D30 [hyb20791]	GPL17586	whole blood		not available in deposited sample metadata	MI	D30		D30	hyb20791	False			True		{"patient diagnosis": "MI", "time point": "D30", "tissue": "whole blood"}
GSE123342	GSM3501330	Blood_MI_D0 [hyb20792]	GPL17586	whole blood		not available in deposited sample metadata	MI	D0		D0	hyb20792	False			True		{"patient diagnosis": "MI", "time point": "D0", "tissue": "whole blood"}
GSE123342	GSM3501331	Blood_MI_D30 [hyb20793]	GPL17586	whole blood		not available in deposited sample metadata	MI	D30		D30	hyb20793	False			True		{"patient diagnosis": "MI", "time point": "D30", "tissue": "whole blood"}
GSE123342	GSM3501332	Blood_MI_D0 [hyb20794]	GPL17586	whole blood		not available in deposited sample metadata	MI	D0		D0	hyb20794	False			True		{"patient diagnosis": "MI", "time point": "D0", "tissue": "whole blood"}
GSE123342	GSM3501333	Blood_MI_D30 [hyb20795]	GPL17586	whole blood		not available in deposited sample metadata	MI	D30		D30	hyb20795	False			True		{"patient diagnosis": "MI", "time point": "D30", "tissue": "whole blood"}
GSE123342	GSM3501334	Blood_MI_D0 [hyb20796]	GPL17586	whole blood		not available in deposited sample metadata	MI	D0		D0	hyb20796	False			True		{"patient diagnosis": "MI", "time point": "D0", "tissue": "whole blood"}
GSE123342	GSM3501335	Blood_MI_D30 [hyb20797]	GPL17586	whole blood		not available in deposited sample metadata	MI	D30		D30	hyb20797	False			True		{"patient diagnosis": "MI", "time point": "D30", "tissue": "whole blood"}
GSE123342	GSM3501336	Blood_MI_D0 [hyb20798]	GPL17586	whole blood		not available in deposited sample metadata	MI	D0		D0	hyb20798	False			True		{"patient diagnosis": "MI", "time point": "D0", "tissue": "whole blood"}
GSE123342	GSM3501337	Blood_MI_D30 [hyb20799]	GPL17586	whole blood		not available in deposited sample metadata	MI	D30		D30	hyb20799	False			True		{"patient diagnosis": "MI", "time point": "D30", "tissue": "whole blood"}
GSE123342	GSM3501338	Blood_MI_D0 [hyb20800]	GPL17586	whole blood		not available in deposited sample metadata	MI	D0		D0	hyb20800	False			True		{"patient diagnosis": "MI", "time point": "D0", "tissue": "whole blood"}
GSE123342	GSM3501339	Blood_MI_D30 [hyb20801]	GPL17586	whole blood		not available in deposited sample metadata	MI	D30		D30	hyb20801	False			True		{"patient diagnosis": "MI", "time point": "D30", "tissue": "whole blood"}
GSE123342	GSM3501340	Blood_MI_D0 [hyb20802]	GPL17586	whole blood		not available in deposited sample metadata	MI	D0		D0	hyb20802	False			True		{"patient diagnosis": "MI", "time point": "D0", "tissue": "whole blood"}
GSE123342	GSM3501341	Blood_MI_D30 [hyb20803]	GPL17586	whole blood		not available in deposited sample metadata	MI	D30		D30	hyb20803	False			True		{"patient diagnosis": "MI", "time point": "D30", "tissue": "whole blood"}
GSE123342	GSM3501342	Blood_CAD_D0 [hyb20804]	GPL17586	whole blood		not available in deposited sample metadata	CAD	D0		D0	hyb20804	False			True		{"patient diagnosis": "CAD", "time point": "D0", "tissue": "whole blood"}
GSE123342	GSM3501343	Blood_CAD_D0 [hyb20805]	GPL17586	whole blood		not available in deposited sample metadata	CAD	D0		D0	hyb20805	False			True		{"patient diagnosis": "CAD", "time point": "D0", "tissue": "whole blood"}
GSE123342	GSM3501344	Blood_CAD_D0 [hyb20806]	GPL17586	whole blood		not available in deposited sample metadata	CAD	D0		D0	hyb20806	False			True		{"patient diagnosis": "CAD", "time point": "D0", "tissue": "whole blood"}
GSE123342	GSM3501345	Blood_CAD_D0 [hyb20807]	GPL17586	whole blood		not available in deposited sample metadata	CAD	D0		D0	hyb20807	False			True		{"patient diagnosis": "CAD", "time point": "D0", "tissue": "whole blood"}
GSE123342	GSM3501346	Blood_MI_D0 [hyb20808]	GPL17586	whole blood		not available in deposited sample metadata	MI	D0		D0	hyb20808	False			True		{"patient diagnosis": "MI", "time point": "D0", "tissue": "whole blood"}
GSE123342	GSM3501347	Blood_MI_D30 [hyb20809]	GPL17586	whole blood		not available in deposited sample metadata	MI	D30		D30	hyb20809	False			True		{"patient diagnosis": "MI", "time point": "D30", "tissue": "whole blood"}
GSE123342	GSM3501348	Blood_MI_D0 [hyb20810]	GPL17586	whole blood		not available in deposited sample metadata	MI	D0		D0	hyb20810	False			True		{"patient diagnosis": "MI", "time point": "D0", "tissue": "whole blood"}
GSE123342	GSM3501349	Blood_MI_D30 [hyb20811]	GPL17586	whole blood		not available in deposited sample metadata	MI	D30		D30	hyb20811	False			True		{"patient diagnosis": "MI", "time point": "D30", "tissue": "whole blood"}
GSE123342	GSM3501350	Blood_MI_D0 [hyb20812]	GPL17586	whole blood		not available in deposited sample metadata	MI	D0		D0	hyb20812	False			True		{"patient diagnosis": "MI", "time point": "D0", "tissue": "whole blood"}
GSE123342	GSM3501351	Blood_MI_D30 [hyb20813]	GPL17586	whole blood		not available in deposited sample metadata	MI	D30		D30	hyb20813	False			True		{"patient diagnosis": "MI", "time point": "D30", "tissue": "whole blood"}
GSE123342	GSM3501352	Blood_MI_D0 [hyb20814]	GPL17586	whole blood		not available in deposited sample metadata	MI	D0		D0	hyb20814	False			True		{"patient diagnosis": "MI", "time point": "D0", "tissue": "whole blood"}
GSE123342	GSM3501353	Blood_MI_D30 [hyb20815]	GPL17586	whole blood		not available in deposited sample metadata	MI	D30		D30	hyb20815	False			True		{"patient diagnosis": "MI", "time point": "D30", "tissue": "whole blood"}
GSE123342	GSM3501354	Blood_MI_D0 [hyb20816]	GPL17586	whole blood		not available in deposited sample metadata	MI	D0		D0	hyb20816	False			True		{"patient diagnosis": "MI", "time point": "D0", "tissue": "whole blood"}
GSE123342	GSM3501355	Blood_MI_D30 [hyb20817]	GPL17586	whole blood		not available in deposited sample metadata	MI	D30		D30	hyb20817	False			True		{"patient diagnosis": "MI", "time point": "D30", "tissue": "whole blood"}
GSE123342	GSM3501356	Blood_MI_D0 [hyb20818]	GPL17586	whole blood		not available in deposited sample metadata	MI	D0		D0	hyb20818	False			True		{"patient diagnosis": "MI", "time point": "D0", "tissue": "whole blood"}
GSE123342	GSM3501357	Blood_MI_D30 [hyb20819]	GPL17586	whole blood		not available in deposited sample metadata	MI	D30		D30	hyb20819	False			True		{"patient diagnosis": "MI", "time point": "D30", "tissue": "whole blood"}
GSE123342	GSM3501358	Blood_MI_D0 [hyb20820]	GPL17586	whole blood		not available in deposited sample metadata	MI	D0		D0	hyb20820	False			True		{"patient diagnosis": "MI", "time point": "D0", "tissue": "whole blood"}
GSE123342	GSM3501359	Blood_MI_D30 [hyb20821]	GPL17586	whole blood		not available in deposited sample metadata	MI	D30		D30	hyb20821	False			True		{"patient diagnosis": "MI", "time point": "D30", "tissue": "whole blood"}
GSE123342	GSM3501360	Blood_MI_D0 [hyb20822]	GPL17586	whole blood		not available in deposited sample metadata	MI	D0		D0	hyb20822	False			True		{"patient diagnosis": "MI", "time point": "D0", "tissue": "whole blood"}
GSE123342	GSM3501361	Blood_MI_D30 [hyb20823]	GPL17586	whole blood		not available in deposited sample metadata	MI	D30		D30	hyb20823	False			True		{"patient diagnosis": "MI", "time point": "D30", "tissue": "whole blood"}
GSE123342	GSM3501362	Blood_MI_D0 [hyb20824]	GPL17586	whole blood		not available in deposited sample metadata	MI	D0		D0	hyb20824	False			True		{"patient diagnosis": "MI", "time point": "D0", "tissue": "whole blood"}
GSE123342	GSM3501363	Blood_MI_D30 [hyb20825]	GPL17586	whole blood		not available in deposited sample metadata	MI	D30		D30	hyb20825	False			True		{"patient diagnosis": "MI", "time point": "D30", "tissue": "whole blood"}
GSE123342	GSM3501364	Blood_MI_D0 [hyb20826]	GPL17586	whole blood		not available in deposited sample metadata	MI	D0		D0	hyb20826	False			True		{"patient diagnosis": "MI", "time point": "D0", "tissue": "whole blood"}
GSE123342	GSM3501365	Blood_MI_D30 [hyb20827]	GPL17586	whole blood		not available in deposited sample metadata	MI	D30		D30	hyb20827	False			True		{"patient diagnosis": "MI", "time point": "D30", "tissue": "whole blood"}
GSE123342	GSM3501366	Blood_CAD_D0 [hyb20828]	GPL17586	whole blood		not available in deposited sample metadata	CAD	D0		D0	hyb20828	False			True		{"patient diagnosis": "CAD", "time point": "D0", "tissue": "whole blood"}
GSE123342	GSM3501367	Blood_CAD_D0 [hyb20829]	GPL17586	whole blood		not available in deposited sample metadata	CAD	D0		D0	hyb20829	False			True		{"patient diagnosis": "CAD", "time point": "D0", "tissue": "whole blood"}
GSE123342	GSM3501368	Blood_CAD_D0 [hyb20830]	GPL17586	whole blood		not available in deposited sample metadata	CAD	D0		D0	hyb20830	False			True		{"patient diagnosis": "CAD", "time point": "D0", "tissue": "whole blood"}
GSE123342	GSM3501369	Blood_CAD_D0 [hyb20831]	GPL17586	whole blood		not available in deposited sample metadata	CAD	D0		D0	hyb20831	False			True		{"patient diagnosis": "CAD", "time point": "D0", "tissue": "whole blood"}
GSE123342	GSM3501370	Blood_MI_D0 [hyb20832]	GPL17586	whole blood		not available in deposited sample metadata	MI	D0		D0	hyb20832	False			True		{"patient diagnosis": "MI", "time point": "D0", "tissue": "whole blood"}
GSE123342	GSM3501371	Blood_MI_D30 [hyb20833]	GPL17586	whole blood		not available in deposited sample metadata	MI	D30		D30	hyb20833	False			True		{"patient diagnosis": "MI", "time point": "D30", "tissue": "whole blood"}
GSE123342	GSM3501372	Blood_MI_D0 [hyb20834]	GPL17586	whole blood		not available in deposited sample metadata	MI	D0		D0	hyb20834	False			True		{"patient diagnosis": "MI", "time point": "D0", "tissue": "whole blood"}
GSE123342	GSM3501373	Blood_MI_D30 [hyb20835]	GPL17586	whole blood		not available in deposited sample metadata	MI	D30		D30	hyb20835	False			True		{"patient diagnosis": "MI", "time point": "D30", "tissue": "whole blood"}
GSE123342	GSM3501374	Blood_CAD_D0 [hyb20836]	GPL17586	whole blood		not available in deposited sample metadata	CAD	D0		D0	hyb20836	False			True		{"patient diagnosis": "CAD", "time point": "D0", "tissue": "whole blood"}
GSE123342	GSM3501375	Blood_CAD_D0 [hyb20837]	GPL17586	whole blood		not available in deposited sample metadata	CAD	D0		D0	hyb20837	False			True		{"patient diagnosis": "CAD", "time point": "D0", "tissue": "whole blood"}
GSE123342	GSM3501376	Blood_MI_D0 [hyb20838]	GPL17586	whole blood		not available in deposited sample metadata	MI	D0		D0	hyb20838	False			True		{"patient diagnosis": "MI", "time point": "D0", "tissue": "whole blood"}
GSE123342	GSM3501377	Blood_MI_D30 [hyb20839]	GPL17586	whole blood		not available in deposited sample metadata	MI	D30		D30	hyb20839	False			True		{"patient diagnosis": "MI", "time point": "D30", "tissue": "whole blood"}
GSE123342	GSM3501378	Blood_MI_Y1 [hyb20840]	GPL17586	whole blood		not available in deposited sample metadata	MI	Y1		Y1	hyb20840	False			True		{"patient diagnosis": "MI", "time point": "Y1", "tissue": "whole blood"}
GSE123342	GSM3501379	Blood_MI_Y1 [hyb20841]	GPL17586	whole blood		not available in deposited sample metadata	MI	Y1		Y1	hyb20841	False			True		{"patient diagnosis": "MI", "time point": "Y1", "tissue": "whole blood"}
GSE123342	GSM3501380	Blood_MI_Y1 [hyb21041]	GPL17586	whole blood		not available in deposited sample metadata	MI	Y1		Y1	hyb21041	False			True		{"patient diagnosis": "MI", "time point": "Y1", "tissue": "whole blood"}
GSE123342	GSM3501381	Blood_MI_Y1 [hyb21042]	GPL17586	whole blood		not available in deposited sample metadata	MI	Y1		Y1	hyb21042	False			True		{"patient diagnosis": "MI", "time point": "Y1", "tissue": "whole blood"}
GSE123342	GSM3501382	Blood_MI_Y1 [hyb21043]	GPL17586	whole blood		not available in deposited sample metadata	MI	Y1		Y1	hyb21043	False			True		{"patient diagnosis": "MI", "time point": "Y1", "tissue": "whole blood"}
GSE123342	GSM3501383	Blood_MI_Y1 [hyb21044]	GPL17586	whole blood		not available in deposited sample metadata	MI	Y1		Y1	hyb21044	False			True		{"patient diagnosis": "MI", "time point": "Y1", "tissue": "whole blood"}
GSE123342	GSM3501384	Blood_MI_Y1 [hyb21045]	GPL17586	whole blood		not available in deposited sample metadata	MI	Y1		Y1	hyb21045	False			True		{"patient diagnosis": "MI", "time point": "Y1", "tissue": "whole blood"}
GSE123342	GSM3501385	Blood_MI_Y1 [hyb21046]	GPL17586	whole blood		not available in deposited sample metadata	MI	Y1		Y1	hyb21046	False			True		{"patient diagnosis": "MI", "time point": "Y1", "tissue": "whole blood"}
GSE123342	GSM3501386	Blood_MI_Y1 [hyb21047]	GPL17586	whole blood		not available in deposited sample metadata	MI	Y1		Y1	hyb21047	False			True		{"patient diagnosis": "MI", "time point": "Y1", "tissue": "whole blood"}
GSE123342	GSM3501387	Blood_MI_Y1 [hyb21048]	GPL17586	whole blood		not available in deposited sample metadata	MI	Y1		Y1	hyb21048	False			True		{"patient diagnosis": "MI", "time point": "Y1", "tissue": "whole blood"}
GSE123342	GSM3501388	Blood_MI_Y1 [hyb21049]	GPL17586	whole blood		not available in deposited sample metadata	MI	Y1		Y1	hyb21049	False			True		{"patient diagnosis": "MI", "time point": "Y1", "tissue": "whole blood"}
GSE123342	GSM3501389	Blood_MI_Y1 [hyb21050]	GPL17586	whole blood		not available in deposited sample metadata	MI	Y1		Y1	hyb21050	False			True		{"patient diagnosis": "MI", "time point": "Y1", "tissue": "whole blood"}
GSE123342	GSM3501390	Blood_MI_Y1 [hyb21052]	GPL17586	whole blood		not available in deposited sample metadata	MI	Y1		Y1	hyb21052	False			True		{"patient diagnosis": "MI", "time point": "Y1", "tissue": "whole blood"}
GSE123342	GSM3501391	Blood_MI_Y1 [hyb21053]	GPL17586	whole blood		not available in deposited sample metadata	MI	Y1		Y1	hyb21053	False			True		{"patient diagnosis": "MI", "time point": "Y1", "tissue": "whole blood"}
GSE123342	GSM3501392	Blood_MI_Y1 [hyb21054]	GPL17586	whole blood		not available in deposited sample metadata	MI	Y1		Y1	hyb21054	False			True		{"patient diagnosis": "MI", "time point": "Y1", "tissue": "whole blood"}
GSE123342	GSM3501393	Blood_CAD_D0 [hyb21055]	GPL17586	whole blood		not available in deposited sample metadata	CAD	D0		D0	hyb21055	False			True		{"patient diagnosis": "CAD", "time point": "D0", "tissue": "whole blood"}
GSE123342	GSM3501394	Blood_CAD_D0 [hyb21056]	GPL17586	whole blood		not available in deposited sample metadata	CAD	D0		D0	hyb21056	False			True		{"patient diagnosis": "CAD", "time point": "D0", "tissue": "whole blood"}
GSE123342	GSM3501395	Blood_MI_Y1 [hyb21057]	GPL17586	whole blood		not available in deposited sample metadata	MI	Y1		Y1	hyb21057	False			True		{"patient diagnosis": "MI", "time point": "Y1", "tissue": "whole blood"}
GSE123342	GSM3501396	Blood_MI_Y1 [hyb21058]	GPL17586	whole blood		not available in deposited sample metadata	MI	Y1		Y1	hyb21058	False			True		{"patient diagnosis": "MI", "time point": "Y1", "tissue": "whole blood"}
GSE123342	GSM3501397	Blood_MI_Y1 [hyb21059]	GPL17586	whole blood		not available in deposited sample metadata	MI	Y1		Y1	hyb21059	False			True		{"patient diagnosis": "MI", "time point": "Y1", "tissue": "whole blood"}
GSE123342	GSM3501398	Blood_MI_Y1 [hyb21060]	GPL17586	whole blood		not available in deposited sample metadata	MI	Y1		Y1	hyb21060	False			True		{"patient diagnosis": "MI", "time point": "Y1", "tissue": "whole blood"}
GSE123342	GSM3501399	Blood_MI_Y1 [hyb21061]	GPL17586	whole blood		not available in deposited sample metadata	MI	Y1		Y1	hyb21061	False			True		{"patient diagnosis": "MI", "time point": "Y1", "tissue": "whole blood"}
GSE123342	GSM3501400	Blood_MI_Y1 [hyb21062]	GPL17586	whole blood		not available in deposited sample metadata	MI	Y1		Y1	hyb21062	False			True		{"patient diagnosis": "MI", "time point": "Y1", "tissue": "whole blood"}
GSE123342	GSM3501401	Blood_MI_Y1 [hyb21063]	GPL17586	whole blood		not available in deposited sample metadata	MI	Y1		Y1	hyb21063	False			True		{"patient diagnosis": "MI", "time point": "Y1", "tissue": "whole blood"}
GSE123342	GSM3501402	Blood_MI_Y1 [hyb21064]	GPL17586	whole blood		not available in deposited sample metadata	MI	Y1		Y1	hyb21064	False			True		{"patient diagnosis": "MI", "time point": "Y1", "tissue": "whole blood"}
GSE123342	GSM3501403	Blood_MI_Y1 [hyb21065]	GPL17586	whole blood		not available in deposited sample metadata	MI	Y1		Y1	hyb21065	False			True		{"patient diagnosis": "MI", "time point": "Y1", "tissue": "whole blood"}
GSE123342	GSM3501404	Blood_MI_Y1 [hyb21066]	GPL17586	whole blood		not available in deposited sample metadata	MI	Y1		Y1	hyb21066	False			True		{"patient diagnosis": "MI", "time point": "Y1", "tissue": "whole blood"}
GSE123342	GSM3501405	Blood_MI_Y1 [hyb21067]	GPL17586	whole blood		not available in deposited sample metadata	MI	Y1		Y1	hyb21067	False			True		{"patient diagnosis": "MI", "time point": "Y1", "tissue": "whole blood"}
GSE123342	GSM3501406	Blood_MI_Y1 [hyb21068]	GPL17586	whole blood		not available in deposited sample metadata	MI	Y1		Y1	hyb21068	False			True		{"patient diagnosis": "MI", "time point": "Y1", "tissue": "whole blood"}
GSE123342	GSM3501407	Blood_MI_Y1 [hyb21069]	GPL17586	whole blood		not available in deposited sample metadata	MI	Y1		Y1	hyb21069	False			True		{"patient diagnosis": "MI", "time point": "Y1", "tissue": "whole blood"}
GSE123342	GSM3501408	Blood_MI_Y1 [hyb21070]	GPL17586	whole blood		not available in deposited sample metadata	MI	Y1		Y1	hyb21070	False			True		{"patient diagnosis": "MI", "time point": "Y1", "tissue": "whole blood"}
GSE123342	GSM3501409	Blood_MI_D0 [hyb21071]	GPL17586	whole blood		not available in deposited sample metadata	MI	D0		D0	hyb21071	False			True		{"patient diagnosis": "MI", "time point": "D0", "tissue": "whole blood"}
GSE123342	GSM3501410	Blood_MI_D30 [hyb21072]	GPL17586	whole blood		not available in deposited sample metadata	MI	D30		D30	hyb21072	False			True		{"patient diagnosis": "MI", "time point": "D30", "tissue": "whole blood"}
GSE123342	GSM3501411	Blood_MI_D0 [hyb21073]	GPL17586	whole blood		not available in deposited sample metadata	MI	D0		D0	hyb21073	False			True		{"patient diagnosis": "MI", "time point": "D0", "tissue": "whole blood"}
GSE123342	GSM3501412	Blood_MI_D30 [hyb21074]	GPL17586	whole blood		not available in deposited sample metadata	MI	D30		D30	hyb21074	False			True		{"patient diagnosis": "MI", "time point": "D30", "tissue": "whole blood"}
GSE123342	GSM3501413	Blood_MI_Y1 [hyb21075]	GPL17586	whole blood		not available in deposited sample metadata	MI	Y1		Y1	hyb21075	False			True		{"patient diagnosis": "MI", "time point": "Y1", "tissue": "whole blood"}
GSE123342	GSM3501414	Blood_MI_D0 [hyb21076]	GPL17586	whole blood		not available in deposited sample metadata	MI	D0		D0	hyb21076	False			True		{"patient diagnosis": "MI", "time point": "D0", "tissue": "whole blood"}
GSE123342	GSM3501415	Blood_MI_D30 [hyb21077]	GPL17586	whole blood		not available in deposited sample metadata	MI	D30		D30	hyb21077	False			True		{"patient diagnosis": "MI", "time point": "D30", "tissue": "whole blood"}
GSE123342	GSM3501416	Blood_MI_Y1 [hyb21078]	GPL17586	whole blood		not available in deposited sample metadata	MI	Y1		Y1	hyb21078	False			True		{"patient diagnosis": "MI", "time point": "Y1", "tissue": "whole blood"}
GSE123342	GSM3501417	Blood_CAD_D0 [hyb21079]	GPL17586	whole blood		not available in deposited sample metadata	CAD	D0		D0	hyb21079	False			True		{"patient diagnosis": "CAD", "time point": "D0", "tissue": "whole blood"}
GSE123342	GSM3501418	Blood_CAD_D0 [hyb21080]	GPL17586	whole blood		not available in deposited sample metadata	CAD	D0		D0	hyb21080	False			True		{"patient diagnosis": "CAD", "time point": "D0", "tissue": "whole blood"}
GSE123342	GSM3501419	Blood_MI_Y1 [hyb21083]	GPL17586	whole blood		not available in deposited sample metadata	MI	Y1		Y1	hyb21083	False			True		{"patient diagnosis": "MI", "time point": "Y1", "tissue": "whole blood"}
GSE123342	GSM3501420	Blood_MI_Y1 [hyb21084]	GPL17586	whole blood		not available in deposited sample metadata	MI	Y1		Y1	hyb21084	False			True		{"patient diagnosis": "MI", "time point": "Y1", "tissue": "whole blood"}
GSE123342	GSM3501421	Blood_MI_Y1 [hyb21085]	GPL17586	whole blood		not available in deposited sample metadata	MI	Y1		Y1	hyb21085	False			True		{"patient diagnosis": "MI", "time point": "Y1", "tissue": "whole blood"}
GSE123342	GSM3501422	Blood_MI_Y1 [hyb21086]	GPL17586	whole blood		not available in deposited sample metadata	MI	Y1		Y1	hyb21086	False			True		{"patient diagnosis": "MI", "time point": "Y1", "tissue": "whole blood"}
GSE123342	GSM3501423	Blood_MI_Y1 [hyb21087]	GPL17586	whole blood		not available in deposited sample metadata	MI	Y1		Y1	hyb21087	False			True		{"patient diagnosis": "MI", "time point": "Y1", "tissue": "whole blood"}
GSE123342	GSM3501424	Blood_CAD_D0 [hyb21088]	GPL17586	whole blood		not available in deposited sample metadata	CAD	D0		D0	hyb21088	False			True		{"patient diagnosis": "CAD", "time point": "D0", "tissue": "whole blood"}
GSE123342	GSM3501425	Blood_CAD_D0 [hyb21089]	GPL17586	whole blood		not available in deposited sample metadata	CAD	D0		D0	hyb21089	False			True		{"patient diagnosis": "CAD", "time point": "D0", "tissue": "whole blood"}
GSE123342	GSM3501426	Blood_MI_D30 [hyb21091]	GPL17586	whole blood		not available in deposited sample metadata	MI	D30		D30	hyb21091	False			True		{"patient diagnosis": "MI", "time point": "D30", "tissue": "whole blood"}
GSE123342	GSM3501427	Blood_MI_Y1 [hyb21092]	GPL17586	whole blood		not available in deposited sample metadata	MI	Y1		Y1	hyb21092	False			True		{"patient diagnosis": "MI", "time point": "Y1", "tissue": "whole blood"}
GSE123342	GSM3501428	Blood_MI_D0 [hyb21093]	GPL17586	whole blood		not available in deposited sample metadata	MI	D0		D0	hyb21093	False			True		{"patient diagnosis": "MI", "time point": "D0", "tissue": "whole blood"}
GSE123342	GSM3501429	Blood_MI_D30 [hyb21138]	GPL17586	whole blood		not available in deposited sample metadata	MI	D30		D30	hyb21138	False			True		{"patient diagnosis": "MI", "time point": "D30", "tissue": "whole blood"}
GSE123342	GSM3501430	Blood_MI_D30 [hyb21139]	GPL17586	whole blood		not available in deposited sample metadata	MI	D30		D30	hyb21139	False			True		{"patient diagnosis": "MI", "time point": "D30", "tissue": "whole blood"}
GSE123342	GSM3501431	Blood_MI_D0 [hyb21140]	GPL17586	whole blood		not available in deposited sample metadata	MI	D0		D0	hyb21140	False			True		{"patient diagnosis": "MI", "time point": "D0", "tissue": "whole blood"}
GSE123342	GSM3501432	Blood_MI_D0 [hyb21214]	GPL17586	whole blood		not available in deposited sample metadata	MI	D0		D0	hyb21214	False			True		{"patient diagnosis": "MI", "time point": "D0", "tissue": "whole blood"}
