## Supplementary material for "Follow-up availability and the robustness of immune transcriptomic recovery after myocardial infarction": Reproducibility code and derived results: artificial_parent_index_audit.csv

parent_index	patient_id
0	100Z
1	101Z
2	102Z
3	103Z
4	104Z
5	105Z
6	106Z
7	107Z
8	108Z
9	109Z
10	110Z
11	11Z
12	12Z
13	18Z
14	21Z
15	22Z
16	23Z
17	24Z
18	25Z
19	26Z
20	27Z
21	28Z
22	29Z
23	2Z
24	30Z
25	32Z
26	33Z
27	35Z
28	36Z
29	37Z
30	38Z
31	3Z
32	41Z
33	42Z
34	43Z
35	45Z
36	46Z
37	47Z
38	48Z
39	49Z
40	4Z
41	51Z
42	52Z
43	54Z
44	56Z
45	57Z
46	58Z
47	60Z
48	61Z
49	62Z
50	64Z
51	65Z
52	66Z
53	67Z
54	68Z
55	69Z
56	6Z
57	70Z
58	71Z
59	74Z
60	75Z
61	76Z
62	77Z
63	78Z
64	79Z
65	7Z
66	80Z
67	81Z
68	83Z
69	84Z
70	86Z
71	87Z
72	8Z
73	90Z
74	91Z
75	92Z
76	93Z
77	94Z
78	95Z
79	96Z
80	98Z
81	99Z
82	9Z
