## Supplementary material for "Follow-up availability and the robustness of immune transcriptomic recovery after myocardial infarction": Reproducibility code and derived results: data_registry.csv

accession	official_landing_page	official_download_url	download_finished_utc	matrix_sha256	matrix_bytes	specimen	platform	disease	deposited_arrays	scored_arrays	recovery_analysis_assays	scoring_scope	independent_people	visit_counts	linkage	duplicates	followup_and_censoring	outcome_definition	role	original_study	use_conditions	ethics_scope
GSE59867	https://www.ncbi.nlm.nih.gov/geo/query/acc.cgi?acc=GSE59867	https://ftp.ncbi.nlm.nih.gov/geo/series/GSE59nnn/GSE59867/matrix/GSE59867_series_matrix.txt.gz	2026-10-27T07:34:14.443332+00:00	0f90638ce4e8b2e33b4ee2cf8c364164ca3e538155c9b2e8e56cd0ebc69986a5	46664028	Peripheral blood mononuclear cells	GPL6244	ST-segment elevation myocardial infarction; stable CAD contextual controls	436	436	390	All retained arrays were scored; stable CAD controls are excluded from recovery summaries	111 linked STEMI participants and 46 separately labeled CAD controls	D0 111; discharge 101; M1 95; M6 83; CAD controls 46	Explicit Patient nZ titles authenticate source visit links	No duplicate participant-visit records detected	Individual reasons for unavailable arrays, death and withdrawal unavailable; no survival or censoring analysis	Seven fixed [0,1] within-sample gene-set rank scores; assay availability; no clinical event endpoint	Primary linked source cohort	PMID 25984239; PMCID PMC4432772	NCBI places no restrictions on use or distribution of molecular database data, but submitters may retain intellectual property rights and NCBI cannot transfer unrestricted permission. Public accessibility is not proof of institutional ethics exemption.	Original study ethics/consent are reported in primary publications; they do not certify a new institutional approval or exemption for this secondary analysis.
GSE123342	https://www.ncbi.nlm.nih.gov/geo/query/acc.cgi?acc=GSE123342	https://ftp.ncbi.nlm.nih.gov/geo/series/GSE123nnn/GSE123342/matrix/GSE123342_series_matrix.txt.gz	2026-10-27T07:35:55.492647+00:00	5ac7e823f09e1a3873c8e73094bc246bb0300f2add5e7ec1f04680fd6d4b6815	54341774	Whole blood	GPL17586	Acute myocardial infarction; exact STEMI/NSTEMI composition of the deposited microarray subset is unverified; stable CAD contextual controls	192	188	166	All retained arrays were scored; stable CAD controls are excluded from recovery summaries	65 baseline MI assays reported from 65 patients; no public participant roster; do not sum visits as persons	MI D0 65; MI D30 64; MI Y1 37; CAD D0 22; 4 excluded technical replicate assays	No verified patient-level linkage or proof all later assays are subsets of baseline65	Four explicitly labeled technical replicates excluded with target GSM mapping	No individual missing reasons/censoring available for array subset; parent study143-person death/loss counts cannot be allocated to the65-array branch	Seven fixed [0,1] within-sample gene-set rank scores; assay availability; no clinical event endpoint	Unlinked external descriptive comparison; conditional completion scenarios	PMID 31756302; PMCID PMC6922070	NCBI places no restrictions on use or distribution of molecular database data, but submitters may retain intellectual property rights and NCBI cannot transfer unrestricted permission. Public accessibility is not proof of institutional ethics exemption.	Original study ethics/consent are reported in primary publications; they do not certify a new institutional approval or exemption for this secondary analysis.
