## Supplementary material for "Follow-up availability and the robustness of immune transcriptomic recovery after myocardial infarction": Reproducibility code and derived results: GSE59867_patient_visit_ids.csv

sample	patient_id	visit
GSM1448335	1Z	1
GSM1448336	1Z	2
GSM1448337	1Z	3
GSM1448338	2Z	1
GSM1448339	2Z	2
GSM1448340	2Z	3
GSM1448341	2Z	4
GSM1448342	3Z	1
GSM1448343	3Z	2
GSM1448344	3Z	3
GSM1448345	3Z	4
GSM1448346	4Z	1
GSM1448347	4Z	2
GSM1448348	4Z	3
GSM1448349	4Z	4
GSM1448350	5Z	1
GSM1448351	5Z	2
GSM1448352	6Z	1
GSM1448353	6Z	2
GSM1448354	6Z	3
GSM1448355	6Z	4
GSM1448356	7Z	1
GSM1448357	7Z	2
GSM1448358	7Z	3
GSM1448359	7Z	4
GSM1448360	8Z	1
GSM1448361	8Z	2
GSM1448362	8Z	3
GSM1448363	8Z	4
GSM1448364	9Z	1
GSM1448365	9Z	2
GSM1448366	9Z	3
GSM1448367	9Z	4
GSM1448368	10Z	1
GSM1448369	10Z	2
GSM1448370	10Z	3
GSM1448371	11Z	1
GSM1448372	11Z	2
GSM1448373	11Z	3
GSM1448374	11Z	4
GSM1448375	12Z	1
GSM1448376	12Z	2
GSM1448377	12Z	4
GSM1448378	13Z	1
GSM1448379	13Z	2
GSM1448380	14Z	1
GSM1448381	14Z	2
GSM1448382	14Z	3
GSM1448383	15Z	1
GSM1448384	15Z	2
GSM1448385	15Z	3
GSM1448386	16Z	1
GSM1448387	16Z	2
GSM1448388	16Z	3
GSM1448389	17Z	1
GSM1448390	17Z	2
GSM1448391	18Z	1
GSM1448392	18Z	2
GSM1448393	18Z	3
GSM1448394	18Z	4
GSM1448395	19Z	1
GSM1448396	19Z	2
GSM1448397	19Z	3
GSM1448398	20Z	1
GSM1448399	20Z	2
GSM1448400	20Z	3
GSM1448401	21Z	1
GSM1448402	21Z	2
GSM1448403	21Z	3
GSM1448404	21Z	4
GSM1448405	22Z	1
GSM1448406	22Z	2
GSM1448407	22Z	3
GSM1448408	22Z	4
GSM1448409	23Z	1
GSM1448410	23Z	2
GSM1448411	23Z	3
GSM1448412	23Z	4
GSM1448413	24Z	1
GSM1448414	24Z	2
GSM1448415	24Z	3
GSM1448416	24Z	4
GSM1448417	25Z	1
GSM1448418	25Z	2
GSM1448419	25Z	3
GSM1448420	25Z	4
GSM1448421	26Z	1
GSM1448422	26Z	2
GSM1448423	26Z	3
GSM1448424	26Z	4
GSM1448425	27Z	1
GSM1448426	27Z	2
GSM1448427	27Z	3
GSM1448428	27Z	4
GSM1448429	28Z	1
GSM1448430	28Z	2
GSM1448431	28Z	3
GSM1448432	28Z	4
GSM1448433	29Z	1
GSM1448434	29Z	2
GSM1448435	29Z	3
GSM1448436	29Z	4
GSM1448437	30Z	1
GSM1448438	30Z	4
GSM1448439	31Z	1
GSM1448440	31Z	2
GSM1448441	31Z	3
GSM1448442	32Z	1
GSM1448443	32Z	2
GSM1448444	32Z	3
GSM1448445	32Z	4
GSM1448446	33Z	1
GSM1448447	33Z	2
GSM1448448	33Z	3
GSM1448449	33Z	4
GSM1448450	34Z	1
GSM1448451	34Z	2
GSM1448452	35Z	1
GSM1448453	35Z	3
GSM1448454	35Z	4
GSM1448455	36Z	1
GSM1448456	36Z	2
GSM1448457	36Z	3
GSM1448458	36Z	4
GSM1448459	37Z	1
GSM1448460	37Z	2
GSM1448461	37Z	3
GSM1448462	37Z	4
GSM1448463	38Z	1
GSM1448464	38Z	2
GSM1448465	38Z	3
GSM1448466	38Z	4
GSM1448467	39Z	1
GSM1448468	40Z	1
GSM1448469	40Z	2
GSM1448470	40Z	3
GSM1448471	41Z	1
GSM1448472	41Z	2
GSM1448473	41Z	3
GSM1448474	41Z	4
GSM1448475	42Z	1
GSM1448476	42Z	2
GSM1448477	42Z	3
GSM1448478	42Z	4
GSM1448479	43Z	1
GSM1448480	43Z	2
GSM1448481	43Z	3
GSM1448482	43Z	4
GSM1448483	44Z	1
GSM1448484	44Z	2
GSM1448485	45Z	1
GSM1448486	45Z	2
GSM1448487	45Z	3
GSM1448488	45Z	4
GSM1448489	46Z	1
GSM1448490	46Z	2
GSM1448491	46Z	3
GSM1448492	46Z	4
GSM1448493	47Z	1
GSM1448494	47Z	2
GSM1448495	47Z	3
GSM1448496	47Z	4
GSM1448497	48Z	1
GSM1448498	48Z	2
GSM1448499	48Z	3
GSM1448500	48Z	4
GSM1448501	49Z	1
GSM1448502	49Z	2
GSM1448503	49Z	3
GSM1448504	49Z	4
GSM1448505	50Z	1
GSM1448506	50Z	2
GSM1448507	50Z	3
GSM1448508	51Z	1
GSM1448509	51Z	2
GSM1448510	51Z	3
GSM1448511	51Z	4
GSM1448512	52Z	1
GSM1448513	52Z	2
GSM1448514	52Z	3
GSM1448515	52Z	4
GSM1448516	53Z	1
GSM1448517	53Z	2
GSM1448518	53Z	3
GSM1448519	54Z	1
GSM1448520	54Z	2
GSM1448521	54Z	3
GSM1448522	54Z	4
GSM1448523	55Z	1
GSM1448524	55Z	2
GSM1448525	55Z	3
GSM1448526	56Z	1
GSM1448527	56Z	2
GSM1448528	56Z	3
GSM1448529	56Z	4
GSM1448530	57Z	1
GSM1448531	57Z	2
GSM1448532	57Z	3
GSM1448533	57Z	4
GSM1448534	58Z	1
GSM1448535	58Z	2
GSM1448536	58Z	3
GSM1448537	58Z	4
GSM1448538	59Z	1
GSM1448539	59Z	2
GSM1448540	59Z	3
GSM1448541	60Z	1
GSM1448542	60Z	2
GSM1448543	60Z	3
GSM1448544	60Z	4
GSM1448545	61Z	1
GSM1448546	61Z	3
GSM1448547	61Z	4
GSM1448548	62Z	1
GSM1448549	62Z	2
GSM1448550	62Z	3
GSM1448551	62Z	4
GSM1448552	63Z	1
GSM1448553	63Z	2
GSM1448554	64Z	1
GSM1448555	64Z	2
GSM1448556	64Z	3
GSM1448557	64Z	4
GSM1448558	65Z	1
GSM1448559	65Z	3
GSM1448560	65Z	4
GSM1448561	66Z	1
GSM1448562	66Z	3
GSM1448563	66Z	4
GSM1448564	67Z	1
GSM1448565	67Z	2
GSM1448566	67Z	3
GSM1448567	67Z	4
GSM1448568	68Z	1
GSM1448569	68Z	2
GSM1448570	68Z	3
GSM1448571	68Z	4
GSM1448572	69Z	1
GSM1448573	69Z	2
GSM1448574	69Z	3
GSM1448575	69Z	4
GSM1448576	70Z	1
GSM1448577	70Z	2
GSM1448578	70Z	3
GSM1448579	70Z	4
GSM1448580	71Z	1
GSM1448581	71Z	2
GSM1448582	71Z	3
GSM1448583	71Z	4
GSM1448584	72Z	1
GSM1448585	72Z	2
GSM1448586	72Z	3
GSM1448587	73Z	1
GSM1448588	73Z	2
GSM1448589	73Z	3
GSM1448590	74Z	1
GSM1448591	74Z	2
GSM1448592	74Z	3
GSM1448593	74Z	4
GSM1448594	75Z	1
GSM1448595	75Z	2
GSM1448596	75Z	3
GSM1448597	75Z	4
GSM1448598	76Z	1
GSM1448599	76Z	2
GSM1448600	76Z	3
GSM1448601	76Z	4
GSM1448602	77Z	1
GSM1448603	77Z	2
GSM1448604	77Z	3
GSM1448605	77Z	4
GSM1448606	78Z	1
GSM1448607	78Z	4
GSM1448608	79Z	1
GSM1448609	79Z	2
GSM1448610	79Z	3
GSM1448611	79Z	4
GSM1448612	80Z	1
GSM1448613	80Z	3
GSM1448614	80Z	4
GSM1448615	81Z	1
GSM1448616	81Z	2
GSM1448617	81Z	3
GSM1448618	81Z	4
GSM1448619	82Z	1
GSM1448620	82Z	2
GSM1448621	83Z	1
GSM1448622	83Z	2
GSM1448623	83Z	3
GSM1448624	83Z	4
GSM1448625	84Z	1
GSM1448626	84Z	2
GSM1448627	84Z	3
GSM1448628	84Z	4
GSM1448629	85Z	1
GSM1448630	86Z	1
GSM1448631	86Z	2
GSM1448632	86Z	3
GSM1448633	86Z	4
GSM1448634	87Z	1
GSM1448635	87Z	2
GSM1448636	87Z	3
GSM1448637	87Z	4
GSM1448638	88Z	1
GSM1448639	89Z	1
GSM1448640	89Z	2
GSM1448641	89Z	3
GSM1448642	90Z	1
GSM1448643	90Z	2
GSM1448644	90Z	3
GSM1448645	90Z	4
GSM1448646	91Z	1
GSM1448647	91Z	2
GSM1448648	91Z	3
GSM1448649	91Z	4
GSM1448650	92Z	1
GSM1448651	92Z	2
GSM1448652	92Z	3
GSM1448653	92Z	4
GSM1448654	93Z	1
GSM1448655	93Z	2
GSM1448656	93Z	3
GSM1448657	93Z	4
GSM1448658	94Z	1
GSM1448659	94Z	2
GSM1448660	94Z	3
GSM1448661	94Z	4
GSM1448662	95Z	1
GSM1448663	95Z	2
GSM1448664	95Z	3
GSM1448665	95Z	4
GSM1448666	96Z	1
GSM1448667	96Z	2
GSM1448668	96Z	3
GSM1448669	96Z	4
GSM1448670	97Z	1
GSM1448671	97Z	2
GSM1448672	98Z	1
GSM1448673	98Z	2
GSM1448674	98Z	3
GSM1448675	98Z	4
GSM1448676	99Z	1
GSM1448677	99Z	2
GSM1448678	99Z	3
GSM1448679	99Z	4
GSM1448680	100Z	1
GSM1448681	100Z	2
GSM1448682	100Z	3
GSM1448683	100Z	4
GSM1448684	101Z	1
GSM1448685	101Z	2
GSM1448686	101Z	3
GSM1448687	101Z	4
GSM1448688	102Z	1
GSM1448689	102Z	2
GSM1448690	102Z	3
GSM1448691	102Z	4
GSM1448692	103Z	1
GSM1448693	103Z	2
GSM1448694	103Z	4
GSM1448695	104Z	1
GSM1448696	104Z	2
GSM1448697	104Z	3
GSM1448698	104Z	4
GSM1448699	105Z	1
GSM1448700	105Z	2
GSM1448701	105Z	4
GSM1448702	106Z	1
GSM1448703	106Z	2
GSM1448704	106Z	3
GSM1448705	106Z	4
GSM1448706	107Z	1
GSM1448707	107Z	2
GSM1448708	107Z	3
GSM1448709	107Z	4
GSM1448710	108Z	1
GSM1448711	108Z	2
GSM1448712	108Z	3
GSM1448713	108Z	4
GSM1448714	109Z	1
GSM1448715	109Z	2
GSM1448716	109Z	3
GSM1448717	109Z	4
GSM1448718	110Z	1
GSM1448719	110Z	2
GSM1448720	110Z	3
GSM1448721	110Z	4
GSM1448722	111Z	1
GSM1448723	111Z	2
GSM1448724	111Z	3
