## Supplementary material for "Follow-up availability and the robustness of immune transcriptomic recovery after myocardial infarction": Reproducibility code and derived results: artificial_deletion_masks.csv

mechanism	planned_fraction	replicate	deleted_parent_indices
MCAR	0.1	0	60;20;80;6;46;66;11;5
MCAR	0.1	1	38;74;52;6;65;55;53;66
MCAR	0.1	2	76;12;11;4;69;57;35;22
MCAR	0.1	3	3;69;50;49;23;21;37;68
MCAR	0.1	4	55;35;38;21;27;10;31;54
MCAR	0.1	5	57;43;12;40;47;78;50;37
MCAR	0.1	6	28;82;21;40;27;2;38;67
MCAR	0.1	7	73;66;63;31;38;7;71;10
MCAR	0.1	8	79;0;45;67;48;78;20;46
MCAR	0.1	9	22;79;27;17;59;2;63;24
MCAR	0.1	10	62;21;76;3;36;51;37;13
MCAR	0.1	11	59;18;27;9;13;65;32;20
MCAR	0.1	12	11;62;78;8;19;13;73;64
MCAR	0.1	13	33;79;15;7;56;28;57;43
MCAR	0.1	14	8;18;36;19;43;60;6;42
MCAR	0.1	15	15;13;27;79;14;78;32;8
MCAR	0.1	16	14;22;56;15;16;8;33;46
MCAR	0.1	17	38;55;24;56;61;18;8;81
MCAR	0.1	18	8;18;79;10;27;73;61;7
MCAR	0.1	19	64;73;75;61;9;62;77;81
MCAR	0.1	20	37;16;1;9;58;42;28;72
MCAR	0.1	21	7;69;67;20;21;26;9;55
MCAR	0.1	22	72;26;82;75;55;8;41;76
MCAR	0.1	23	22;48;28;10;21;25;72;35
MCAR	0.1	24	34;68;80;63;26;74;42;0
MCAR	0.1	25	50;79;77;14;4;69;35;34
MCAR	0.1	26	51;49;30;56;28;17;69;32
MCAR	0.1	27	43;49;19;27;8;81;82;12
MCAR	0.1	28	4;74;8;75;58;21;48;7
MCAR	0.1	29	72;23;82;56;33;62;53;27
MCAR	0.1	30	47;39;12;62;7;82;4;1
MCAR	0.1	31	61;59;0;8;46;27;10;44
MCAR	0.1	32	4;16;32;37;1;36;22;67
MCAR	0.1	33	14;48;9;73;11;24;12;2
MCAR	0.1	34	27;9;5;23;66;77;56;40
MCAR	0.1	35	76;15;58;11;38;65;82;7
MCAR	0.1	36	31;81;78;40;68;35;8;50
MCAR	0.1	37	41;77;61;47;26;40;80;43
MCAR	0.1	38	61;43;69;58;9;21;77;75
MCAR	0.1	39	60;38;5;18;40;76;36;14
MCAR	0.1	40	39;78;70;20;19;76;57;43
MCAR	0.1	41	22;23;48;37;75;33;82;36
MCAR	0.1	42	51;31;3;35;82;16;19;37
MCAR	0.1	43	8;32;55;15;65;72;38;47
MCAR	0.1	44	73;32;45;3;23;71;4;43
MCAR	0.1	45	49;31;41;53;3;80;27;34
MCAR	0.1	46	16;8;54;27;10;26;2;70
MCAR	0.1	47	31;35;66;68;1;33;57;23
MCAR	0.1	48	39;36;11;74;26;43;23;81
MCAR	0.1	49	75;56;17;43;42;4;29;39
MCAR	0.25	0	18;39;48;19;44;69;11;53;40;37;67;77;33;25;13;16;51;20;8;43;72
MCAR	0.25	1	71;15;35;60;67;1;13;57;17;19;65;6;10;27;16;38;55;48;62;73;23
MCAR	0.25	2	70;56;63;18;46;52;48;66;32;11;2;40;62;27;73;55;64;50;74;0;60
MCAR	0.25	3	62;36;77;21;68;2;38;18;78;9;6;51;72;11;52;73;5;12;22;33;80
MCAR	0.25	4	45;12;75;72;31;61;81;5;21;36;42;0;20;52;53;6;47;23;40;63;68
MCAR	0.25	5	73;12;80;22;4;20;18;53;31;32;11;19;68;61;8;41;51;39;28;55;36
MCAR	0.25	6	63;48;81;55;29;82;44;61;28;74;71;17;75;1;72;12;31;57;53;11;0
MCAR	0.25	7	82;30;80;46;49;72;36;58;3;67;77;34;5;76;6;40;66;68;11;45;18
MCAR	0.25	8	7;0;58;19;15;1;72;37;68;25;76;74;10;13;48;42;28;75;33;4;71
MCAR	0.25	9	62;65;23;78;54;36;48;24;9;56;61;60;55;44;40;11;29;73;58;12;14
MCAR	0.25	10	40;6;69;24;81;18;34;37;19;82;43;79;10;60;52;20;32;48;55;25;66
MCAR	0.25	11	75;59;80;74;49;30;60;31;27;56;14;82;6;15;52;71;28;65;37;4;3
MCAR	0.25	12	18;5;4;70;65;7;31;81;6;40;27;41;64;21;44;54;79;12;51;14;2
MCAR	0.25	13	34;8;65;66;72;2;36;35;49;76;58;6;15;67;12;46;3;1;56;71;50
MCAR	0.25	14	74;50;41;72;6;76;33;64;24;43;66;5;52;58;69;10;44;0;32;54;81
MCAR	0.25	15	65;33;48;68;49;24;30;22;45;25;73;20;80;55;7;51;70;21;77;39;15
MCAR	0.25	16	43;38;63;46;34;44;25;6;17;11;71;21;82;7;61;47;50;79;18;77;42
MCAR	0.25	17	76;51;29;13;82;49;20;11;61;22;72;23;4;24;47;67;65;14;5;30;38
MCAR	0.25	18	73;48;49;53;74;35;78;46;81;40;13;54;8;31;28;76;23;69;33;32;5
MCAR	0.25	19	52;60;32;77;71;79;22;58;78;14;40;69;12;82;65;4;19;67;59;35;31
MCAR	0.25	20	40;12;13;11;65;77;61;29;32;1;17;49;23;33;70;39;9;52;36;59;72
MCAR	0.25	21	34;40;13;71;65;76;53;49;4;50;19;81;24;11;77;32;31;55;10;15;0
MCAR	0.25	22	40;12;4;29;81;61;22;33;11;49;77;23;21;17;62;70;82;2;68;44;31
MCAR	0.25	23	9;76;21;77;38;46;71;57;27;20;8;74;49;18;72;45;22;42;59;24;75
MCAR	0.25	24	55;68;56;33;63;61;80;26;9;59;20;81;62;46;1;48;29;27;34;54;75
MCAR	0.25	25	38;15;81;54;60;12;6;16;3;77;23;52;31;53;69;66;36;43;32;61;28
MCAR	0.25	26	13;0;69;2;8;38;36;77;54;5;44;47;80;21;65;11;57;19;42;6;76
MCAR	0.25	27	44;74;36;53;62;70;56;1;77;0;20;64;27;72;29;2;57;41;5;17;4
MCAR	0.25	28	46;63;10;76;17;74;59;32;1;22;2;4;14;47;26;43;38;25;12;57;68
MCAR	0.25	29	63;68;3;61;30;34;23;51;55;81;60;41;35;6;76;24;28;67;17;8;69
MCAR	0.25	30	26;28;36;21;62;11;37;1;66;81;33;52;8;51;76;68;50;46;73;79;71
MCAR	0.25	31	31;47;1;42;40;80;72;73;75;21;5;52;37;27;25;22;43;55;53;8;67
MCAR	0.25	32	67;1;77;55;60;32;75;37;46;78;81;19;62;47;22;54;12;69;29;80;10
MCAR	0.25	33	19;68;55;28;47;48;32;11;12;9;8;41;36;34;37;14;62;46;73;4;3
MCAR	0.25	34	46;37;28;1;7;78;3;6;40;48;19;23;0;43;18;8;39;16;62;29;21
MCAR	0.25	35	77;61;28;75;7;0;1;5;71;57;43;27;53;30;55;29;50;25;78;8;72
MCAR	0.25	36	73;37;59;74;49;18;29;46;15;27;10;36;20;28;66;5;39;35;31;50;62
MCAR	0.25	37	67;14;19;24;61;26;3;30;16;20;73;69;82;50;27;72;44;11;31;81;41
MCAR	0.25	38	42;53;26;73;72;9;5;44;18;20;82;37;55;32;13;28;34;24;45;0;50
MCAR	0.25	39	34;56;8;39;6;18;68;17;11;64;16;48;70;23;76;55;12;10;66;46;1
MCAR	0.25	40	3;80;75;14;39;11;57;34;41;27;20;71;35;73;0;66;32;47;29;7;25
MCAR	0.25	41	31;69;11;62;35;76;44;21;43;42;38;15;10;68;5;48;8;41;20;13;63
MCAR	0.25	42	27;49;42;16;32;77;41;78;76;1;14;79;64;67;72;23;65;29;68;80;73
MCAR	0.25	43	33;12;6;58;44;10;47;16;20;0;75;5;67;7;21;2;41;77;59;65;48
MCAR	0.25	44	66;57;2;13;11;15;47;55;59;45;32;12;23;4;18;69;27;5;19;51;21
MCAR	0.25	45	0;45;14;56;54;24;67;13;22;60;3;77;6;34;27;43;19;33;74;62;61
MCAR	0.25	46	82;48;29;33;4;73;57;1;38;79;26;50;69;72;78;21;2;56;55;18;5
MCAR	0.25	47	70;39;41;73;33;26;6;29;1;69;23;81;46;8;44;4;16;75;2;77;22
MCAR	0.25	48	36;82;61;32;67;26;30;2;54;55;8;59;4;42;6;10;33;65;9;58;29
MCAR	0.25	49	65;68;22;19;27;10;29;17;69;51;79;71;78;41;74;3;26;0;2;9;38
MCAR	0.4	0	55;66;51;16;6;73;14;34;12;3;1;44;54;23;72;17;41;8;27;63;25;10;13;15;28;22;33;82;0;5;11;74;71
MCAR	0.4	1	27;53;54;82;81;31;10;21;63;3;59;61;73;2;66;48;78;46;70;26;44;6;56;33;80;5;0;37;18;39;19;4;65
MCAR	0.4	2	8;50;71;34;69;49;80;46;61;30;82;25;77;43;73;29;4;20;62;56;65;12;10;39;41;70;75;16;5;79;54;15;48
MCAR	0.4	3	9;6;14;58;21;81;75;73;13;33;27;19;16;29;8;67;25;7;63;66;43;3;69;23;50;12;15;62;80;39;10;1;64
MCAR	0.4	4	26;69;40;46;21;36;50;48;80;58;33;30;24;23;15;37;8;22;68;51;5;45;19;25;73;62;0;29;78;71;66;27;49
MCAR	0.4	5	25;34;39;74;58;17;71;2;50;22;43;3;30;18;72;41;8;65;77;63;57;82;11;56;24;78;66;33;59;38;51;32;44
MCAR	0.4	6	28;51;66;61;78;74;43;67;4;41;12;62;38;5;2;82;77;47;37;45;35;57;75;70;39;29;60;34;65;81;31;8;18
MCAR	0.4	7	39;82;4;18;63;35;71;77;5;33;53;64;29;68;81;32;69;20;46;21;6;36;67;56;1;43;31;73;27;51;23;79;61
MCAR	0.4	8	36;27;9;69;23;63;52;81;62;0;1;59;18;2;43;42;58;14;29;5;49;60;34;80;35;71;39;20;31;24;3;32;19
MCAR	0.4	9	26;79;51;59;15;61;82;70;36;53;17;44;10;1;50;39;35;23;47;42;29;28;20;33;52;38;72;0;22;76;66;60;25
MCAR	0.4	10	70;39;59;38;15;11;4;45;80;64;6;73;62;56;41;74;40;57;25;2;19;54;43;63;23;79;78;82;34;10;12;5;44
MCAR	0.4	11	19;81;14;31;55;56;4;16;25;65;35;73;1;67;45;21;15;72;51;30;78;43;44;46;82;39;28;69;70;40;52;41;53
MCAR	0.4	12	37;23;15;68;31;40;62;24;49;9;8;6;5;73;39;18;3;52;59;36;55;58;30;25;70;48;19;66;74;22;51;43;35
MCAR	0.4	13	59;9;50;68;46;22;72;19;81;74;61;65;70;15;3;75;0;20;13;30;63;40;21;38;7;62;5;64;79;16;12;31;23
MCAR	0.4	14	30;12;10;17;39;56;59;69;45;20;49;21;18;26;61;27;54;48;23;29;6;40;63;38;34;16;67;58;66;81;36;46;42
MCAR	0.4	15	11;63;39;13;50;53;31;66;77;23;35;75;25;20;57;6;29;16;52;59;68;55;19;82;43;10;30;34;14;26;0;4;48
MCAR	0.4	16	16;8;38;52;0;73;82;54;31;15;4;21;55;68;39;50;9;66;43;5;23;36;1;58;60;33;41;22;71;42;47;18;25
MCAR	0.4	17	55;14;70;45;13;9;59;64;81;41;2;68;25;20;7;58;72;15;26;74;35;11;53;5;62;34;43;22;42;44;16;67;80
MCAR	0.4	18	76;14;81;30;78;21;69;17;80;67;58;72;40;18;47;73;11;1;3;53;48;46;36;54;37;31;10;52;57;13;79;12;5
MCAR	0.4	19	72;1;47;68;58;41;16;50;67;32;37;19;44;20;35;59;69;78;82;80;31;3;28;48;65;18;15;79;49;76;7;8;54
MCAR	0.4	20	48;63;21;24;23;37;75;13;5;10;32;18;66;79;61;11;14;38;70;62;51;60;45;65;2;44;59;64;41;8;35;30;47
MCAR	0.4	21	67;24;40;39;75;35;53;33;80;58;51;38;63;57;18;15;76;71;6;7;36;68;41;66;8;5;62;37;1;12;69;14;31
MCAR	0.4	22	79;13;48;16;19;60;51;56;74;8;39;53;24;52;54;38;23;67;14;47;61;57;73;12;59;68;26;4;69;0;29;45;58
MCAR	0.4	23	25;52;70;54;2;74;26;49;47;23;64;75;21;67;57;50;53;58;45;7;73;18;30;60;46;11;69;82;6;12;38;63;81
MCAR	0.4	24	48;13;33;3;46;45;41;11;55;60;39;63;15;18;36;71;57;62;24;52;10;20;56;53;38;69;1;64;74;49;37;32;68
MCAR	0.4	25	60;38;19;21;8;48;22;26;28;72;40;50;7;59;79;69;45;4;9;14;17;36;27;35;52;43;0;51;57;77;31;6;64
MCAR	0.4	26	53;67;37;4;14;5;34;32;60;50;27;29;19;38;51;63;61;49;70;31;3;54;10;20;81;26;12;13;78;44;8;47;25
MCAR	0.4	27	15;5;19;16;6;79;50;29;35;24;61;33;52;45;18;8;51;22;25;39;55;12;38;72;46;31;65;47;76;62;77;49;57
MCAR	0.4	28	75;70;39;43;42;78;71;28;12;14;77;53;8;35;50;2;66;22;38;57;59;31;34;1;4;10;74;62;17;45;52;6;46
MCAR	0.4	29	11;9;80;5;53;39;34;2;73;56;24;47;42;13;76;48;57;33;25;28;44;30;65;41;7;63;72;6;68;17;15;78;26
MCAR	0.4	30	81;63;13;27;11;5;12;25;75;28;22;18;35;9;43;62;50;79;21;29;48;3;0;30;46;72;58;40;32;56;20;4;64
MCAR	0.4	31	38;47;49;8;13;70;10;81;64;37;54;32;45;39;16;59;78;50;33;52;24;0;12;69;65;60;76;35;7;31;21;67;15
MCAR	0.4	32	40;16;73;14;72;60;47;77;74;62;53;43;41;11;76;12;24;67;34;71;20;17;10;68;39;13;5;26;21;44;7;56;81
MCAR	0.4	33	76;18;54;1;22;2;21;32;15;50;75;47;60;19;57;31;0;61;27;45;38;17;74;69;10;44;55;52;56;72;25;59;14
MCAR	0.4	34	3;47;45;75;12;16;10;76;7;42;20;18;62;78;60;0;48;81;51;29;80;41;15;49;2;65;5;38;61;36;25;71;31
MCAR	0.4	35	7;81;0;51;77;10;34;11;50;4;78;48;32;57;21;40;12;19;58;8;55;67;36;64;80;79;72;14;49;59;62;53;52
MCAR	0.4	36	2;26;55;75;24;70;65;36;49;62;79;80;59;25;18;34;67;69;30;11;35;22;41;15;42;7;78;60;29;28;14;23;8
MCAR	0.4	37	70;9;73;27;39;29;55;52;72;47;63;31;77;48;69;21;82;57;19;71;6;22;3;43;28;23;20;78;5;0;66;37;54
MCAR	0.4	38	72;12;23;34;52;62;22;81;67;14;29;32;57;50;10;53;11;39;25;9;68;61;77;2;13;65;6;8;38;1;37;45;47
MCAR	0.4	39	41;40;55;22;28;35;78;29;44;45;66;77;50;5;67;6;43;65;8;3;10;52;34;17;1;25;58;23;81;2;63;69;42
MCAR	0.4	40	10;73;7;68;29;17;62;70;52;45;21;13;56;27;18;32;22;55;31;9;53;28;24;48;40;5;77;25;44;71;37;26;65
MCAR	0.4	41	72;10;64;38;12;17;29;37;32;77;20;51;0;66;44;15;76;13;79;6;16;3;69;62;59;42;67;8;7;9;45;82;70
MCAR	0.4	42	22;81;29;66;23;55;32;79;73;67;14;62;82;59;11;36;48;43;69;77;78;40;4;72;12;2;42;45;52;51;70;74;28
MCAR	0.4	43	72;19;58;81;41;44;48;40;4;18;21;29;30;39;6;3;28;50;61;13;7;49;64;11;78;74;56;12;15;79;10;8;9
MCAR	0.4	44	24;71;48;51;78;54;8;75;18;62;29;32;5;60;16;82;15;80;38;30;6;58;14;57;53;50;2;17;27;72;1;49;34
MCAR	0.4	45	59;40;14;18;10;19;64;38;69;45;1;30;71;3;33;48;25;34;74;15;54;43;36;32;78;53;7;13;4;47;24;81;62
MCAR	0.4	46	11;15;30;64;59;34;41;71;36;27;6;76;79;16;33;82;18;45;68;48;51;66;29;37;9;19;77;60;50;69;81;31;63
MCAR	0.4	47	61;22;25;74;69;9;8;64;2;26;48;58;75;17;13;43;19;28;3;63;57;1;50;38;37;60;12;30;7;33;77;66;49
MCAR	0.4	48	28;34;63;39;6;18;15;29;54;2;49;66;42;62;31;51;52;26;53;60;8;20;19;32;17;72;47;61;45;70;5;35;11
MCAR	0.4	49	35;4;20;81;31;77;74;72;59;32;60;1;40;79;58;53;25;37;7;10;63;64;54;49;24;61;68;8;67;6;9;55;78
baseline_dependent	0.1	0	72;51;35;53;19;7;57;37
baseline_dependent	0.1	1	81;22;7;28;35;51;64;37
baseline_dependent	0.1	2	51;29;31;40;70;25;7;22
baseline_dependent	0.1	3	39;35;73;21;22;72;37;28
baseline_dependent	0.1	4	66;39;22;35;40;61;51;74
baseline_dependent	0.1	5	64;45;29;21;22;12;3;39
baseline_dependent	0.1	6	77;29;64;22;74;3;35;78
baseline_dependent	0.1	7	22;81;51;31;77;35;56;21
baseline_dependent	0.1	8	29;51;7;78;81;22;77;21
baseline_dependent	0.1	9	51;45;28;31;3;7;35;64
baseline_dependent	0.1	10	3;74;7;31;35;22;47;64
baseline_dependent	0.1	11	35;20;39;81;64;76;22;19
baseline_dependent	0.1	12	39;22;28;76;79;35;5;29
baseline_dependent	0.1	13	21;76;7;22;40;39;81;79
baseline_dependent	0.1	14	39;35;37;51;28;81;40;3
baseline_dependent	0.1	15	21;0;22;39;3;51;29;28
baseline_dependent	0.1	16	51;74;28;7;22;5;29;79
baseline_dependent	0.1	17	76;31;51;22;25;64;77;67
baseline_dependent	0.1	18	51;81;74;61;39;21;28;40
baseline_dependent	0.1	19	35;74;28;45;22;31;63;79
baseline_dependent	0.1	20	78;29;25;22;40;11;72;81
baseline_dependent	0.1	21	31;21;39;81;14;40;64;37
baseline_dependent	0.1	22	7;22;28;5;77;35;74;67
baseline_dependent	0.1	23	25;22;74;76;51;64;78;40
baseline_dependent	0.1	24	12;7;3;35;39;64;40;22
baseline_dependent	0.1	25	64;77;35;22;7;39;37;29
baseline_dependent	0.1	26	40;35;51;20;28;22;7;72
baseline_dependent	0.1	27	51;21;19;52;61;28;31;7
baseline_dependent	0.1	28	7;29;19;22;35;21;72;39
baseline_dependent	0.1	29	35;22;61;81;14;51;17;76
baseline_dependent	0.1	30	35;28;39;21;37;81;29;19
baseline_dependent	0.1	31	25;22;12;35;74;39;21;31
baseline_dependent	0.1	32	21;25;22;29;40;35;74;72
baseline_dependent	0.1	33	22;74;63;79;77;51;29;39
baseline_dependent	0.1	34	22;74;35;45;51;62;82;28
baseline_dependent	0.1	35	22;35;5;39;29;74;51;54
baseline_dependent	0.1	36	7;29;74;21;72;35;22;51
baseline_dependent	0.1	37	19;5;31;64;35;33;23;39
baseline_dependent	0.1	38	12;39;35;74;45;37;22;72
baseline_dependent	0.1	39	22;78;35;64;40;70;28;51
baseline_dependent	0.1	40	35;3;22;67;25;74;61;40
baseline_dependent	0.1	41	24;22;29;7;21;28;51;35
baseline_dependent	0.1	42	37;39;22;72;29;35;7;5
baseline_dependent	0.1	43	40;22;7;35;72;12;29;37
baseline_dependent	0.1	44	28;22;35;21;40;39;7;79
baseline_dependent	0.1	45	51;72;29;57;28;3;69;22
baseline_dependent	0.1	46	45;39;22;74;61;5;51;43
baseline_dependent	0.1	47	22;70;64;29;0;37;35;21
baseline_dependent	0.1	48	20;3;7;11;22;51;29;65
baseline_dependent	0.1	49	72;64;29;40;7;11;74;25
baseline_dependent	0.25	0	39;22;29;73;19;51;40;35;81;7;43;31;77;74;70;25;28;64;45;57;62
baseline_dependent	0.25	1	3;39;35;29;7;28;33;78;51;22;64;40;21;31;52;0;12;25;74;27;77
baseline_dependent	0.25	2	51;22;35;29;3;21;39;73;45;64;31;72;28;52;0;37;7;5;78;80;19
baseline_dependent	0.25	3	0;57;35;31;22;51;79;29;21;33;3;20;28;39;5;17;52;74;25;10;67
baseline_dependent	0.25	4	29;25;31;22;51;53;28;35;74;64;37;5;21;39;7;78;3;45;61;33;12
baseline_dependent	0.25	5	22;35;81;29;74;1;76;18;40;51;78;39;57;64;67;69;12;72;7;20;5
baseline_dependent	0.25	6	78;35;28;51;22;64;29;5;40;3;74;39;21;12;82;14;25;81;72;45;79
baseline_dependent	0.25	7	74;5;35;22;12;40;64;31;21;72;29;81;51;28;7;70;8;77;78;14;79
baseline_dependent	0.25	8	7;29;35;22;5;81;76;67;39;74;19;31;12;40;52;21;72;28;64;78;2
baseline_dependent	0.25	9	0;22;35;29;3;37;76;21;40;8;39;52;7;78;45;51;74;24;72;81;77
baseline_dependent	0.25	10	12;13;39;35;22;45;31;64;21;29;7;77;51;72;40;57;5;23;79;37;28
baseline_dependent	0.25	11	51;22;40;74;35;7;39;31;29;1;3;27;64;28;56;61;13;20;21;72;70
baseline_dependent	0.25	12	64;31;72;67;22;17;35;20;74;57;28;5;7;77;39;51;14;13;29;81;70
baseline_dependent	0.25	13	62;74;29;35;21;10;64;5;7;22;31;12;81;20;77;39;45;28;51;40;19
baseline_dependent	0.25	14	13;7;74;1;22;45;51;31;5;21;10;72;64;28;35;25;77;39;29;81;33
baseline_dependent	0.25	15	28;22;7;80;37;74;29;35;39;21;78;64;76;0;23;43;31;77;40;51;3
baseline_dependent	0.25	16	64;40;14;59;22;76;35;28;7;79;29;5;21;37;39;77;51;82;74;31;0
baseline_dependent	0.25	17	22;35;29;39;64;78;37;45;8;70;7;81;76;74;55;72;28;51;77;5;49
baseline_dependent	0.25	18	22;29;35;31;40;81;61;64;39;76;3;42;78;74;72;15;48;51;25;37;21
baseline_dependent	0.25	19	29;39;28;51;35;7;3;5;22;37;21;64;78;74;0;25;31;79;57;72;45
baseline_dependent	0.25	20	76;22;40;43;74;28;25;20;77;29;39;35;1;61;64;38;5;65;3;81;79
baseline_dependent	0.25	21	78;35;22;39;81;45;51;70;8;74;7;29;77;28;21;64;14;40;33;12;82
baseline_dependent	0.25	22	35;28;39;76;40;51;78;29;74;22;72;25;45;58;7;77;31;81;5;64;3
baseline_dependent	0.25	23	40;39;72;29;22;56;37;35;25;61;5;7;45;21;79;81;78;51;42;3;67
baseline_dependent	0.25	24	73;40;35;72;64;7;37;28;74;39;21;29;22;78;69;31;45;51;12;25;52
baseline_dependent	0.25	25	39;51;20;72;74;5;81;7;28;21;31;40;23;22;15;45;29;8;37;64;52
baseline_dependent	0.25	26	0;57;74;51;7;61;78;76;64;22;35;81;24;31;14;20;40;28;77;39;5
baseline_dependent	0.25	27	52;74;64;7;22;21;17;35;40;29;39;28;77;2;20;51;79;5;33;78;75
baseline_dependent	0.25	28	64;51;35;29;39;21;7;28;22;12;14;72;78;15;40;45;79;80;70;61;20
baseline_dependent	0.25	29	35;22;31;29;5;74;64;76;72;78;39;7;21;12;28;11;20;61;25;51;40
baseline_dependent	0.25	30	28;22;7;78;43;51;81;77;39;55;72;35;64;29;5;17;19;67;21;37;76
baseline_dependent	0.25	31	39;22;76;61;7;72;25;37;35;3;38;51;64;52;28;40;63;21;43;29;77
baseline_dependent	0.25	32	28;67;61;22;77;81;0;21;51;35;64;76;37;74;79;78;8;39;29;5;72
baseline_dependent	0.25	33	77;29;51;39;35;81;22;74;72;21;79;37;7;64;33;14;42;3;28;11;43
baseline_dependent	0.25	34	72;37;2;28;21;22;35;51;74;25;29;5;40;13;39;43;77;3;31;41;45
baseline_dependent	0.25	35	45;22;51;0;78;35;29;31;40;37;33;39;19;74;5;28;72;20;77;21;7
baseline_dependent	0.25	36	29;74;22;64;25;21;61;72;55;7;40;76;45;1;35;31;67;81;39;51;77
baseline_dependent	0.25	37	74;1;19;51;7;40;21;29;39;22;28;82;35;81;72;79;31;64;5;37;76
baseline_dependent	0.25	38	17;22;40;29;37;3;35;72;7;64;13;25;78;51;39;81;28;74;79;12;19
baseline_dependent	0.25	39	35;22;74;3;51;25;21;29;67;34;61;40;79;39;28;33;2;56;45;5;80
baseline_dependent	0.25	40	78;40;5;39;28;35;37;31;21;74;81;22;77;12;72;0;7;64;51;57;25
baseline_dependent	0.25	41	29;21;51;35;22;53;64;72;7;39;19;78;74;79;25;28;76;40;8;77;12
baseline_dependent	0.25	42	51;31;37;28;22;29;35;7;45;72;79;21;76;40;5;78;67;81;77;61;3
baseline_dependent	0.25	43	22;7;51;72;74;64;35;31;21;17;39;8;13;79;30;77;37;45;29;61;76
baseline_dependent	0.25	44	72;29;64;78;74;2;51;54;24;35;21;40;7;31;25;45;76;22;79;36;19
baseline_dependent	0.25	45	72;78;31;76;5;81;43;19;29;22;77;51;64;20;74;24;35;40;39;37;28
baseline_dependent	0.25	46	74;35;29;19;27;37;22;1;77;51;21;72;39;28;64;17;70;67;31;82;79
baseline_dependent	0.25	47	29;51;64;28;7;61;22;49;39;74;5;79;12;40;35;72;2;8;37;57;75
baseline_dependent	0.25	48	64;7;52;37;21;67;35;22;81;40;28;29;51;39;20;74;76;43;77;27;72
baseline_dependent	0.25	49	12;28;5;40;0;35;76;39;71;17;22;51;29;63;81;53;72;74;7;64;21
baseline_dependent	0.4	0	57;72;39;29;51;22;34;35;40;37;21;28;12;5;74;13;64;7;78;79;61;43;53;81;67;3;25;19;9;31;76;6;49
baseline_dependent	0.4	1	39;22;35;37;7;3;79;29;64;81;40;21;14;51;25;67;77;4;76;74;78;45;72;11;5;31;28;20;17;2;1;55;61
baseline_dependent	0.4	2	7;39;52;74;35;22;51;21;64;20;15;29;25;31;77;63;37;40;28;81;76;0;65;45;14;72;79;43;78;3;38;82;70
baseline_dependent	0.4	3	12;29;22;45;70;0;51;39;35;57;7;37;64;20;74;5;21;28;71;81;76;3;72;78;24;66;31;14;52;2;25;40;56
baseline_dependent	0.4	4	31;76;35;74;7;51;72;37;21;39;22;64;25;29;28;33;78;40;70;14;20;61;5;56;3;82;19;81;45;55;73;57;4
baseline_dependent	0.4	5	29;35;28;7;64;74;21;5;2;81;70;79;22;19;78;51;40;72;57;39;76;37;77;67;61;45;13;11;25;66;31;17;3
baseline_dependent	0.4	6	22;76;5;29;31;81;28;51;35;14;43;7;64;25;78;40;74;71;8;12;3;77;69;63;21;17;72;55;39;52;47;23;61
baseline_dependent	0.4	7	74;40;29;81;31;35;57;7;37;64;22;72;39;51;62;70;28;21;5;55;20;27;19;77;25;79;76;23;43;45;78;12;3
baseline_dependent	0.4	8	21;52;29;39;28;51;74;35;8;55;5;76;78;20;37;22;33;0;31;19;61;32;70;40;7;81;63;57;79;77;10;64;24
baseline_dependent	0.4	9	25;29;61;21;22;40;74;72;28;35;51;17;39;78;5;20;64;57;7;67;19;3;43;77;73;24;37;31;79;14;42;75;45
baseline_dependent	0.4	10	45;31;37;72;39;21;51;10;22;78;29;64;3;20;40;7;19;35;28;52;36;5;76;61;23;77;79;17;15;12;25;70;74
baseline_dependent	0.4	11	70;35;22;78;21;28;72;7;64;40;51;74;81;29;39;67;17;38;25;0;61;59;3;20;31;49;76;14;77;37;79;33;55
baseline_dependent	0.4	12	22;35;21;31;78;28;57;20;40;7;25;51;14;69;76;72;39;29;79;3;37;61;5;12;77;27;74;64;8;66;19;81;43
baseline_dependent	0.4	13	64;51;35;22;81;67;21;61;39;76;74;57;29;40;70;8;55;20;77;7;12;5;28;79;17;72;25;36;43;53;78;19;73
baseline_dependent	0.4	14	64;20;37;51;39;12;29;63;7;13;45;28;25;31;22;38;77;3;74;40;19;81;79;35;70;21;5;55;76;67;33;72;14
baseline_dependent	0.4	15	7;1;39;5;53;29;22;35;74;51;10;40;37;28;33;43;21;25;72;67;3;70;8;64;81;45;20;31;78;59;57;63;80
baseline_dependent	0.4	16	19;35;21;5;77;45;39;25;81;64;74;76;51;37;22;40;7;78;10;72;69;28;67;29;52;17;3;31;55;73;79;70;62
baseline_dependent	0.4	17	29;7;22;40;51;31;64;2;35;39;28;37;12;72;76;3;78;70;21;77;61;23;27;74;8;62;14;81;20;19;25;5;45
baseline_dependent	0.4	18	71;70;29;51;22;57;61;55;72;74;78;35;39;64;77;40;5;81;33;79;20;0;7;12;21;43;6;28;3;31;45;15;52
baseline_dependent	0.4	19	81;51;31;20;77;35;22;74;29;28;55;25;7;33;72;21;39;5;49;40;3;64;17;37;45;43;15;79;12;61;57;56;8
baseline_dependent	0.4	20	22;35;78;31;79;3;81;40;33;5;29;0;51;7;76;25;72;64;74;37;39;28;15;69;21;27;45;19;77;63;80;52;82
baseline_dependent	0.4	21	22;72;40;37;21;28;79;62;64;35;39;7;76;29;61;51;67;5;74;70;0;77;31;20;45;78;38;81;57;36;13;60;82
baseline_dependent	0.4	22	35;7;39;72;5;40;79;0;22;81;29;19;64;51;3;21;74;76;61;78;25;28;77;82;37;52;45;43;31;38;14;20;44
baseline_dependent	0.4	23	22;53;5;39;12;72;35;40;28;51;37;7;67;29;14;43;74;20;79;55;31;64;81;3;33;78;21;52;42;57;17;25;77
baseline_dependent	0.4	24	20;7;22;25;12;64;35;39;77;74;28;21;5;37;81;72;76;45;1;78;29;51;40;31;17;8;19;79;3;0;70;52;43
baseline_dependent	0.4	25	28;22;7;5;39;72;40;81;66;45;78;77;51;74;35;2;43;31;76;33;21;64;12;29;49;61;3;15;57;20;13;37;79
baseline_dependent	0.4	26	35;72;60;7;40;22;61;39;77;19;28;74;25;82;5;29;37;78;57;51;81;64;67;31;42;20;76;53;27;14;0;3;21
baseline_dependent	0.4	27	28;51;61;22;7;39;20;21;35;72;74;76;29;31;78;5;40;25;3;64;19;67;79;37;33;81;77;13;17;23;14;55;56
baseline_dependent	0.4	28	76;7;0;22;74;79;39;35;21;82;72;3;25;29;77;5;61;78;31;40;28;20;81;64;52;12;1;51;33;19;17;63;14
baseline_dependent	0.4	29	22;51;77;59;7;78;74;62;35;3;39;21;33;28;76;81;64;5;37;19;29;70;31;40;72;15;79;25;23;6;2;57;20
baseline_dependent	0.4	30	72;69;22;28;29;79;31;0;7;39;35;26;51;8;21;64;71;40;10;74;57;81;49;48;78;5;37;25;27;19;76;12;2
baseline_dependent	0.4	31	22;3;61;7;72;75;35;40;77;60;29;51;64;52;20;74;78;28;5;21;70;25;39;1;14;57;31;67;43;81;37;18;12
baseline_dependent	0.4	32	3;28;5;21;31;22;51;29;39;79;74;35;78;37;7;40;62;70;76;77;64;72;27;61;12;43;66;25;81;19;38;55;63
baseline_dependent	0.4	33	20;39;51;7;22;37;28;29;76;77;40;35;57;31;19;3;81;1;74;72;78;79;64;13;21;61;12;25;45;5;42;0;24
baseline_dependent	0.4	34	25;22;72;81;39;28;35;29;20;21;31;7;74;64;69;37;78;40;51;23;49;38;61;79;24;45;76;19;77;3;5;67;2
baseline_dependent	0.4	35	36;7;39;22;79;35;29;12;21;77;19;40;64;14;78;74;45;28;31;43;3;13;37;72;25;51;5;48;52;81;8;20;2
baseline_dependent	0.4	36	28;37;40;81;20;22;74;39;21;35;7;64;43;61;72;51;77;67;76;1;29;78;31;5;3;9;45;52;0;25;17;19;8
baseline_dependent	0.4	37	22;64;35;82;0;29;51;52;72;49;74;40;28;67;19;31;70;78;1;39;81;76;21;79;7;23;61;63;80;14;20;43;5
baseline_dependent	0.4	38	64;74;22;35;76;0;39;78;57;8;21;28;19;40;7;61;14;20;67;51;59;37;25;17;29;72;77;81;3;82;31;5;10
baseline_dependent	0.4	39	22;76;25;29;40;20;21;35;81;39;79;77;64;51;3;74;37;31;82;45;61;28;73;63;0;72;53;43;7;55;69;42;62
baseline_dependent	0.4	40	45;35;77;61;43;79;39;40;72;37;3;70;51;64;22;74;26;33;17;38;5;31;29;25;21;28;36;42;81;7;78;62;12
baseline_dependent	0.4	41	7;22;29;77;74;35;51;79;24;28;37;25;5;40;45;66;64;43;78;27;23;31;39;21;8;20;72;12;69;61;14;3;81
baseline_dependent	0.4	42	74;37;51;3;35;22;76;81;5;7;64;28;40;20;31;39;52;78;29;21;65;59;2;19;72;67;61;43;45;15;77;79;38
baseline_dependent	0.4	43	20;64;22;39;12;51;7;82;74;40;15;49;77;29;61;35;43;72;81;21;18;63;31;25;28;24;5;80;78;76;37;0;3
baseline_dependent	0.4	44	21;39;22;51;76;77;78;74;7;81;55;35;25;14;31;0;28;43;29;5;37;40;79;64;57;72;45;33;19;56;20;42;3
baseline_dependent	0.4	45	29;7;60;20;35;22;39;28;74;76;45;40;78;0;70;57;31;51;79;72;69;64;43;77;3;33;21;25;5;49;8;81;18
baseline_dependent	0.4	46	29;7;22;51;35;39;65;62;64;78;72;31;21;67;76;77;25;33;40;28;37;43;74;41;81;17;55;79;19;23;24;5;12
baseline_dependent	0.4	47	39;35;64;51;7;78;22;81;25;72;28;40;74;21;29;0;5;55;54;43;70;31;37;17;71;49;23;14;76;20;61;57;77
baseline_dependent	0.4	48	28;29;35;22;64;40;12;31;51;72;39;17;65;7;3;4;5;82;76;77;21;37;74;81;52;8;25;45;36;55;43;62;27
baseline_dependent	0.4	49	2;21;51;40;79;32;35;55;25;3;29;74;77;28;64;72;12;39;81;22;8;45;52;31;17;19;18;7;37;76;61;26;57
followup_dependent	0.1	0	31;80;74;68;20;29;48;62
followup_dependent	0.1	1	71;7;29;61;63;44;53;64
followup_dependent	0.1	2	64;31;29;38;71;53;20;2
followup_dependent	0.1	3	30;21;25;65;31;42;76;71
followup_dependent	0.1	4	74;25;76;72;31;59;53;48
followup_dependent	0.1	5	17;64;57;65;12;53;24;82
followup_dependent	0.1	6	82;25;21;72;31;71;3;22
followup_dependent	0.1	7	29;71;6;31;14;25;21;53
followup_dependent	0.1	8	71;31;62;60;29;12;10;65
followup_dependent	0.1	9	71;20;8;31;29;30;53;38
followup_dependent	0.1	10	31;53;26;71;74;59;25;64
followup_dependent	0.1	11	67;10;74;48;33;21;29;64
followup_dependent	0.1	12	31;23;57;71;29;53;38;74
followup_dependent	0.1	13	74;71;22;72;31;57;12;41
followup_dependent	0.1	14	59;23;67;31;82;21;10;42
followup_dependent	0.1	15	65;64;29;53;25;71;12;72
followup_dependent	0.1	16	71;74;29;65;20;24;21;25
followup_dependent	0.1	17	29;21;25;53;31;6;12;74
followup_dependent	0.1	18	57;20;31;80;29;71;25;53
followup_dependent	0.1	19	76;29;63;31;67;42;65;25
followup_dependent	0.1	20	80;57;25;21;68;24;29;71
followup_dependent	0.1	21	71;76;53;20;29;23;10;74
followup_dependent	0.1	22	31;72;71;25;57;76;29;64
followup_dependent	0.1	23	64;80;71;20;29;38;33;67
followup_dependent	0.1	24	21;62;31;25;71;32;74;24
followup_dependent	0.1	25	24;64;20;42;72;71;29;67
followup_dependent	0.1	26	74;19;62;57;72;60;64;31
followup_dependent	0.1	27	71;6;42;15;20;29;12;64
followup_dependent	0.1	28	80;44;20;59;71;26;25;62
followup_dependent	0.1	29	31;64;71;25;74;57;62;53
followup_dependent	0.1	30	21;12;25;31;20;64;30;53
followup_dependent	0.1	31	67;71;70;64;63;76;65;20
followup_dependent	0.1	32	74;20;31;71;68;2;57;25
followup_dependent	0.1	33	29;53;44;37;63;58;71;54
followup_dependent	0.1	34	71;72;8;31;74;21;30;29
followup_dependent	0.1	35	71;80;63;20;31;29;21;24
followup_dependent	0.1	36	20;6;53;71;64;68;66;29
followup_dependent	0.1	37	20;48;29;71;53;21;31;65
followup_dependent	0.1	38	25;74;79;21;15;71;53;68
followup_dependent	0.1	39	64;80;8;71;53;25;59;68
followup_dependent	0.1	40	31;71;53;12;48;72;38;64
followup_dependent	0.1	41	7;29;71;64;21;23;20;53
followup_dependent	0.1	42	31;25;29;53;6;71;21;37
followup_dependent	0.1	43	31;38;29;25;20;71;59;74
followup_dependent	0.1	44	31;24;29;7;35;65;25;53
followup_dependent	0.1	45	25;57;31;53;71;18;29;23
followup_dependent	0.1	46	71;74;38;20;33;76;53;31
followup_dependent	0.1	47	71;21;22;76;38;42;40;20
followup_dependent	0.1	48	29;53;31;80;71;64;21;6
followup_dependent	0.1	49	20;64;53;29;72;24;31;38
followup_dependent	0.25	0	21;32;10;76;7;31;24;71;6;12;67;64;22;74;20;60;29;65;42;56;78
followup_dependent	0.25	1	71;31;53;4;29;74;20;64;76;21;38;7;72;13;6;67;52;60;65;25;82
followup_dependent	0.25	2	71;64;29;62;48;21;25;42;20;74;31;72;37;53;38;6;12;82;24;59;70
followup_dependent	0.25	3	22;18;53;71;74;20;40;64;25;24;31;3;8;6;62;12;65;30;21;57;67
followup_dependent	0.25	4	48;53;71;25;74;76;12;20;7;31;40;61;64;65;57;23;63;24;17;29;42
followup_dependent	0.25	5	48;72;25;29;20;31;76;74;71;12;21;24;7;8;6;64;42;53;60;65;80
followup_dependent	0.25	6	20;30;29;31;53;65;72;62;74;12;71;21;25;6;67;24;33;64;78;15;61
followup_dependent	0.25	7	31;64;38;71;12;15;25;59;29;21;80;62;76;73;23;72;65;74;37;33;30
followup_dependent	0.25	8	71;33;42;21;38;9;29;15;53;72;31;81;74;20;6;64;80;35;78;12;25
followup_dependent	0.25	9	71;29;31;57;59;70;25;24;53;67;42;23;20;68;74;11;48;6;12;80;33
followup_dependent	0.25	10	71;31;48;2;37;42;6;25;57;20;67;72;29;53;74;8;30;80;38;64;3
followup_dependent	0.25	11	72;31;48;29;57;25;71;60;79;20;74;12;21;64;42;53;67;0;59;30;38
followup_dependent	0.25	12	48;74;31;29;71;25;64;12;68;15;82;76;23;20;18;2;42;21;65;78;38
followup_dependent	0.25	13	71;31;78;25;29;30;74;64;2;8;20;67;38;53;72;80;12;48;18;59;6
followup_dependent	0.25	14	31;74;58;71;57;29;21;42;64;33;20;24;60;38;48;53;72;30;76;12;25
followup_dependent	0.25	15	71;12;57;53;25;31;14;37;20;74;21;29;33;61;30;17;64;62;22;72;5
followup_dependent	0.25	16	67;8;74;80;31;6;71;65;24;10;9;12;42;68;26;64;23;20;29;53;33
followup_dependent	0.25	17	74;64;31;20;53;48;71;68;25;33;17;6;3;22;15;29;72;67;59;62;80
followup_dependent	0.25	18	31;12;80;74;20;72;71;62;57;2;42;21;64;53;15;24;25;47;82;29;65
followup_dependent	0.25	19	30;68;53;24;80;60;20;29;57;31;12;64;21;73;81;6;74;22;71;48;17
followup_dependent	0.25	20	72;53;63;74;62;67;71;29;31;12;48;64;76;24;21;10;15;25;65;20;37
followup_dependent	0.25	21	31;71;21;80;20;74;29;8;65;53;64;68;32;57;67;25;62;72;47;24;48
followup_dependent	0.25	22	71;62;38;57;20;76;7;53;25;15;24;14;3;31;72;21;64;74;12;37;44
followup_dependent	0.25	23	25;64;38;72;67;31;71;12;29;53;74;47;20;7;21;48;57;24;10;40;17
followup_dependent	0.25	24	20;57;7;25;8;15;0;31;53;29;37;64;48;35;81;2;6;74;71;38;80
followup_dependent	0.25	25	20;71;74;6;49;31;29;25;21;48;24;8;67;42;72;44;57;53;7;12;14
followup_dependent	0.25	26	20;74;29;71;67;31;80;57;72;53;30;76;21;25;64;68;24;60;6;48;8
followup_dependent	0.25	27	31;20;65;71;53;57;78;42;30;29;12;74;7;38;62;25;80;76;21;64;9
followup_dependent	0.25	28	53;71;29;76;64;17;56;59;20;72;25;21;57;74;31;24;7;30;38;12;80
followup_dependent	0.25	29	31;20;15;72;57;53;64;38;71;25;80;37;42;23;78;9;29;47;48;10;74
followup_dependent	0.25	30	71;29;53;74;21;31;64;59;6;51;56;20;38;65;67;25;57;62;15;48;82
followup_dependent	0.25	31	74;64;59;40;71;6;31;7;53;10;57;72;12;38;25;29;20;76;79;21;26
followup_dependent	0.25	32	71;20;25;53;27;12;31;6;74;38;72;29;64;21;15;8;70;57;67;14;65
followup_dependent	0.25	33	64;71;31;74;13;80;25;56;24;37;12;53;57;65;72;48;29;20;42;78;5
followup_dependent	0.25	34	74;24;64;33;71;68;6;21;31;20;53;76;23;25;29;80;65;27;7;67;72
followup_dependent	0.25	35	12;67;80;29;64;71;38;31;58;21;25;53;65;17;9;48;72;20;34;57;6
followup_dependent	0.25	36	74;25;31;59;29;8;2;6;21;80;71;47;48;57;20;24;72;65;37;42;53
followup_dependent	0.25	37	12;71;20;29;70;25;37;80;31;72;58;10;64;74;21;46;47;33;42;41;65
followup_dependent	0.25	38	78;64;10;25;33;31;53;29;72;71;74;82;76;20;59;24;62;21;9;30;67
followup_dependent	0.25	39	31;53;64;71;57;59;23;76;12;6;38;25;48;21;29;30;26;40;72;20;67
followup_dependent	0.25	40	29;21;30;12;71;64;53;74;20;58;72;6;31;38;68;78;61;57;8;7;24
followup_dependent	0.25	41	74;31;6;71;78;20;60;39;26;21;29;24;12;23;53;68;72;57;48;18;64
followup_dependent	0.25	42	71;29;31;72;74;25;38;22;57;53;70;12;33;42;20;8;6;61;79;23;64
followup_dependent	0.25	43	71;12;31;68;24;64;80;20;57;29;59;53;42;74;22;7;39;38;48;70;8
followup_dependent	0.25	44	53;64;17;57;71;37;65;31;29;26;76;20;21;62;74;25;48;38;82;80;30
followup_dependent	0.25	45	20;17;64;71;31;42;53;23;68;12;29;74;76;21;10;63;48;37;30;67;57
followup_dependent	0.25	46	71;12;74;48;37;24;25;13;64;20;29;31;72;7;30;6;53;57;62;67;75
followup_dependent	0.25	47	71;53;30;42;25;60;74;31;35;20;21;72;57;38;12;23;26;80;36;65;76
followup_dependent	0.25	48	72;53;20;64;76;67;15;71;31;25;74;29;21;14;12;48;62;59;38;80;82
followup_dependent	0.25	49	31;10;53;48;61;71;18;29;74;38;30;6;67;20;24;80;76;25;72;9;64
followup_dependent	0.4	0	76;74;67;31;71;22;64;59;21;37;80;29;53;30;57;20;38;25;62;72;42;65;68;3;17;12;28;24;7;33;58;49;60
followup_dependent	0.4	1	65;71;57;80;29;53;59;48;25;18;31;72;64;76;62;42;21;20;74;38;6;7;67;37;2;63;8;78;22;15;30;60;10
followup_dependent	0.4	2	53;80;31;71;29;21;2;35;25;20;56;38;8;74;6;33;59;68;61;12;37;64;39;82;67;72;65;26;7;60;62;69;30
followup_dependent	0.4	3	29;64;71;6;57;31;48;25;20;68;74;47;53;37;72;80;39;62;8;21;70;76;7;82;30;28;12;67;63;38;24;35;5
followup_dependent	0.4	4	71;31;74;57;23;39;20;82;65;7;21;15;59;64;33;72;53;80;30;48;29;35;40;12;25;61;6;42;68;58;26;62;13
followup_dependent	0.4	5	62;31;71;21;53;64;74;11;72;12;67;58;25;33;6;15;18;65;82;20;80;3;57;22;7;2;23;79;38;29;10;76;42
followup_dependent	0.4	6	23;64;29;38;31;53;20;42;71;25;12;76;74;72;68;48;36;9;63;26;21;8;37;67;70;60;10;82;7;40;6;62;30
followup_dependent	0.4	7	64;6;74;20;0;80;70;59;71;30;31;21;72;49;29;23;39;62;67;25;42;33;76;17;12;53;22;24;15;26;52;57;73
followup_dependent	0.4	8	72;71;64;42;74;20;25;31;24;53;29;65;6;80;43;76;56;82;57;12;48;30;37;10;39;21;62;67;23;81;14;63;7
followup_dependent	0.4	9	20;29;31;53;38;78;6;71;21;64;30;80;48;12;67;68;57;52;73;59;51;25;7;69;76;10;82;42;18;72;74;66;24
followup_dependent	0.4	10	20;65;26;7;60;38;71;57;31;64;40;72;59;80;29;21;62;67;53;12;74;15;78;25;17;6;8;37;81;48;18;68;33
followup_dependent	0.4	11	20;51;71;76;64;28;31;29;25;12;53;62;74;82;21;60;37;67;72;24;3;23;80;30;6;68;10;57;8;42;38;59;65
followup_dependent	0.4	12	31;53;64;71;14;74;78;68;42;20;80;21;25;8;32;12;9;82;29;23;6;15;17;59;67;76;30;72;28;10;51;60;7
followup_dependent	0.4	13	38;48;71;20;80;74;31;70;27;67;68;21;29;22;78;7;64;12;63;39;25;37;57;42;24;43;65;53;72;14;32;9;60
followup_dependent	0.4	14	71;29;59;32;23;53;20;21;31;25;42;48;12;6;64;74;60;57;38;30;68;39;65;63;10;15;37;72;76;78;40;9;8
followup_dependent	0.4	15	71;76;20;31;53;25;12;29;21;64;57;72;22;7;38;37;6;74;82;59;26;48;42;8;33;63;65;39;40;60;9;70;36
followup_dependent	0.4	16	71;23;51;64;12;7;74;76;31;20;38;48;42;29;57;59;25;53;67;65;10;68;21;49;24;37;70;63;80;15;6;30;60
followup_dependent	0.4	17	64;20;29;72;12;25;71;6;74;38;21;31;53;7;17;10;70;49;63;24;59;57;68;22;62;67;80;39;82;76;3;37;65
followup_dependent	0.4	18	12;80;25;64;57;31;21;71;72;62;29;37;68;82;76;20;74;67;53;58;24;6;38;39;65;42;59;7;48;60;9;23;43
followup_dependent	0.4	19	74;31;80;62;30;29;64;8;21;76;53;25;6;54;24;60;68;71;20;82;7;57;59;12;38;65;26;72;9;19;37;67;39
followup_dependent	0.4	20	68;56;64;80;21;70;71;53;31;20;29;72;74;30;42;57;25;37;2;38;59;51;48;33;9;63;5;11;3;47;65;6;12
followup_dependent	0.4	21	74;53;12;31;38;25;30;59;8;57;39;1;71;37;21;68;29;64;80;48;20;65;42;33;82;70;72;67;19;63;24;6;23
followup_dependent	0.4	22	64;42;75;80;7;71;20;28;31;18;72;21;74;59;23;38;82;76;6;22;30;29;57;12;62;60;25;67;37;53;56;61;65
followup_dependent	0.4	23	36;29;31;24;59;71;74;6;20;18;38;23;68;21;76;30;13;57;64;37;72;12;63;25;53;65;48;42;67;43;81;7;62
followup_dependent	0.4	24	24;20;31;59;64;71;6;38;30;43;25;53;74;81;80;21;23;5;29;57;67;65;12;62;68;10;60;26;76;7;48;69;17
followup_dependent	0.4	25	35;53;31;25;71;64;57;74;20;29;48;6;68;80;78;21;60;24;10;37;23;72;38;65;8;82;15;62;13;76;67;70;59
followup_dependent	0.4	26	20;31;24;64;10;14;76;71;29;53;25;63;65;38;74;72;19;67;57;60;5;21;33;18;80;82;6;23;51;37;61;48;7
followup_dependent	0.4	27	31;21;74;57;64;71;25;20;29;62;18;12;10;38;42;14;82;59;48;2;72;23;53;67;76;30;80;6;7;39;60;36;47
followup_dependent	0.4	28	15;31;48;29;25;57;71;65;7;12;14;53;20;72;74;82;42;76;69;64;60;21;39;8;26;38;67;23;80;22;6;10;30
followup_dependent	0.4	29	71;65;31;64;57;25;29;60;20;23;34;15;72;82;70;48;11;62;42;68;56;28;30;21;53;22;78;2;67;74;80;63;24
followup_dependent	0.4	30	20;76;21;71;31;6;26;12;10;65;74;8;17;64;29;18;68;42;57;63;5;15;24;53;82;44;72;30;35;25;7;38;13
followup_dependent	0.4	31	71;67;25;53;31;72;12;81;74;65;42;20;64;60;21;29;56;68;82;80;3;7;57;38;46;10;37;22;30;48;70;76;35
followup_dependent	0.4	32	71;39;20;80;25;57;7;64;31;53;48;72;78;74;67;12;5;76;29;2;65;70;18;82;21;42;9;6;23;35;10;43;68
followup_dependent	0.4	33	31;64;8;21;60;53;74;71;76;72;25;39;32;20;22;36;28;67;29;18;65;38;6;37;48;57;59;26;7;62;68;30;15
followup_dependent	0.4	34	63;67;21;31;6;64;48;59;53;30;62;29;71;20;25;80;28;74;38;23;8;78;47;24;39;72;37;79;12;65;10;70;9
followup_dependent	0.4	35	31;80;64;33;21;40;71;24;29;20;74;53;25;6;70;82;42;0;57;48;72;39;14;9;11;7;38;12;65;3;23;68;18
followup_dependent	0.4	36	20;42;74;31;53;25;32;61;71;65;82;22;29;8;80;10;37;72;9;23;21;12;67;64;6;44;38;79;30;7;68;16;60
followup_dependent	0.4	37	65;29;71;20;72;38;59;53;22;25;64;74;54;62;12;6;60;24;8;70;31;21;7;76;80;37;82;69;63;57;67;36;11
followup_dependent	0.4	38	71;31;29;60;25;76;6;12;53;21;80;20;5;48;59;64;82;38;24;43;74;72;57;42;62;34;78;47;30;7;37;65;22
followup_dependent	0.4	39	71;31;53;20;25;74;21;75;29;64;67;7;42;76;12;61;82;30;73;62;15;13;33;38;8;63;22;80;23;57;65;68;39
followup_dependent	0.4	40	31;25;29;64;62;71;63;59;12;57;21;33;34;53;74;72;40;20;36;56;67;24;2;80;52;30;49;42;68;10;37;6;8
followup_dependent	0.4	41	31;24;71;2;74;72;65;53;33;60;29;6;20;27;57;68;3;21;64;81;80;37;12;38;25;1;67;48;40;8;56;62;30
followup_dependent	0.4	42	25;31;29;20;37;24;62;80;53;59;42;71;7;51;8;74;6;14;38;12;58;64;76;1;9;72;28;21;48;27;10;56;3
followup_dependent	0.4	43	67;72;29;71;57;31;32;25;24;20;74;21;35;53;64;37;38;42;9;65;23;12;82;10;30;7;62;68;76;56;48;6;2
followup_dependent	0.4	44	80;72;65;71;31;21;53;38;24;20;57;12;29;15;6;33;42;62;74;82;40;25;64;63;60;30;59;67;13;10;23;32;26
followup_dependent	0.4	45	24;21;57;31;42;71;80;6;48;29;60;53;25;39;20;64;72;40;76;38;8;70;74;7;12;37;0;63;62;2;79;65;82
followup_dependent	0.4	46	42;23;20;24;80;25;31;21;71;64;53;22;72;7;74;12;76;38;40;26;29;65;56;30;35;6;9;73;8;62;33;67;57
followup_dependent	0.4	47	29;20;31;37;57;76;74;68;36;25;64;71;30;2;39;53;65;24;67;22;8;80;12;40;72;21;10;82;23;48;0;17;78
followup_dependent	0.4	48	31;71;53;64;25;29;74;20;38;65;23;33;48;6;57;10;12;8;39;63;21;72;67;80;78;22;4;24;68;37;59;56;15
followup_dependent	0.4	49	31;53;74;20;71;64;76;42;29;25;21;24;7;15;56;30;70;10;65;80;61;72;17;59;60;67;57;12;48;37;78;6;68
