## Supplementary material for "Follow-up availability and the robustness of immune transcriptomic recovery after myocardial infarction": Reproducibility code and derived results: artificial_deletion_summary.csv

mechanism	planned_fraction	score	method	bias	rmse	median_absolute_error	minimum	maximum	masks
MCAR	0.1	HALLMARK_COAGULATION	aipw_change	-0.00025253727332084566	0.0008527454799198913	0.0002644757367189373	-0.003926818140600015	0.000454421365219075	50
MCAR	0.1	HALLMARK_COAGULATION	ipw_change	-0.00012738314314378587	0.0004953104223640736	0.00023082933383999915	-0.0019516276600820962	0.0004519237731788902	50
MCAR	0.1	HALLMARK_COAGULATION	marginal_change	1.1869171918305802e-05	0.00029002661204075714	0.00016608913064228292	-0.00100766646316129	0.000610222266679132	50
MCAR	0.1	HALLMARK_COMPLEMENT	aipw_change	-0.00015812856126871632	0.0005029154333722624	0.00017945294200734244	-0.002221323632506865	0.00034079507225632947	50
MCAR	0.1	HALLMARK_COMPLEMENT	ipw_change	-5.6351660091792014e-05	0.00025618649963530306	0.00018127850479514448	-0.0007223625043584632	0.00033188166955506896	50
MCAR	0.1	HALLMARK_COMPLEMENT	marginal_change	1.0437296230771196e-05	0.00021539954731954569	0.0001576768678471785	-0.0005556045668347206	0.0005745837260268797	50
MCAR	0.1	HALLMARK_IL6_JAK_STAT3_SIGNALING	aipw_change	-0.0002235294489101578	0.0005838121607217825	0.0002212509051517375	-0.00245877756822511	0.00044437465629475724	50
MCAR	0.1	HALLMARK_IL6_JAK_STAT3_SIGNALING	ipw_change	-4.6182795718696445e-05	0.00028230435546661246	0.00014677230795977735	-0.0008954168565242868	0.0006083752682007806	50
MCAR	0.1	HALLMARK_IL6_JAK_STAT3_SIGNALING	marginal_change	-9.37837113162955e-06	0.0002390563454349536	0.00015618812059857955	-0.0005546937844628317	0.0006629892084342084	50
MCAR	0.1	HALLMARK_INFLAMMATORY_RESPONSE	aipw_change	-0.0002482969103666236	0.0007413943199175827	0.0002301924193447765	-0.002909050173448802	0.000515823973606255	50
MCAR	0.1	HALLMARK_INFLAMMATORY_RESPONSE	ipw_change	-5.203384829977544e-05	0.00029950841562499756	0.00020259427018374208	-0.0006614890793827048	0.0005431980616379169	50
MCAR	0.1	HALLMARK_INFLAMMATORY_RESPONSE	marginal_change	2.7104810742872505e-05	0.0002557750820130847	0.00016146140673062304	-0.0006000331554016029	0.0008610586186435839	50
MCAR	0.1	HALLMARK_INTERFERON_ALPHA_RESPONSE	aipw_change	-0.00013818290755757994	0.001315441765160829	0.000546594713686406	-0.005044596707181374	0.00218483594661157	50
MCAR	0.1	HALLMARK_INTERFERON_ALPHA_RESPONSE	ipw_change	0.0005311496396256946	0.0010732750660842675	0.000435960794558328	-0.001845730647342829	0.0035096898682270908	50
MCAR	0.1	HALLMARK_INTERFERON_ALPHA_RESPONSE	marginal_change	0.00022982723282800405	0.0007147716197213756	0.0004125027293429562	-0.0018058214529624791	0.0016767943070216187	50
MCAR	0.1	HALLMARK_INTERFERON_GAMMA_RESPONSE	aipw_change	-0.00013241668163641268	0.0008636864607897977	0.00031122057747721716	-0.0031690131566712134	0.0014090998967891287	50
MCAR	0.1	HALLMARK_INTERFERON_GAMMA_RESPONSE	ipw_change	0.0002702578651308683	0.000615070110374489	0.00027008193585081886	-0.0012986960174488473	0.002109489573844342	50
MCAR	0.1	HALLMARK_INTERFERON_GAMMA_RESPONSE	marginal_change	0.0001361511983867501	0.00045968038911767766	0.00026624994873047925	-0.0012972782644464055	0.001069756174939501	50
MCAR	0.1	HALLMARK_TNFA_SIGNALING_VIA_NFKB	aipw_change	-0.0006501548105026403	0.0016203487934689728	0.00041154014539738354	-0.0066416565717117085	0.0005673621492776268	50
MCAR	0.1	HALLMARK_TNFA_SIGNALING_VIA_NFKB	ipw_change	-0.0002596187748056292	0.0006347873005230676	0.0003716998403638025	-0.0017391631820938072	0.0005426583827971773	50
MCAR	0.1	HALLMARK_TNFA_SIGNALING_VIA_NFKB	marginal_change	-3.173056102136723e-05	0.00043677748293578734	0.000287930085265474	-0.001186513082773434	0.0008893990154244732	50
MCAR	0.25	HALLMARK_COAGULATION	aipw_change	-0.0002880041819091276	0.0007618989165461705	0.0003226793394324871	-0.0032838130485601095	0.00090271941151389	50
MCAR	0.25	HALLMARK_COAGULATION	ipw_change	-0.00015118834132958373	0.0005112736737756659	0.00032679213171316057	-0.0012985579025705921	0.0008487856580110683	50
MCAR	0.25	HALLMARK_COAGULATION	marginal_change	-4.3444538513274594e-05	0.0005054959120346243	0.00040532716090092716	-0.0009752319474324715	0.0008996145196953505	50
MCAR	0.25	HALLMARK_COMPLEMENT	aipw_change	-7.029702032837223e-05	0.00041431010041820965	0.0002978648793243292	-0.0009422840436986032	0.0008342309007464813	50
MCAR	0.25	HALLMARK_COMPLEMENT	ipw_change	-2.0514514417591857e-05	0.0003709086448192802	0.00023776636274513985	-0.0007243359607202334	0.0008540008742381048	50
MCAR	0.25	HALLMARK_COMPLEMENT	marginal_change	9.690710579030402e-06	0.0003799659798927538	0.0002729065750753379	-0.000841616436421931	0.0006723874597438077	50
MCAR	0.25	HALLMARK_IL6_JAK_STAT3_SIGNALING	aipw_change	-0.000253151458667422	0.0006535107082524527	0.0004720731782576395	-0.002075100478816547	0.001059021119419237	50
MCAR	0.25	HALLMARK_IL6_JAK_STAT3_SIGNALING	ipw_change	-8.993400580942424e-05	0.000510871773113153	0.0003795316247505263	-0.0011209147394518702	0.00101701368033035	50
MCAR	0.25	HALLMARK_IL6_JAK_STAT3_SIGNALING	marginal_change	-5.7901620599687186e-05	0.0005092404972911721	0.0002997690281557053	-0.0010378259464838367	0.0011756855026774284	50
MCAR	0.25	HALLMARK_INFLAMMATORY_RESPONSE	aipw_change	-0.00029523761830616815	0.0008324278166926326	0.0003821411957665166	-0.0027491046997786487	0.001296206090404128	50
MCAR	0.25	HALLMARK_INFLAMMATORY_RESPONSE	ipw_change	-8.260768941763564e-05	0.0005528228067736568	0.00029986034822998553	-0.0013653200899550692	0.0012074110243538213	50
MCAR	0.25	HALLMARK_INFLAMMATORY_RESPONSE	marginal_change	8.777501334997426e-06	0.0005835973350567726	0.000442399066933186	-0.0011256472806035148	0.001210971505830027	50
MCAR	0.25	HALLMARK_INTERFERON_ALPHA_RESPONSE	aipw_change	-0.0004882636111790048	0.0019427965082358506	0.0009787945431972145	-0.007148214638985066	0.0019507480403826508	50
MCAR	0.25	HALLMARK_INTERFERON_ALPHA_RESPONSE	ipw_change	6.37315523685092e-05	0.0013478323055429056	0.0010278382276128276	-0.003621969365842241	0.0029474576911835484	50
MCAR	0.25	HALLMARK_INTERFERON_ALPHA_RESPONSE	marginal_change	0.0001243343660125909	0.0013764026408661111	0.0006324090777287752	-0.0036563564269275137	0.003421502080794621	50
MCAR	0.25	HALLMARK_INTERFERON_GAMMA_RESPONSE	aipw_change	-0.0003393793785847822	0.0012584982501005313	0.0006923898286111396	-0.00468499733234366	0.001522759461351014	50
MCAR	0.25	HALLMARK_INTERFERON_GAMMA_RESPONSE	ipw_change	-4.315466474648713e-07	0.0008580791054998323	0.0007032137982816988	-0.0024006019472270603	0.0016531123709820515	50
MCAR	0.25	HALLMARK_INTERFERON_GAMMA_RESPONSE	marginal_change	6.150368853752846e-05	0.0008959982750495158	0.000428121469074544	-0.002186307047215047	0.002042371815622129	50
MCAR	0.25	HALLMARK_TNFA_SIGNALING_VIA_NFKB	aipw_change	-0.0007074325991215061	0.001834296623975869	0.0006826617589823503	-0.006809761473235455	0.0024068174732682843	50
MCAR	0.25	HALLMARK_TNFA_SIGNALING_VIA_NFKB	ipw_change	-0.00023662581791709464	0.0010136122197088768	0.0006663268135498543	-0.00215472224815675	0.0025170892427546984	50
MCAR	0.25	HALLMARK_TNFA_SIGNALING_VIA_NFKB	marginal_change	-1.280194366382853e-05	0.0010258708000940974	0.0006171528399270057	-0.002337712904076618	0.0025636950536948797	50
MCAR	0.4	HALLMARK_COAGULATION	aipw_change	-0.00022159204447365778	0.0009556382714529158	0.0005051482735674143	-0.003082393061157081	0.001884374126941439	50
MCAR	0.4	HALLMARK_COAGULATION	ipw_change	-6.600370029387662e-05	0.0007447275547279449	0.00046411940791633724	-0.0015849392800382626	0.0016780982911203265	50
MCAR	0.4	HALLMARK_COAGULATION	marginal_change	-0.0001381988574738894	0.0006363950288555762	0.00043463621218329954	-0.0015823441995866786	0.0012616661067402376	50
MCAR	0.4	HALLMARK_COMPLEMENT	aipw_change	-0.00011233249327008273	0.0007082968289423075	0.00038446526546327556	-0.0024927561816664875	0.0012365999619587524	50
MCAR	0.4	HALLMARK_COMPLEMENT	ipw_change	3.832817111876144e-05	0.0006133777459947005	0.0003115534195550773	-0.0013166552388348836	0.0018202363202297193	50
MCAR	0.4	HALLMARK_COMPLEMENT	marginal_change	-4.812794608791767e-05	0.0005019302772547202	0.0003395358503159307	-0.0010008518204415603	0.0014787234776060935	50
MCAR	0.4	HALLMARK_IL6_JAK_STAT3_SIGNALING	aipw_change	-3.8791164730893404e-05	0.0008244132003102675	0.0004927647373991761	-0.002096163859116604	0.0018475176244745397	50
MCAR	0.4	HALLMARK_IL6_JAK_STAT3_SIGNALING	ipw_change	0.00017192040397654448	0.0007807123536855683	0.0004732079038819448	-0.001987959722075114	0.0016251663788221429	50
MCAR	0.4	HALLMARK_IL6_JAK_STAT3_SIGNALING	marginal_change	1.9105909001228964e-06	0.0007155262035323585	0.0004593044250412095	-0.001811228048910438	0.0015466640827550473	50
MCAR	0.4	HALLMARK_INFLAMMATORY_RESPONSE	aipw_change	-0.000213221582030925	0.00100887189366393	0.0006533094293255329	-0.003088537123042712	0.002084880223985763	50
MCAR	0.4	HALLMARK_INFLAMMATORY_RESPONSE	ipw_change	3.480074308450841e-05	0.0008166207338374033	0.0004490925737304363	-0.0016640467632804915	0.00190794623589261	50
MCAR	0.4	HALLMARK_INFLAMMATORY_RESPONSE	marginal_change	-0.0001166774390845763	0.0006600697794113945	0.0003480145245154942	-0.0015382718678431887	0.00178285238284368	50
MCAR	0.4	HALLMARK_INTERFERON_ALPHA_RESPONSE	aipw_change	-0.0004313977839642955	0.0031159143261084285	0.0019419205109024729	-0.00847471571434543	0.007342084539369138	50
MCAR	0.4	HALLMARK_INTERFERON_ALPHA_RESPONSE	ipw_change	0.00023595354984636414	0.0022114736810406876	0.0014577012588545893	-0.004342776178033685	0.006436614445748064	50
MCAR	0.4	HALLMARK_INTERFERON_ALPHA_RESPONSE	marginal_change	-0.0002467146608529022	0.001965221299024157	0.001442580852598574	-0.0036114630900559927	0.005171617780522893	50
MCAR	0.4	HALLMARK_INTERFERON_GAMMA_RESPONSE	aipw_change	-0.0002971159243914813	0.002049567985260303	0.00130627161256891	-0.006608710557069392	0.0049538710867167044	50
MCAR	0.4	HALLMARK_INTERFERON_GAMMA_RESPONSE	ipw_change	0.00014646350042736605	0.0014693493766346013	0.001032855421670714	-0.002597270051080497	0.004531606413442374	50
MCAR	0.4	HALLMARK_INTERFERON_GAMMA_RESPONSE	marginal_change	-0.00016373770964282514	0.0012309945990184304	0.0009527976703169738	-0.0022488771871046866	0.0033478120381117025	50
MCAR	0.4	HALLMARK_TNFA_SIGNALING_VIA_NFKB	aipw_change	-0.0004802160848343298	0.0016792925979174996	0.0007373517022181142	-0.0040534146768420945	0.003781400566149583	50
MCAR	0.4	HALLMARK_TNFA_SIGNALING_VIA_NFKB	ipw_change	-3.360310774850023e-05	0.0011872503201478342	0.0006911178764284695	-0.0021508607223786128	0.0034863533871199656	50
MCAR	0.4	HALLMARK_TNFA_SIGNALING_VIA_NFKB	marginal_change	-0.00015428128750887864	0.0010875244971125836	0.0007350117106372026	-0.0034882202753191774	0.001886701544835244	50
baseline_dependent	0.1	HALLMARK_COAGULATION	aipw_change	-0.0004959831529623752	0.0012847005509427493	0.00048504387959085035	-0.003945737105567266	0.0014879767467932555	50
baseline_dependent	0.1	HALLMARK_COAGULATION	ipw_change	-9.748526239209336e-05	0.0006383344095685448	0.00039494125485578513	-0.0020779040366166583	0.0014443677263751994	50
baseline_dependent	0.1	HALLMARK_COAGULATION	marginal_change	-0.00021240096072791572	0.00035724000280601864	0.0002533532653371099	-0.0009597779241785468	0.0004003762890095893	50
baseline_dependent	0.1	HALLMARK_COMPLEMENT	aipw_change	-0.00022344657511759924	0.0007295492633450223	0.0003580810129125145	-0.0019767293517831005	0.0013876047142226803	50
baseline_dependent	0.1	HALLMARK_COMPLEMENT	ipw_change	9.260136607461759e-05	0.0004059941128669614	0.00024105614397812447	-0.0009253437779001435	0.00143599509192245	50
baseline_dependent	0.1	HALLMARK_COMPLEMENT	marginal_change	-0.00018560560383152312	0.0002631128228612087	0.00019457902626495013	-0.0006347365200102691	0.00017302636833645005	50
baseline_dependent	0.1	HALLMARK_IL6_JAK_STAT3_SIGNALING	aipw_change	-0.00035543261846774347	0.0010577139666229699	0.0004480456266185342	-0.003169425636019527	0.0014974983301833025	50
baseline_dependent	0.1	HALLMARK_IL6_JAK_STAT3_SIGNALING	ipw_change	0.00019531135631581064	0.0004150153267500794	0.00027121926372769556	-0.0004734615287117581	0.0011258764665125123	50
baseline_dependent	0.1	HALLMARK_IL6_JAK_STAT3_SIGNALING	marginal_change	-0.0003000684265928142	0.0003655230972696092	0.0002966371988668091	-0.0008234891153532462	0.0001445820964656088	50
baseline_dependent	0.1	HALLMARK_INFLAMMATORY_RESPONSE	aipw_change	-0.0005617488653501383	0.0014212100688989334	0.0006310221236676683	-0.0035520870819453435	0.0011900319573842962	50
baseline_dependent	0.1	HALLMARK_INFLAMMATORY_RESPONSE	ipw_change	2.5159491797734567e-05	0.00047086472607613453	0.00037807584739821785	-0.001015074277424888	0.0010930760422343862	50
baseline_dependent	0.1	HALLMARK_INFLAMMATORY_RESPONSE	marginal_change	-0.000317326329960819	0.0004041642605442616	0.00027977643967910283	-0.0009602853493905442	0.00017670402844680543	50
baseline_dependent	0.1	HALLMARK_INTERFERON_ALPHA_RESPONSE	aipw_change	-0.0011784910370992983	0.004105312563413911	0.0017349870503626241	-0.012854465813482478	0.006784688762506048	50
baseline_dependent	0.1	HALLMARK_INTERFERON_ALPHA_RESPONSE	ipw_change	0.0006931359574930854	0.003012259997865112	0.0012509012766589514	-0.004762353108913479	0.008979166881297969	50
baseline_dependent	0.1	HALLMARK_INTERFERON_ALPHA_RESPONSE	marginal_change	-0.0007344874629416729	0.0010530810113316535	0.0007840012673082652	-0.00207082802101332	0.0007434941606183701	50
baseline_dependent	0.1	HALLMARK_INTERFERON_GAMMA_RESPONSE	aipw_change	-0.000774348871860623	0.0027062051997810265	0.0011994191339410433	-0.008506164353073092	0.004274382693216744	50
baseline_dependent	0.1	HALLMARK_INTERFERON_GAMMA_RESPONSE	ipw_change	0.0004219619293633491	0.0018516712889537267	0.0008912211727081952	-0.0030083210744641766	0.005456986839165917	50
baseline_dependent	0.1	HALLMARK_INTERFERON_GAMMA_RESPONSE	marginal_change	-0.0004578510164526185	0.0006763402202708222	0.0004920640389374231	-0.0014490445305277823	0.0005176694407340197	50
baseline_dependent	0.1	HALLMARK_TNFA_SIGNALING_VIA_NFKB	aipw_change	-0.0013407990552988082	0.003051190110591345	0.001168941461629401	-0.007792698410200173	0.0021149101820225544	50
baseline_dependent	0.1	HALLMARK_TNFA_SIGNALING_VIA_NFKB	ipw_change	-0.00022645023907906932	0.0009895969151691574	0.0006758306639330636	-0.0027049766406994982	0.0011513361991512747	50
baseline_dependent	0.1	HALLMARK_TNFA_SIGNALING_VIA_NFKB	marginal_change	-0.0003802134252756342	0.0005950558400577527	0.0003787844466129134	-0.0014041317353145413	0.00047966854974942214	50
baseline_dependent	0.25	HALLMARK_COAGULATION	aipw_change	0.000572441832731397	0.0012283544111687907	0.000789826391209697	-0.0024264574167412304	0.0031176795462700287	50
baseline_dependent	0.25	HALLMARK_COAGULATION	ipw_change	0.0005906739435352234	0.0012948161046124648	0.0008049380611152416	-0.002131704877462766	0.0032433869134567846	50
baseline_dependent	0.25	HALLMARK_COAGULATION	marginal_change	-0.0005922344316636445	0.0007133790816924498	0.0005862475269787074	-0.001266505739255837	0.0004287520574435973	50
baseline_dependent	0.25	HALLMARK_COMPLEMENT	aipw_change	0.00036661155053174945	0.000988722208139529	0.0005513074393569961	-0.002178100566133699	0.002480582385582976	50
baseline_dependent	0.25	HALLMARK_COMPLEMENT	ipw_change	0.0003858899634042171	0.001086339466933085	0.0005450628517752465	-0.0017755686575744874	0.00310922126246367	50
baseline_dependent	0.25	HALLMARK_COMPLEMENT	marginal_change	-0.0005060549694347824	0.0005763094663036007	0.00048682117994812554	-0.0010828470335814563	4.2665373209362176e-05	50
baseline_dependent	0.25	HALLMARK_IL6_JAK_STAT3_SIGNALING	aipw_change	0.0004649498420615419	0.0011505238150781786	0.0007099128801398846	-0.002083455037574686	0.002661959130245353	50
baseline_dependent	0.25	HALLMARK_IL6_JAK_STAT3_SIGNALING	ipw_change	0.00041105841892235005	0.0010945391273204745	0.0006004877817675225	-0.0013818017216886778	0.0032558499056129977	50
baseline_dependent	0.25	HALLMARK_IL6_JAK_STAT3_SIGNALING	marginal_change	-0.0009465994943381515	0.0009925955932734661	0.0009177562748563049	-0.0017123041274609372	-0.0003250162243904151	50
baseline_dependent	0.25	HALLMARK_INFLAMMATORY_RESPONSE	aipw_change	0.0005000670625209654	0.0015472926907425689	0.0010228273211030925	-0.0028492946288577684	0.00480925638898142	50
baseline_dependent	0.25	HALLMARK_INFLAMMATORY_RESPONSE	ipw_change	0.0004535118716664451	0.0013985041525024617	0.0008532295681517033	-0.0016554392221548534	0.0036111543020358235	50
baseline_dependent	0.25	HALLMARK_INFLAMMATORY_RESPONSE	marginal_change	-0.0009937117463537895	0.0010605249000464802	0.0010113375877735201	-0.0018442686589936978	-0.00022384452541770496	50
baseline_dependent	0.25	HALLMARK_INTERFERON_ALPHA_RESPONSE	aipw_change	0.00044881814441962516	0.004530130519081792	0.0017279832263738526	-0.007867253566235403	0.013588451237636641	50
baseline_dependent	0.25	HALLMARK_INTERFERON_ALPHA_RESPONSE	ipw_change	0.00019199718591188326	0.004231459810246097	0.002190536168474304	-0.006326689312047155	0.011962707018090664	50
baseline_dependent	0.25	HALLMARK_INTERFERON_ALPHA_RESPONSE	marginal_change	-0.0020468039271140355	0.002398538370765806	0.0020708715403814845	-0.005757744848684625	0.00014250343689315575	50
baseline_dependent	0.25	HALLMARK_INTERFERON_GAMMA_RESPONSE	aipw_change	0.00043987129176178735	0.0029007609487340597	0.0012068948368557817	-0.005475299486622104	0.008476321599176623	50
baseline_dependent	0.25	HALLMARK_INTERFERON_GAMMA_RESPONSE	ipw_change	0.0003144209031986898	0.0027999104508097034	0.0014275222733256543	-0.004296442181420485	0.008074905874815925	50
baseline_dependent	0.25	HALLMARK_INTERFERON_GAMMA_RESPONSE	marginal_change	-0.0013678959365009393	0.001583866227746924	0.0013357584312251704	-0.003822430363758439	0.00026554930311569174	50
baseline_dependent	0.25	HALLMARK_TNFA_SIGNALING_VIA_NFKB	aipw_change	0.0009328390005287721	0.0031287845629759817	0.0015353577602962853	-0.005705039378812983	0.013221726327039406	50
baseline_dependent	0.25	HALLMARK_TNFA_SIGNALING_VIA_NFKB	ipw_change	0.0008405026793599765	0.002505495405077029	0.0013275891843784748	-0.0030443828518046737	0.009663759504464041	50
baseline_dependent	0.25	HALLMARK_TNFA_SIGNALING_VIA_NFKB	marginal_change	-0.0013816643883100101	0.0014970251339041201	0.001485643943173777	-0.0026574370769350333	-0.00014895258217532265	50
baseline_dependent	0.4	HALLMARK_COAGULATION	aipw_change	0.00023062222957212906	0.0012131806545323989	0.0006766962196034939	-0.0027222353382814605	0.0042977371722112846	50
baseline_dependent	0.4	HALLMARK_COAGULATION	ipw_change	-0.00013609549481750897	0.0011735254404572843	0.0009494377760753681	-0.00185691790053137	0.0031236026877499864	50
baseline_dependent	0.4	HALLMARK_COAGULATION	marginal_change	-0.0009662928053696966	0.0010663570027166867	0.000996321869211682	-0.0017966012851865346	0.0002481877213981894	50
baseline_dependent	0.4	HALLMARK_COMPLEMENT	aipw_change	4.966857308295861e-05	0.001201278063013352	0.0006832430448290849	-0.0032353508742384725	0.0033109516004404386	50
baseline_dependent	0.4	HALLMARK_COMPLEMENT	ipw_change	-0.0003898830934450811	0.0009526201207001627	0.000724795451662917	-0.001947872789385839	0.002345210908507546	50
baseline_dependent	0.4	HALLMARK_COMPLEMENT	marginal_change	-0.0007669992876528926	0.0008335738842764632	0.0007175727803215722	-0.001538820811623752	-0.00015553521048532323	50
baseline_dependent	0.4	HALLMARK_IL6_JAK_STAT3_SIGNALING	aipw_change	0.00012150528538015258	0.001462637485093954	0.0007516908557055335	-0.003263121549017098	0.0031791605660738045	50
baseline_dependent	0.4	HALLMARK_IL6_JAK_STAT3_SIGNALING	ipw_change	-0.0007555205449744881	0.0013495543322545043	0.0010734101424416751	-0.0025778355960487474	0.002663485501036669	50
baseline_dependent	0.4	HALLMARK_IL6_JAK_STAT3_SIGNALING	marginal_change	-0.001572888824427012	0.00161504354665251	0.0015796963287158048	-0.002334606149344229	-0.0009774134815875388	50
baseline_dependent	0.4	HALLMARK_INFLAMMATORY_RESPONSE	aipw_change	-6.331344714277467e-05	0.0017404134781671154	0.0011487975831805386	-0.003946805772214091	0.003940287811073561	50
baseline_dependent	0.4	HALLMARK_INFLAMMATORY_RESPONSE	ipw_change	-0.0008769938894686494	0.0015745773626431553	0.0012904511281339407	-0.002782368826948734	0.0030327320267191423	50
baseline_dependent	0.4	HALLMARK_INFLAMMATORY_RESPONSE	marginal_change	-0.001629973834225429	0.0016907935809729183	0.0015796279787586246	-0.002610602858761713	-0.0007431909686278718	50
baseline_dependent	0.4	HALLMARK_INTERFERON_ALPHA_RESPONSE	aipw_change	-0.0023623775449144466	0.0047454456330402826	0.0025894948481898147	-0.01165426158519766	0.010578953384683072	50
baseline_dependent	0.4	HALLMARK_INTERFERON_ALPHA_RESPONSE	ipw_change	-0.00307169352973522	0.0041195410012353426	0.0031749559868418584	-0.008525982652431534	0.0047051253910343	50
baseline_dependent	0.4	HALLMARK_INTERFERON_ALPHA_RESPONSE	marginal_change	-0.0020982004223202818	0.002538836261493868	0.0020825456867311007	-0.005767779171591429	0.0012765980058602258	50
baseline_dependent	0.4	HALLMARK_INTERFERON_GAMMA_RESPONSE	aipw_change	-0.0011460831556514173	0.00310406304631279	0.0016471445091411465	-0.007243373709137896	0.007267323830458766	50
baseline_dependent	0.4	HALLMARK_INTERFERON_GAMMA_RESPONSE	ipw_change	-0.0018544488664795624	0.002688293785079845	0.0019571056630167507	-0.005550884392442263	0.0034764004799135604	50
baseline_dependent	0.4	HALLMARK_INTERFERON_GAMMA_RESPONSE	marginal_change	-0.0016406862187276841	0.0018855986945131272	0.0016585174807759286	-0.0040226682539189875	0.00024486466105573795	50
baseline_dependent	0.4	HALLMARK_TNFA_SIGNALING_VIA_NFKB	aipw_change	0.00015466398197252346	0.0020805005200760017	0.0011771953640166352	-0.004466819189216022	0.005741653292576442	50
baseline_dependent	0.4	HALLMARK_TNFA_SIGNALING_VIA_NFKB	ipw_change	-0.0010965437177198703	0.0021698679106929636	0.0015285191733670836	-0.004510925527340261	0.0051214654543821556	50
baseline_dependent	0.4	HALLMARK_TNFA_SIGNALING_VIA_NFKB	marginal_change	-0.002329447220242226	0.002430376774016264	0.002259483597803126	-0.004047825227772951	-0.0011368449482401025	50
followup_dependent	0.1	HALLMARK_COAGULATION	aipw_change	-0.0010076331094014106	0.0014121237070072483	0.0008221488269773828	-0.005709012939310516	-0.00017162194997936845	50
followup_dependent	0.1	HALLMARK_COAGULATION	ipw_change	-0.0008317879535008204	0.0010038124859633496	0.0008040310077394156	-0.0030723972500963774	-5.22313352652585e-05	50
followup_dependent	0.1	HALLMARK_COAGULATION	marginal_change	-0.0008147763629609443	0.0008612108358324192	0.0008291104940802833	-0.0015329257436269964	-0.0002144701658048768	50
followup_dependent	0.1	HALLMARK_COMPLEMENT	aipw_change	-0.0007520689240040952	0.0008607038295113466	0.0007041183474072884	-0.0023464950428123007	-0.0001085854533584992	50
followup_dependent	0.1	HALLMARK_COMPLEMENT	ipw_change	-0.0006043596107713753	0.0006535174262345015	0.0005923011660852614	-0.001506945225842314	-0.00014728661964518016	50
followup_dependent	0.1	HALLMARK_COMPLEMENT	marginal_change	-0.0006599362308231245	0.0006872317499830979	0.0006907102750987478	-0.001101518982899384	-0.00015217412728733967	50
followup_dependent	0.1	HALLMARK_IL6_JAK_STAT3_SIGNALING	aipw_change	-0.0010411925332127845	0.0011500216226687132	0.0009894194534165266	-0.0029459310856459007	-4.1471118918843045e-05	50
followup_dependent	0.1	HALLMARK_IL6_JAK_STAT3_SIGNALING	ipw_change	-0.0007880695971701709	0.0008091170794659932	0.0008225394700764974	-0.0011006464892142718	-6.504265112573272e-05	50
followup_dependent	0.1	HALLMARK_IL6_JAK_STAT3_SIGNALING	marginal_change	-0.0009549648267275243	0.0009785523112203378	0.001020958400402847	-0.0012302546424060121	3.2888803868527314e-05	50
followup_dependent	0.1	HALLMARK_INFLAMMATORY_RESPONSE	aipw_change	-0.0014739897623793176	0.0016243503595636973	0.0013823974556718358	-0.004254813638659339	-0.00047194576391720346	50
followup_dependent	0.1	HALLMARK_INFLAMMATORY_RESPONSE	ipw_change	-0.0012207635164500899	0.0012564785578169748	0.0012738896267640246	-0.0020903884281952227	-0.0005131500067835585	50
followup_dependent	0.1	HALLMARK_INFLAMMATORY_RESPONSE	marginal_change	-0.0012751305487144142	0.001300186978798159	0.0013243380867697056	-0.0016450110668120525	-0.00045846517096250795	50
followup_dependent	0.1	HALLMARK_INTERFERON_ALPHA_RESPONSE	aipw_change	-0.0031833634901301975	0.0037526308976503914	0.0029828099690082308	-0.01060212189371245	0.0005716807164676332	50
followup_dependent	0.1	HALLMARK_INTERFERON_ALPHA_RESPONSE	ipw_change	-0.002094912900920138	0.002371902384853435	0.0021082718930380204	-0.004118985993192263	0.0006362157982102781	50
followup_dependent	0.1	HALLMARK_INTERFERON_ALPHA_RESPONSE	marginal_change	-0.002568497156251548	0.002777253594035391	0.002613356766370971	-0.004740528518370583	0.00012935732752129142	50
followup_dependent	0.1	HALLMARK_INTERFERON_GAMMA_RESPONSE	aipw_change	-0.0021675999824423047	0.0024613671867033367	0.00206964105751582	-0.006607109178989251	0.00014925949504148144	50
followup_dependent	0.1	HALLMARK_INTERFERON_GAMMA_RESPONSE	ipw_change	-0.0015639334843320354	0.001702355865313699	0.0016431416371047005	-0.0029287151813115865	0.0002170794451787526	50
followup_dependent	0.1	HALLMARK_INTERFERON_GAMMA_RESPONSE	marginal_change	-0.001822554044767001	0.001932878225416954	0.0019128712808660743	-0.0031677949235934645	-0.00010414590728295443	50
followup_dependent	0.1	HALLMARK_TNFA_SIGNALING_VIA_NFKB	aipw_change	-0.002292142167949115	0.002812977024438769	0.0019398900650486675	-0.009111025533778107	-0.00046127229816776	50
followup_dependent	0.1	HALLMARK_TNFA_SIGNALING_VIA_NFKB	ipw_change	-0.001822324203849596	0.0019514329114690494	0.0017742454467026061	-0.00403212114263244	-0.0005357262708860847	50
followup_dependent	0.1	HALLMARK_TNFA_SIGNALING_VIA_NFKB	marginal_change	-0.0016880411530608899	0.001746117673601688	0.0017911006973840085	-0.002477433583975376	-0.00044150701984650015	50
followup_dependent	0.25	HALLMARK_COAGULATION	aipw_change	-0.0020588891109909494	0.002221939979120323	0.001854893053636604	-0.004780313044075264	-0.0006697009998355833	50
followup_dependent	0.25	HALLMARK_COAGULATION	ipw_change	-0.001873860942206216	0.0019583368113046083	0.0017525348775083009	-0.003323432157860669	-0.0006940973179503222	50
followup_dependent	0.25	HALLMARK_COAGULATION	marginal_change	-0.001932598329967127	0.001957441296593774	0.0019017448811340224	-0.0026692263879264226	-0.0013966092642780773	50
followup_dependent	0.25	HALLMARK_COMPLEMENT	aipw_change	-0.0016473117757283293	0.001700935094360702	0.001581750679568937	-0.0032607804782028168	-0.0006984822108766927	50
followup_dependent	0.25	HALLMARK_COMPLEMENT	ipw_change	-0.0014683144839764725	0.0014955121098744054	0.0015254123369405777	-0.001981696599190162	-0.0007578111775925918	50
followup_dependent	0.25	HALLMARK_COMPLEMENT	marginal_change	-0.0017177714032855316	0.0017335340606812132	0.0017357830650884683	-0.0022199113495179764	-0.0010021760747995086	50
followup_dependent	0.25	HALLMARK_IL6_JAK_STAT3_SIGNALING	aipw_change	-0.002311222682188003	0.0023380448188626123	0.002289706965400382	-0.003289440906640415	-0.0014229555494269606	50
followup_dependent	0.25	HALLMARK_IL6_JAK_STAT3_SIGNALING	ipw_change	-0.001980305042620884	0.0020075935717446163	0.0019845541047252644	-0.0028524402940835	-0.0009168216399624372	50
followup_dependent	0.25	HALLMARK_IL6_JAK_STAT3_SIGNALING	marginal_change	-0.002484814386109484	0.002496607525721496	0.0024845757877613537	-0.003092620591663606	-0.001777082782912118	50
followup_dependent	0.25	HALLMARK_INFLAMMATORY_RESPONSE	aipw_change	-0.00315371945915028	0.003195661195162626	0.0030937513737672954	-0.005555885540165751	-0.002029453274393878	50
followup_dependent	0.25	HALLMARK_INFLAMMATORY_RESPONSE	ipw_change	-0.002897590603613934	0.002912152949857472	0.00293047125226289	-0.003495130024867033	-0.0018644471435237623	50
followup_dependent	0.25	HALLMARK_INFLAMMATORY_RESPONSE	marginal_change	-0.003183793585148565	0.0031917051507375843	0.003189710815617164	-0.003619030109689803	-0.0023371802956363655	50
followup_dependent	0.25	HALLMARK_INTERFERON_ALPHA_RESPONSE	aipw_change	-0.005954503831173677	0.006231812178736176	0.005573637509033662	-0.01172249648317946	-0.0028173242578149946	50
followup_dependent	0.25	HALLMARK_INTERFERON_ALPHA_RESPONSE	ipw_change	-0.004052977163025881	0.004421978730654985	0.004145460927820414	-0.006812437449049906	0.0017735301136042672	50
followup_dependent	0.25	HALLMARK_INTERFERON_ALPHA_RESPONSE	marginal_change	-0.00522584214558808	0.00533064200575722	0.005226027633627166	-0.007251145329825175	-0.00274900603065064	50
followup_dependent	0.25	HALLMARK_INTERFERON_GAMMA_RESPONSE	aipw_change	-0.004127599340636022	0.00424450986220542	0.0041502385563231105	-0.006766661650943012	-0.002265518597600752	50
followup_dependent	0.25	HALLMARK_INTERFERON_GAMMA_RESPONSE	ipw_change	-0.003198855445546661	0.0033764658464220214	0.003215249918476032	-0.005008819840573148	0.0004275955959546938	50
followup_dependent	0.25	HALLMARK_INTERFERON_GAMMA_RESPONSE	marginal_change	-0.0038961648820442494	0.003951963623821493	0.003898064351620695	-0.005166271615076806	-0.0024525402721880364	50
followup_dependent	0.25	HALLMARK_TNFA_SIGNALING_VIA_NFKB	aipw_change	-0.004399638665239428	0.004514260592813128	0.004187770535972336	-0.008094023163309351	-0.002368693407675461	50
followup_dependent	0.25	HALLMARK_TNFA_SIGNALING_VIA_NFKB	ipw_change	-0.004074296125552165	0.004129815913385035	0.003936973806347534	-0.0057154761984075445	-0.002685516204250983	50
followup_dependent	0.25	HALLMARK_TNFA_SIGNALING_VIA_NFKB	marginal_change	-0.004067170030228852	0.004090439324368186	0.004040039153358856	-0.005085731901933545	-0.0030030599320073695	50
followup_dependent	0.4	HALLMARK_COAGULATION	aipw_change	-0.0028156698769400083	0.0029331083604529832	0.002636449896439948	-0.005107434483384616	-0.0011959324903143957	50
followup_dependent	0.4	HALLMARK_COAGULATION	ipw_change	-0.0027814124161987547	0.002886503853017643	0.0027588159552113093	-0.004205575121098355	-0.0012404669965356678	50
followup_dependent	0.4	HALLMARK_COAGULATION	marginal_change	-0.0028167850126413047	0.0028492604956316856	0.0027540911220029067	-0.0036203081274422803	-0.0015674343799473704	50
followup_dependent	0.4	HALLMARK_COMPLEMENT	aipw_change	-0.002604559681644339	0.0026613850993995533	0.002481444795104802	-0.004161030270077236	-0.0015015160324476791	50
followup_dependent	0.4	HALLMARK_COMPLEMENT	ipw_change	-0.0023647739107661454	0.002387021211663247	0.0023214278977429655	-0.00287987512207115	-0.0017121257360915173	50
followup_dependent	0.4	HALLMARK_COMPLEMENT	marginal_change	-0.0027147372901712924	0.0027323790491617104	0.0027872445190639124	-0.0033618327837560565	-0.001889006544955761	50
followup_dependent	0.4	HALLMARK_IL6_JAK_STAT3_SIGNALING	aipw_change	-0.0033954504125948714	0.0034941354610488135	0.003405636550539057	-0.00590130863462913	-0.0010144430037928396	50
followup_dependent	0.4	HALLMARK_IL6_JAK_STAT3_SIGNALING	ipw_change	-0.0029343358457176727	0.0029540305307719436	0.0029617665042288664	-0.003636763395099227	-0.0021656054570343784	50
followup_dependent	0.4	HALLMARK_IL6_JAK_STAT3_SIGNALING	marginal_change	-0.0038506159051735754	0.0038604582252233857	0.0038222925525978144	-0.004491105558114059	-0.0032975183447654464	50
followup_dependent	0.4	HALLMARK_INFLAMMATORY_RESPONSE	aipw_change	-0.0045170844219693225	0.004596528588161219	0.004462862533403356	-0.006558395217208491	-0.0025748578903814993	50
followup_dependent	0.4	HALLMARK_INFLAMMATORY_RESPONSE	ipw_change	-0.004241891152878008	0.00425243962248902	0.004255851465655125	-0.004985042157458786	-0.0036098973492519008	50
followup_dependent	0.4	HALLMARK_INFLAMMATORY_RESPONSE	marginal_change	-0.0047581953815312855	0.004767667580518776	0.004821607342680912	-0.005293124481687417	-0.004093491837456687	50
followup_dependent	0.4	HALLMARK_INTERFERON_ALPHA_RESPONSE	aipw_change	-0.007960932722190084	0.008512551367859347	0.0077119572353834195	-0.015012838814854927	-0.0006556389695959661	50
followup_dependent	0.4	HALLMARK_INTERFERON_ALPHA_RESPONSE	ipw_change	-0.005291934698603693	0.005784610224535578	0.00529817364722323	-0.010833227058296473	-0.00025766052761021924	50
followup_dependent	0.4	HALLMARK_INTERFERON_ALPHA_RESPONSE	marginal_change	-0.0069055346398547955	0.0069925132359186445	0.006864009047020274	-0.00910868532990549	-0.004565314689480064	50
followup_dependent	0.4	HALLMARK_INTERFERON_GAMMA_RESPONSE	aipw_change	-0.0055411268375592905	0.005855087898852624	0.005262997265845154	-0.010219726285576252	-0.0007550363014349583	50
followup_dependent	0.4	HALLMARK_INTERFERON_GAMMA_RESPONSE	ipw_change	-0.0043598466828002206	0.004571820643180185	0.004438839353883045	-0.007832555626981302	-0.0016155367321789961	50
followup_dependent	0.4	HALLMARK_INTERFERON_GAMMA_RESPONSE	marginal_change	-0.005344457844173783	0.005381581554686845	0.005377593810705056	-0.006538404277871929	-0.003750092067544325	50
followup_dependent	0.4	HALLMARK_TNFA_SIGNALING_VIA_NFKB	aipw_change	-0.006688016213420012	0.006882576654905566	0.006361538158617043	-0.014385577488353486	-0.0029945349311021677	50
followup_dependent	0.4	HALLMARK_TNFA_SIGNALING_VIA_NFKB	ipw_change	-0.005947180512713307	0.0059796549477151035	0.005890678487008451	-0.007341100230028909	-0.004434049153729615	50
followup_dependent	0.4	HALLMARK_TNFA_SIGNALING_VIA_NFKB	marginal_change	-0.006096805698766679	0.006126392252365439	0.006156724966109785	-0.007199395206712346	-0.004783159326949761	50
