## Supplementary material for "Follow-up availability and the robustness of immune transcriptomic recovery after myocardial infarction": Reproducibility code and derived results: availability_null.csv

replicate	auc	brier	scope
0	0.4496557659208262	0.1982134979378985	Availability-label permutation; not a MAR test
1	0.4053356282271945	0.2048631765058387	Availability-label permutation; not a MAR test
2	0.5150602409638554	0.19425159664860125	Availability-label permutation; not a MAR test
3	0.5167814113597247	0.1992172705984142	Availability-label permutation; not a MAR test
4	0.5417383820998278	0.19545609436257397	Availability-label permutation; not a MAR test
5	0.5464716006884683	0.20307743426318067	Availability-label permutation; not a MAR test
6	0.4543889845094664	0.21065098334273102	Availability-label permutation; not a MAR test
7	0.49139414802065406	0.19697894665053187	Availability-label permutation; not a MAR test
8	0.3855421686746988	0.21443415749309383	Availability-label permutation; not a MAR test
9	0.4354561101549054	0.20275810076657388	Availability-label permutation; not a MAR test
10	0.4160929432013769	0.20762113294364512	Availability-label permutation; not a MAR test
11	0.4720309810671256	0.1995709520495144	Availability-label permutation; not a MAR test
12	0.585197934595525	0.19400811095654946	Availability-label permutation; not a MAR test
13	0.540447504302926	0.19819634331011604	Availability-label permutation; not a MAR test
14	0.48537005163511193	0.20285907461725255	Availability-label permutation; not a MAR test
15	0.5555077452667814	0.1903649515030408	Availability-label permutation; not a MAR test
16	0.4651462994836489	0.20269884253625095	Availability-label permutation; not a MAR test
17	0.4858003442340792	0.20164231061512194	Availability-label permutation; not a MAR test
18	0.49225473321858865	0.1978694935032445	Availability-label permutation; not a MAR test
19	0.4948364888123925	0.20282402689576104	Availability-label permutation; not a MAR test
20	0.44148020654044745	0.2087038408134634	Availability-label permutation; not a MAR test
21	0.573580034423408	0.197199985342398	Availability-label permutation; not a MAR test
22	0.6247848537005163	0.1901580606572149	Availability-label permutation; not a MAR test
23	0.6901893287435457	0.18079618227811334	Availability-label permutation; not a MAR test
24	0.51592082616179	0.1991670227027422	Availability-label permutation; not a MAR test
25	0.5271084337349398	0.20049741362632062	Availability-label permutation; not a MAR test
26	0.560671256454389	0.1945004243003104	Availability-label permutation; not a MAR test
27	0.3709122203098107	0.21874207262427356	Availability-label permutation; not a MAR test
28	0.4866609294320138	0.2014590907194092	Availability-label permutation; not a MAR test
29	0.4750430292598967	0.1951911368532253	Availability-label permutation; not a MAR test
30	0.49956970740103274	0.20098467796463293	Availability-label permutation; not a MAR test
31	0.49397590361445787	0.20185192613665387	Availability-label permutation; not a MAR test
32	0.5	0.19611865712448723	Availability-label permutation; not a MAR test
33	0.4875215146299483	0.19603156088655102	Availability-label permutation; not a MAR test
34	0.5425989672977625	0.19353235828564191	Availability-label permutation; not a MAR test
35	0.4165232358003442	0.2009249135885983	Availability-label permutation; not a MAR test
36	0.40834767641996556	0.20881470298517385	Availability-label permutation; not a MAR test
37	0.47074010327022375	0.2036793467850403	Availability-label permutation; not a MAR test
38	0.44922547332185886	0.19703995542428093	Availability-label permutation; not a MAR test
39	0.29432013769363174	0.2168568205631208	Availability-label permutation; not a MAR test
40	0.4410499139414802	0.20146686825171842	Availability-label permutation; not a MAR test
41	0.39716006884681576	0.202398562159627	Availability-label permutation; not a MAR test
42	0.38339070567986233	0.21017280265949942	Availability-label permutation; not a MAR test
43	0.367039586919105	0.20536982490251843	Availability-label permutation; not a MAR test
44	0.5572289156626505	0.19586849181557162	Availability-label permutation; not a MAR test
45	0.3975903614457831	0.20127342690874603	Availability-label permutation; not a MAR test
46	0.46557659208261615	0.19753439369299916	Availability-label permutation; not a MAR test
47	0.49913941480206536	0.19696584172409026	Availability-label permutation; not a MAR test
48	0.38941480206540446	0.2105757570547338	Availability-label permutation; not a MAR test
49	0.5425989672977625	0.18913348059369595	Availability-label permutation; not a MAR test
50	0.42641996557659206	0.20454233904748667	Availability-label permutation; not a MAR test
51	0.40404475043029264	0.2105181743198728	Availability-label permutation; not a MAR test
52	0.6351118760757315	0.18562061819450812	Availability-label permutation; not a MAR test
53	0.49956970740103274	0.2017801460875946	Availability-label permutation; not a MAR test
54	0.4449225473321859	0.1988958993877552	Availability-label permutation; not a MAR test
55	0.3588640275387263	0.21450238432298543	Availability-label permutation; not a MAR test
56	0.5469018932874354	0.19339889801680238	Availability-label permutation; not a MAR test
57	0.5185025817555937	0.19302537653431065	Availability-label permutation; not a MAR test
58	0.5666953528399312	0.1963176129575132	Availability-label permutation; not a MAR test
59	0.6243545611015491	0.19259015510237187	Availability-label permutation; not a MAR test
60	0.5365748709122202	0.19230086470368296	Availability-label permutation; not a MAR test
61	0.564974182444062	0.19306644673489376	Availability-label permutation; not a MAR test
62	0.5529259896729777	0.19643213807766544	Availability-label permutation; not a MAR test
63	0.5993975903614458	0.18530016372764982	Availability-label permutation; not a MAR test
64	0.4410499139414802	0.2045826320171262	Availability-label permutation; not a MAR test
65	0.536144578313253	0.19642404309235906	Availability-label permutation; not a MAR test
66	0.4763339070567986	0.2011652512573274	Availability-label permutation; not a MAR test
67	0.601118760757315	0.18946374324641269	Availability-label permutation; not a MAR test
68	0.5180722891566264	0.20247048372489101	Availability-label permutation; not a MAR test
69	0.5753012048192772	0.19215749419275371	Availability-label permutation; not a MAR test
70	0.39586919104991397	0.2200687571844315	Availability-label permutation; not a MAR test
71	0.6062822719449226	0.191305972403781	Availability-label permutation; not a MAR test
72	0.5249569707401033	0.19733397449735296	Availability-label permutation; not a MAR test
73	0.47590361445783136	0.20436329996909036	Availability-label permutation; not a MAR test
74	0.5662650602409639	0.1911828524844288	Availability-label permutation; not a MAR test
75	0.4397590361445783	0.2034492338143751	Availability-label permutation; not a MAR test
76	0.5993975903614458	0.18042146204344478	Availability-label permutation; not a MAR test
77	0.48192771084337344	0.1961776351442595	Availability-label permutation; not a MAR test
78	0.5258175559380379	0.19920194347582074	Availability-label permutation; not a MAR test
79	0.4251290877796902	0.20070065796385222	Availability-label permutation; not a MAR test
80	0.6579173838209983	0.17850802249028172	Availability-label permutation; not a MAR test
81	0.5705679862306369	0.19799954239984577	Availability-label permutation; not a MAR test
82	0.5890705679862306	0.18644939486699197	Availability-label permutation; not a MAR test
83	0.6596385542168676	0.18210571393275	Availability-label permutation; not a MAR test
84	0.6282271944922547	0.183354653978203	Availability-label permutation; not a MAR test
85	0.4246987951807229	0.206344391709079	Availability-label permutation; not a MAR test
86	0.5972461273666093	0.1861646450142857	Availability-label permutation; not a MAR test
87	0.38554216867469876	0.20316507751131832	Availability-label permutation; not a MAR test
88	0.4410499139414802	0.20300389052360576	Availability-label permutation; not a MAR test
89	0.5296901893287436	0.19155319774382618	Availability-label permutation; not a MAR test
90	0.472461273666093	0.20392106246283082	Availability-label permutation; not a MAR test
91	0.4246987951807229	0.20843773988410486	Availability-label permutation; not a MAR test
92	0.46944922547332185	0.2035023760769996	Availability-label permutation; not a MAR test
93	0.4849397590361445	0.19765382179333935	Availability-label permutation; not a MAR test
94	0.47160068846815834	0.19829737320173008	Availability-label permutation; not a MAR test
95	0.49440619621342513	0.20153519219926	Availability-label permutation; not a MAR test
96	0.40920826161790014	0.20122119755036016	Availability-label permutation; not a MAR test
97	0.5895008605851979	0.1853035020252997	Availability-label permutation; not a MAR test
98	0.5154905335628227	0.2021985899485098	Availability-label permutation; not a MAR test
