## Supplementary material for "Follow-up availability and the robustness of immune transcriptomic recovery after myocardial infarction": Reproducibility code and derived results: baseline_balance.csv

time	score	retained_baseline_mean	unavailable_baseline_mean	smd	observed_vs_all_sd	weighted_vs_all_sd
Discharge	HALLMARK_INFLAMMATORY_RESPONSE	0.6229141355196555	0.6229224072274719	-0.0009210862557740699	-7.844230040914348e-05	-0.011266308554451267
Discharge	HALLMARK_TNFA_SIGNALING_VIA_NFKB	0.6666674517825131	0.6660627193822197	0.03981422353402409	0.0031850725240703654	-0.0036585141736277895
Discharge	HALLMARK_INTERFERON_ALPHA_RESPONSE	0.7336334035736343	0.7469991094527048	-0.40386360145323497	-0.0481705731883396	0.03937007688049568
Discharge	HALLMARK_INTERFERON_GAMMA_RESPONSE	0.7502454297109296	0.7589971043025306	-0.46637195442890284	-0.051236045909997786	0.032014231219842836
Discharge	HALLMARK_IL6_JAK_STAT3_SIGNALING	0.6740467397460963	0.6741423987240426	-0.011356582106591425	-0.0009246905660246703	-0.017152859401284786
Discharge	HALLMARK_COMPLEMENT	0.6646104778226429	0.6647072765463049	-0.01982264943273777	-0.0014704819005972375	0.011575778570314662
Discharge	HALLMARK_COAGULATION	0.4610744566927347	0.45663672487832807	0.541362640408248	0.04289350431673591	0.005895362709644959
M1	HALLMARK_INFLAMMATORY_RESPONSE	0.6221296866023804	0.6275769707833603	-0.5762547044516517	-0.08265233957831083	-0.004067415868561533
M1	HALLMARK_TNFA_SIGNALING_VIA_NFKB	0.6651888257403992	0.6750688361573809	-0.5564197026657948	-0.0832594375996699	-0.002557951132147221
M1	HALLMARK_INTERFERON_ALPHA_RESPONSE	0.7355270663549214	0.7307433469841612	0.17736139140571208	0.027585165335409584	-0.0008472042861296424
M1	HALLMARK_INTERFERON_GAMMA_RESPONSE	0.7511914463160484	0.7500982527377875	0.06629933618912834	0.01024003637759197	-0.0005703122084224227
M1	HALLMARK_IL6_JAK_STAT3_SIGNALING	0.6734487092519504	0.6776573326663042	-0.48949620513222136	-0.06509246827865146	0.004797076682957712
M1	HALLMARK_COMPLEMENT	0.6644564956140888	0.6655852463882221	-0.1960950459943933	-0.027435197835272523	0.008552569923698588
M1	HALLMARK_COAGULATION	0.4601746265463256	0.4636436158030346	-0.38677590857459826	-0.053647984828411543	-0.001862080218613554
M6	HALLMARK_INFLAMMATORY_RESPONSE	0.6218512530276884	0.6260677770879205	-0.46546098193545976	-0.1119612529938655	0.06621704575895487
M6	HALLMARK_TNFA_SIGNALING_VIA_NFKB	0.6658974054364115	0.6687341133083523	-0.16285994235635212	-0.041833936519054274	0.04197667421310068
M6	HALLMARK_INTERFERON_ALPHA_RESPONSE	0.7313421532082686	0.7451987906849216	-0.5108256772729591	-0.139831752404795	0.10521419014333072
M6	HALLMARK_INTERFERON_GAMMA_RESPONSE	0.7488068222193562	0.757635471415095	-0.532588400996437	-0.14472272685509033	0.09899760752508435
M6	HALLMARK_IL6_JAK_STAT3_SIGNALING	0.6731958134414153	0.6766032923556672	-0.38430495894642824	-0.0922278105625748	0.0706827143646541
M6	HALLMARK_COMPLEMENT	0.6639158385049625	0.6667041582013606	-0.4887453449732995	-0.11860162795953005	0.01890627935471384
M6	HALLMARK_COAGULATION	0.4602305885436967	0.4619910187722383	-0.18803390364859507	-0.04764390218759339	0.0016059850737767977
