## Supplementary material for "Follow-up availability and the robustness of immune transcriptomic recovery after myocardial infarction": Reproducibility code and derived results: baseline_score_correlations.csv

score	HALLMARK_INFLAMMATORY_RESPONSE	HALLMARK_TNFA_SIGNALING_VIA_NFKB	HALLMARK_INTERFERON_ALPHA_RESPONSE	HALLMARK_INTERFERON_GAMMA_RESPONSE	HALLMARK_IL6_JAK_STAT3_SIGNALING	HALLMARK_COMPLEMENT	HALLMARK_COAGULATION
HALLMARK_INFLAMMATORY_RESPONSE	1.0	0.7425149175149175	0.22435942435942435	0.42335907335907336	0.8852404352404353	0.7160670410670411	0.5756581256581257
HALLMARK_TNFA_SIGNALING_VIA_NFKB	0.7425149175149175	1.0	0.07113022113022113	0.28934713934713935	0.7222183222183223	0.3263074763074763	0.3230782730782731
HALLMARK_INTERFERON_ALPHA_RESPONSE	0.22435942435942435	0.07113022113022113	1.0	0.9373903123903123	0.23812741312741312	0.33637241137241136	0.03038785538785539
HALLMARK_INTERFERON_GAMMA_RESPONSE	0.42335907335907336	0.28934713934713935	0.9373903123903123	1.0	0.43303790803790804	0.4836258336258336	0.14203229203229203
HALLMARK_IL6_JAK_STAT3_SIGNALING	0.8852404352404353	0.7222183222183223	0.23812741312741312	0.43303790803790804	1.0	0.681002106002106	0.6127237627237627
HALLMARK_COMPLEMENT	0.7160670410670411	0.3263074763074763	0.33637241137241136	0.4836258336258336	0.681002106002106	1.0	0.7276763776763777
HALLMARK_COAGULATION	0.5756581256581257	0.3230782730782731	0.03038785538785539	0.14203229203229203	0.6127237627237627	0.7276763776763777	1.0
