## Supplementary material for "Follow-up availability and the robustness of immune transcriptomic recovery after myocardial infarction": Reproducibility code and derived results: bootstrap_intervals.csv

time	score	measure	lower	upper	replicates	method
Discharge	HALLMARK_INFLAMMATORY_RESPONSE	marginal_change	-0.007666822941738397	-0.0034817842713366996	2000	participant_bootstrap
Discharge	HALLMARK_TNFA_SIGNALING_VIA_NFKB	marginal_change	-0.014514092949346639	-0.00620839567130587	2000	participant_bootstrap
Discharge	HALLMARK_INTERFERON_ALPHA_RESPONSE	marginal_change	0.010256817883015223	0.0216192277452908	2000	participant_bootstrap
Discharge	HALLMARK_INTERFERON_GAMMA_RESPONSE	marginal_change	0.0034596423818562066	0.011424406920288434	2000	participant_bootstrap
Discharge	HALLMARK_IL6_JAK_STAT3_SIGNALING	marginal_change	-0.006109414799586846	-0.0018451132731447833	2000	participant_bootstrap
Discharge	HALLMARK_COMPLEMENT	marginal_change	-0.0007463047672237488	0.001436461428648816	2000	participant_bootstrap
Discharge	HALLMARK_COAGULATION	marginal_change	-0.0007702092566499979	0.002566523198483705	2000	participant_bootstrap
Discharge	HALLMARK_INFLAMMATORY_RESPONSE	paired_change	-0.007682897289902145	-0.003431936636680577	2000	participant_bootstrap
Discharge	HALLMARK_TNFA_SIGNALING_VIA_NFKB	paired_change	-0.014632681561466675	-0.0061078186226216314	2000	participant_bootstrap
Discharge	HALLMARK_INTERFERON_ALPHA_RESPONSE	paired_change	0.011684631888574621	0.022652372920641338	2000	participant_bootstrap
Discharge	HALLMARK_INTERFERON_GAMMA_RESPONSE	paired_change	0.004450535051804249	0.012172257100518898	2000	participant_bootstrap
Discharge	HALLMARK_IL6_JAK_STAT3_SIGNALING	paired_change	-0.006016642388530334	-0.0018246003351012822	2000	participant_bootstrap
Discharge	HALLMARK_COMPLEMENT	paired_change	-0.0007740435623142517	0.0015108552047848436	2000	participant_bootstrap
Discharge	HALLMARK_COAGULATION	paired_change	-0.0011469900708980917	0.0022146450613020952	2000	participant_bootstrap
Discharge	HALLMARK_INFLAMMATORY_RESPONSE	baseline_composition	-0.0005155782822378746	0.00043594725751828985	2000	participant_bootstrap
Discharge	HALLMARK_TNFA_SIGNALING_VIA_NFKB	baseline_composition	-0.0006803395197364642	0.0008198314546493206	2000	participant_bootstrap
Discharge	HALLMARK_INTERFERON_ALPHA_RESPONSE	baseline_composition	-0.003936259662195407	0.0007807038026653803	2000	participant_bootstrap
Discharge	HALLMARK_INTERFERON_GAMMA_RESPONSE	baseline_composition	-0.002318030297082449	0.000314351380165761	2000	participant_bootstrap
Discharge	HALLMARK_IL6_JAK_STAT3_SIGNALING	baseline_composition	-0.00044256155409694574	0.00040465037254747415	2000	participant_bootstrap
Discharge	HALLMARK_COMPLEMENT	baseline_composition	-0.00021594591745176527	0.00020613681718611995	2000	participant_bootstrap
Discharge	HALLMARK_COAGULATION	baseline_composition	-8.418577924541866e-06	0.0009241128037928911	2000	participant_bootstrap
Discharge	HALLMARK_INFLAMMATORY_RESPONSE	ipw_change	-0.007740741941811758	-0.003158272650159288	499	participant_bootstrap_refit_fixed_group_folds
Discharge	HALLMARK_TNFA_SIGNALING_VIA_NFKB	ipw_change	-0.015009139819825313	-0.006301104835965913	499	participant_bootstrap_refit_fixed_group_folds
Discharge	HALLMARK_INTERFERON_ALPHA_RESPONSE	ipw_change	0.011718610415007292	0.0318960512629173	499	participant_bootstrap_refit_fixed_group_folds
Discharge	HALLMARK_INTERFERON_GAMMA_RESPONSE	ipw_change	0.004117309338714475	0.016148806637235905	499	participant_bootstrap_refit_fixed_group_folds
Discharge	HALLMARK_IL6_JAK_STAT3_SIGNALING	ipw_change	-0.006815875768143215	-0.0018213499973352852	499	participant_bootstrap_refit_fixed_group_folds
Discharge	HALLMARK_COMPLEMENT	ipw_change	-0.0006938839913304407	0.001817137844907624	499	participant_bootstrap_refit_fixed_group_folds
Discharge	HALLMARK_COAGULATION	ipw_change	-0.002157529770380012	0.0019249908642388683	499	participant_bootstrap_refit_fixed_group_folds
Discharge	HALLMARK_INFLAMMATORY_RESPONSE	gcomp_change	-0.0077951148145868395	-0.003563029486329194	499	participant_bootstrap_refit_fixed_group_folds
Discharge	HALLMARK_TNFA_SIGNALING_VIA_NFKB	gcomp_change	-0.014821159096320629	-0.006789940003710931	499	participant_bootstrap_refit_fixed_group_folds
Discharge	HALLMARK_INTERFERON_ALPHA_RESPONSE	gcomp_change	0.01073885602393423	0.021640635797866493	499	participant_bootstrap_refit_fixed_group_folds
Discharge	HALLMARK_INTERFERON_GAMMA_RESPONSE	gcomp_change	0.003703601988573935	0.011341660959599561	499	participant_bootstrap_refit_fixed_group_folds
Discharge	HALLMARK_IL6_JAK_STAT3_SIGNALING	gcomp_change	-0.00632193141488222	-0.0018561817479546326	499	participant_bootstrap_refit_fixed_group_folds
Discharge	HALLMARK_COMPLEMENT	gcomp_change	-0.0007604171171001982	0.0014206236290895736	499	participant_bootstrap_refit_fixed_group_folds
Discharge	HALLMARK_COAGULATION	gcomp_change	-0.0005545935644022976	0.002339089234955808	499	participant_bootstrap_refit_fixed_group_folds
Discharge	HALLMARK_INFLAMMATORY_RESPONSE	aipw_change	-0.008076445878806144	-0.0031687145654140823	499	participant_bootstrap_refit_fixed_group_folds
Discharge	HALLMARK_TNFA_SIGNALING_VIA_NFKB	aipw_change	-0.015253210967196618	-0.00612122096003292	499	participant_bootstrap_refit_fixed_group_folds
Discharge	HALLMARK_INTERFERON_ALPHA_RESPONSE	aipw_change	0.011777386630294767	0.029143600284441032	499	participant_bootstrap_refit_fixed_group_folds
Discharge	HALLMARK_INTERFERON_GAMMA_RESPONSE	aipw_change	0.0042292768060443854	0.014814801778412361	499	participant_bootstrap_refit_fixed_group_folds
Discharge	HALLMARK_IL6_JAK_STAT3_SIGNALING	aipw_change	-0.006865734214419344	-0.0017239601550445127	499	participant_bootstrap_refit_fixed_group_folds
Discharge	HALLMARK_COMPLEMENT	aipw_change	-0.0009426447614470756	0.001511474358450416	499	participant_bootstrap_refit_fixed_group_folds
Discharge	HALLMARK_COAGULATION	aipw_change	-0.00405480579372518	0.001962266061555554	499	participant_bootstrap_refit_fixed_group_folds
M1	HALLMARK_INFLAMMATORY_RESPONSE	marginal_change	-0.011793996283923764	-0.007155254969004997	2000	participant_bootstrap
M1	HALLMARK_TNFA_SIGNALING_VIA_NFKB	marginal_change	-0.01852985030536324	-0.010153169428484446	2000	participant_bootstrap
M1	HALLMARK_INTERFERON_ALPHA_RESPONSE	marginal_change	0.006719386886311832	0.017599244175652288	2000	participant_bootstrap
M1	HALLMARK_INTERFERON_GAMMA_RESPONSE	marginal_change	2.3969125848233742e-06	0.00771400675207047	2000	participant_bootstrap
M1	HALLMARK_IL6_JAK_STAT3_SIGNALING	marginal_change	-0.010863531849908795	-0.0059862578646059745	2000	participant_bootstrap
M1	HALLMARK_COMPLEMENT	marginal_change	-0.004334870975068431	-0.0019794391538940767	2000	participant_bootstrap
M1	HALLMARK_COAGULATION	marginal_change	-0.00557702765417027	-0.0021766308107645524	2000	participant_bootstrap
M1	HALLMARK_INFLAMMATORY_RESPONSE	paired_change	-0.011051947304840699	-0.006321226282885129	2000	participant_bootstrap
M1	HALLMARK_TNFA_SIGNALING_VIA_NFKB	paired_change	-0.017334957476874913	-0.008439414078711358	2000	participant_bootstrap
M1	HALLMARK_INTERFERON_ALPHA_RESPONSE	paired_change	0.005970207691193358	0.01694087227857415	2000	participant_bootstrap
M1	HALLMARK_INTERFERON_GAMMA_RESPONSE	paired_change	-0.00026110538517860947	0.007501055534003241	2000	participant_bootstrap
M1	HALLMARK_IL6_JAK_STAT3_SIGNALING	paired_change	-0.010418365039391817	-0.005271485134293086	2000	participant_bootstrap
M1	HALLMARK_COMPLEMENT	paired_change	-0.0041589484306023645	-0.0018024463475845645	2000	participant_bootstrap
M1	HALLMARK_COAGULATION	paired_change	-0.0050698486558642146	-0.0016088321216300805	2000	participant_bootstrap
M1	HALLMARK_INFLAMMATORY_RESPONSE	baseline_composition	-0.0016648487936427204	-4.150007415703333e-05	2000	participant_bootstrap
M1	HALLMARK_TNFA_SIGNALING_VIA_NFKB	baseline_composition	-0.0031072540171908913	-5.706363120358476e-05	2000	participant_bootstrap
M1	HALLMARK_INTERFERON_ALPHA_RESPONSE	baseline_composition	-0.0013617885854437962	0.002879295763244674	2000	participant_bootstrap
M1	HALLMARK_INTERFERON_GAMMA_RESPONSE	baseline_composition	-0.0010758445961906644	0.0014413868308806158	2000	participant_bootstrap
M1	HALLMARK_IL6_JAK_STAT3_SIGNALING	baseline_composition	-0.0013375855371472068	-9.816197037865301e-06	2000	participant_bootstrap
M1	HALLMARK_COMPLEMENT	baseline_composition	-0.0005954540954971582	0.0002506340007975723	2000	participant_bootstrap
M1	HALLMARK_COAGULATION	baseline_composition	-0.0012221299950991484	0.00014010767265186093	2000	participant_bootstrap
M1	HALLMARK_INFLAMMATORY_RESPONSE	ipw_change	-0.011422625233372247	-0.006877018829862267	500	participant_bootstrap_refit_fixed_group_folds
M1	HALLMARK_TNFA_SIGNALING_VIA_NFKB	ipw_change	-0.01810683959898896	-0.009919972272377278	500	participant_bootstrap_refit_fixed_group_folds
M1	HALLMARK_INTERFERON_ALPHA_RESPONSE	ipw_change	0.0067597153875309235	0.019158324688466306	500	participant_bootstrap_refit_fixed_group_folds
M1	HALLMARK_INTERFERON_GAMMA_RESPONSE	ipw_change	-0.00024352216056307545	0.008642177928405279	500	participant_bootstrap_refit_fixed_group_folds
M1	HALLMARK_IL6_JAK_STAT3_SIGNALING	ipw_change	-0.010710399068789452	-0.005923529256146386	500	participant_bootstrap_refit_fixed_group_folds
M1	HALLMARK_COMPLEMENT	ipw_change	-0.0040547064560568944	-0.0015828878925754465	500	participant_bootstrap_refit_fixed_group_folds
M1	HALLMARK_COAGULATION	ipw_change	-0.005195637845486168	-0.0017498817400047025	500	participant_bootstrap_refit_fixed_group_folds
M1	HALLMARK_INFLAMMATORY_RESPONSE	gcomp_change	-0.011569555771755577	-0.00732098420720953	500	participant_bootstrap_refit_fixed_group_folds
M1	HALLMARK_TNFA_SIGNALING_VIA_NFKB	gcomp_change	-0.018403696594759284	-0.010749502654747934	500	participant_bootstrap_refit_fixed_group_folds
M1	HALLMARK_INTERFERON_ALPHA_RESPONSE	gcomp_change	0.006429019691174154	0.017217287304368056	500	participant_bootstrap_refit_fixed_group_folds
M1	HALLMARK_INTERFERON_GAMMA_RESPONSE	gcomp_change	-4.3183280405373274e-05	0.00724254891081489	500	participant_bootstrap_refit_fixed_group_folds
M1	HALLMARK_IL6_JAK_STAT3_SIGNALING	gcomp_change	-0.010750299460212104	-0.006375148399281905	500	participant_bootstrap_refit_fixed_group_folds
M1	HALLMARK_COMPLEMENT	gcomp_change	-0.0041009958296105205	-0.0018978382865179973	500	participant_bootstrap_refit_fixed_group_folds
M1	HALLMARK_COAGULATION	gcomp_change	-0.005303290045211811	-0.001914250130326712	500	participant_bootstrap_refit_fixed_group_folds
M1	HALLMARK_INFLAMMATORY_RESPONSE	aipw_change	-0.011357753417167474	-0.006683009595067813	500	participant_bootstrap_refit_fixed_group_folds
M1	HALLMARK_TNFA_SIGNALING_VIA_NFKB	aipw_change	-0.018116894962735323	-0.009517785411491946	500	participant_bootstrap_refit_fixed_group_folds
M1	HALLMARK_INTERFERON_ALPHA_RESPONSE	aipw_change	0.00664746676502313	0.02028089741031408	500	participant_bootstrap_refit_fixed_group_folds
M1	HALLMARK_INTERFERON_GAMMA_RESPONSE	aipw_change	-0.00016002322637123629	0.009476486371365627	500	participant_bootstrap_refit_fixed_group_folds
M1	HALLMARK_IL6_JAK_STAT3_SIGNALING	aipw_change	-0.01067956996938381	-0.005739452474269619	500	participant_bootstrap_refit_fixed_group_folds
M1	HALLMARK_COMPLEMENT	aipw_change	-0.0040736948113096975	-0.0014590046396814136	500	participant_bootstrap_refit_fixed_group_folds
M1	HALLMARK_COAGULATION	aipw_change	-0.005120736044865853	-0.0014915312927930738	500	participant_bootstrap_refit_fixed_group_folds
M6	HALLMARK_INFLAMMATORY_RESPONSE	marginal_change	-0.012167300162772307	-0.007832764774766913	2000	participant_bootstrap
M6	HALLMARK_TNFA_SIGNALING_VIA_NFKB	marginal_change	-0.018221843784829665	-0.01063219052062465	2000	participant_bootstrap
M6	HALLMARK_INTERFERON_ALPHA_RESPONSE	marginal_change	0.0034870378978684004	0.014908159680280515	2000	participant_bootstrap
M6	HALLMARK_INTERFERON_GAMMA_RESPONSE	marginal_change	-0.0019328859924004377	0.005451170922512153	2000	participant_bootstrap
M6	HALLMARK_IL6_JAK_STAT3_SIGNALING	marginal_change	-0.011238119218340527	-0.007287028985996391	2000	participant_bootstrap
M6	HALLMARK_COMPLEMENT	marginal_change	-0.004830607757313574	-0.002212027031469963	2000	participant_bootstrap
M6	HALLMARK_COAGULATION	marginal_change	-0.004750361095011636	-0.0011850292537276105	2000	participant_bootstrap
M6	HALLMARK_INFLAMMATORY_RESPONSE	paired_change	-0.011235790291745977	-0.006699260275820239	2000	participant_bootstrap
M6	HALLMARK_TNFA_SIGNALING_VIA_NFKB	paired_change	-0.017682492336289414	-0.00973141985027307	2000	participant_bootstrap
M6	HALLMARK_INTERFERON_ALPHA_RESPONSE	paired_change	0.00744688949588334	0.01818830013660155	2000	participant_bootstrap
M6	HALLMARK_INTERFERON_GAMMA_RESPONSE	paired_change	0.0004052479057406609	0.00749529051911536	2000	participant_bootstrap
M6	HALLMARK_IL6_JAK_STAT3_SIGNALING	paired_change	-0.010436328500370786	-0.006407475129513321	2000	participant_bootstrap
M6	HALLMARK_COMPLEMENT	paired_change	-0.004184258401502101	-0.0015223974769432206	2000	participant_bootstrap
M6	HALLMARK_COAGULATION	paired_change	-0.004518001908579063	-0.0008060314835629418	2000	participant_bootstrap
M6	HALLMARK_INFLAMMATORY_RESPONSE	baseline_composition	-0.002075272031454867	-0.0001749841094428218	2000	participant_bootstrap
M6	HALLMARK_TNFA_SIGNALING_VIA_NFKB	baseline_composition	-0.0026612617552620845	0.0011414846182170476	2000	participant_bootstrap
M6	HALLMARK_INTERFERON_ALPHA_RESPONSE	baseline_composition	-0.007147962820222337	-0.00022993597929922167	2000	participant_bootstrap
M6	HALLMARK_INTERFERON_GAMMA_RESPONSE	baseline_composition	-0.0044370469319285205	-0.00012592803935221065	2000	participant_bootstrap
M6	HALLMARK_IL6_JAK_STAT3_SIGNALING	baseline_composition	-0.0017590072579648092	3.854199954434418e-05	2000	participant_bootstrap
M6	HALLMARK_COMPLEMENT	baseline_composition	-0.0013465410423744272	-8.057183037118503e-05	2000	participant_bootstrap
M6	HALLMARK_COAGULATION	baseline_composition	-0.0014586702192621371	0.0006686280730055401	2000	participant_bootstrap
M6	HALLMARK_INFLAMMATORY_RESPONSE	ipw_change	-0.012245799785885794	-0.007382436002504656	500	participant_bootstrap_refit_fixed_group_folds
M6	HALLMARK_TNFA_SIGNALING_VIA_NFKB	ipw_change	-0.01885369172188804	-0.009956906024915524	500	participant_bootstrap_refit_fixed_group_folds
M6	HALLMARK_INTERFERON_ALPHA_RESPONSE	ipw_change	0.0043847869311458235	0.017346959050908235	500	participant_bootstrap_refit_fixed_group_folds
M6	HALLMARK_INTERFERON_GAMMA_RESPONSE	ipw_change	-0.0016475686276157947	0.00683833687908003	500	participant_bootstrap_refit_fixed_group_folds
M6	HALLMARK_IL6_JAK_STAT3_SIGNALING	ipw_change	-0.010801407152968285	-0.0067321904479352825	500	participant_bootstrap_refit_fixed_group_folds
M6	HALLMARK_COMPLEMENT	ipw_change	-0.004990832066010831	-0.0017978096940558309	500	participant_bootstrap_refit_fixed_group_folds
M6	HALLMARK_COAGULATION	ipw_change	-0.00601517358645928	-0.0010361562765013339	500	participant_bootstrap_refit_fixed_group_folds
M6	HALLMARK_INFLAMMATORY_RESPONSE	gcomp_change	-0.0117500662487928	-0.007313521556717261	500	participant_bootstrap_refit_fixed_group_folds
M6	HALLMARK_TNFA_SIGNALING_VIA_NFKB	gcomp_change	-0.017215110889427128	-0.009844726824448471	500	participant_bootstrap_refit_fixed_group_folds
M6	HALLMARK_INTERFERON_ALPHA_RESPONSE	gcomp_change	0.0045331593476483885	0.015920390396810577	500	participant_bootstrap_refit_fixed_group_folds
M6	HALLMARK_INTERFERON_GAMMA_RESPONSE	gcomp_change	-0.0012283696454392506	0.006111118608816501	500	participant_bootstrap_refit_fixed_group_folds
M6	HALLMARK_IL6_JAK_STAT3_SIGNALING	gcomp_change	-0.01090272022837305	-0.00690548911443105	500	participant_bootstrap_refit_fixed_group_folds
M6	HALLMARK_COMPLEMENT	gcomp_change	-0.004673044746360477	-0.00199609773743209	500	participant_bootstrap_refit_fixed_group_folds
M6	HALLMARK_COAGULATION	gcomp_change	-0.004412823817989711	-0.0009238514306789056	500	participant_bootstrap_refit_fixed_group_folds
M6	HALLMARK_INFLAMMATORY_RESPONSE	aipw_change	-0.015556195241725692	-0.007266693367370955	500	participant_bootstrap_refit_fixed_group_folds
M6	HALLMARK_TNFA_SIGNALING_VIA_NFKB	aipw_change	-0.024403450682931052	-0.010017168042285697	500	participant_bootstrap_refit_fixed_group_folds
M6	HALLMARK_INTERFERON_ALPHA_RESPONSE	aipw_change	-0.005383049392408358	0.01677790184374772	500	participant_bootstrap_refit_fixed_group_folds
M6	HALLMARK_INTERFERON_GAMMA_RESPONSE	aipw_change	-0.00729959020134382	0.006808549191569143	500	participant_bootstrap_refit_fixed_group_folds
M6	HALLMARK_IL6_JAK_STAT3_SIGNALING	aipw_change	-0.013344685928958091	-0.006832982712491393	500	participant_bootstrap_refit_fixed_group_folds
M6	HALLMARK_COMPLEMENT	aipw_change	-0.006693898885056873	-0.0018976802841946258	500	participant_bootstrap_refit_fixed_group_folds
M6	HALLMARK_COAGULATION	aipw_change	-0.00890722431612099	-0.0011910724509065734	500	participant_bootstrap_refit_fixed_group_folds
