## Supplementary material for "Follow-up availability and the robustness of immune transcriptomic recovery after myocardial infarction": Reproducibility code and derived results: external_estimates.csv

cohort	time	score	n_baseline_assays	n_followup_assays	array_count_ratio	baseline_mean	observed_mean	marginal_change	conditional_lower_bound	conditional_upper_bound	conditional_tipping_missing_mean	conditional_tipping_delta	participant_linkage_verified	baseline_subset_membership_verified	scope
GSE123342	D30	HALLMARK_INFLAMMATORY_RESPONSE	65	64	0.9846153846153847	0.6047905850593855	0.6023086302840117	-0.002481954775373829	-0.011748241395127867	0.0036363739894873515	0.763635690683314	0.16132706039929948	False	False	Conditional completion scenario; does NOT establish patient retention, pairing or independent MAR validation
GSE123342	D30	HALLMARK_TNFA_SIGNALING_VIA_NFKB	65	64	0.9846153846153847	0.6435864691183474	0.6381046622710448	-0.005481806847302595	-0.01529880165147246	8.581373314286989e-05	0.9944221073457135	0.35631744507466995	False	False	Conditional completion scenario; does NOT establish patient retention, pairing or independent MAR validation
GSE123342	D30	HALLMARK_INTERFERON_ALPHA_RESPONSE	65	64	0.9846153846153847	0.7673641345867057	0.7695138620067705	0.0021497274200648064	-0.009688947380039337	0.005695668004576104	0.6297815797025591	-0.13973228230421292	False	False	Conditional completion scenario; does NOT establish patient retention, pairing or independent MAR validation
GSE123342	D30	HALLMARK_INTERFERON_GAMMA_RESPONSE	65	64	0.9846153846153847	0.7562893425839162	0.7592402946966901	0.0029509521127738525	-0.008729667805636776	0.006654947578978443	0.5674284073663924	-0.1918118873303011	False	False	Conditional completion scenario; does NOT establish patient retention, pairing or independent MAR validation
GSE123342	D30	HALLMARK_IL6_JAK_STAT3_SIGNALING	65	64	0.9846153846153847	0.6908648418881251	0.6878896805452434	-0.0029751613428817825	-0.013558079505116227	0.0018265358794991027	0.8812751678325579	0.19338548728731655	False	False	Conditional completion scenario; does NOT establish patient retention, pairing or independent MAR validation
GSE123342	D30	HALLMARK_COMPLEMENT	65	64	0.9846153846153847	0.6622900664222838	0.6613015134135158	-0.0009885530087679895	-0.011162422445898934	0.004222192938716396	0.7255574589834333	0.06425594556991954	False	False	Conditional completion scenario; does NOT establish patient retention, pairing or independent MAR validation
GSE123342	D30	HALLMARK_COAGULATION	65	64	0.9846153846153847	0.45289928956814723	0.4514143429716576	-0.0014849465964896225	-0.008429782642207395	0.00695483274240799	0.5479358717434827	0.0965215287718258	False	False	Conditional completion scenario; does NOT establish patient retention, pairing or independent MAR validation
GSE123342	Y1	HALLMARK_INFLAMMATORY_RESPONSE	65	37	0.5692307692307692	0.6047905850593855	0.600201052819892	-0.004589532239493543	-0.26313767806960087	0.16763155269962993	0.6108553240901449	0.010654271270252869	False	False	Conditional completion scenario; does NOT establish patient retention, pairing or independent MAR validation
GSE123342	Y1	HALLMARK_TNFA_SIGNALING_VIA_NFKB	65	37	0.5692307692307692	0.6435864691183474	0.6354042195555691	-0.008182249562778243	-0.2818948364482542	0.1488743943209766	0.6543987274691615	0.01899450791359235	False	False	Conditional completion scenario; does NOT establish patient retention, pairing or independent MAR validation
GSE123342	Y1	HALLMARK_INTERFERON_ALPHA_RESPONSE	65	37	0.5692307692307692	0.7673641345867057	0.7712611234799824	0.0038969888932767205	-0.32833857199040806	0.10243065877882263	0.7622145421205901	-0.009046581359392387	False	False	Conditional completion scenario; does NOT establish patient retention, pairing or independent MAR validation
GSE123342	Y1	HALLMARK_INTERFERON_GAMMA_RESPONSE	65	37	0.5692307692307692	0.7562893425839162	0.7607198250299025	0.004430482445986317	-0.3232642114130486	0.10750501935618229	0.7504347764945771	-0.010285048535325378	False	False	Conditional completion scenario; does NOT establish patient retention, pairing or independent MAR validation
GSE123342	Y1	HALLMARK_IL6_JAK_STAT3_SIGNALING	65	37	0.5692307692307692	0.6908648418881251	0.684395029560373	-0.0064698123277521224	-0.301286132753759	0.12948309801547175	0.6994142367497976	0.01501920718942457	False	False	Conditional completion scenario; does NOT establish patient retention, pairing or independent MAR validation
GSE123342	Y1	HALLMARK_COMPLEMENT	65	37	0.5692307692307692	0.6622900664222838	0.6590879520702363	-0.003202114352047536	-0.2871169244746109	0.1436523062946199	0.6665214318160609	0.007433479745824636	False	False	Conditional completion scenario; does NOT establish patient retention, pairing or independent MAR validation
GSE123342	Y1	HALLMARK_COAGULATION	65	37	0.5692307692307692	0.45289928956814723	0.4479760571335722	-0.004923232434575042	-0.19789753396903692	0.23287169680019398	0.45940498957097853	0.011428932437406347	False	False	Conditional completion scenario; does NOT establish patient retention, pairing or independent MAR validation
