## Supplementary material for "Follow-up availability and the robustness of immune transcriptomic recovery after myocardial infarction": Reproducibility code and derived results: gene_set_coverage.csv

cohort	score	original_genes	retained_genes	common_vocabulary	fraction
GSE59867	HALLMARK_INFLAMMATORY_RESPONSE	200	191	17590	0.955
GSE59867	HALLMARK_TNFA_SIGNALING_VIA_NFKB	200	180	17590	0.9
GSE59867	HALLMARK_INTERFERON_ALPHA_RESPONSE	97	81	17590	0.8350515463917526
GSE59867	HALLMARK_INTERFERON_GAMMA_RESPONSE	200	175	17590	0.875
GSE59867	HALLMARK_IL6_JAK_STAT3_SIGNALING	87	81	17590	0.9310344827586207
GSE59867	HALLMARK_COMPLEMENT	200	183	17590	0.915
GSE59867	HALLMARK_COAGULATION	138	125	17590	0.9057971014492754
GSE123342	HALLMARK_INFLAMMATORY_RESPONSE	200	191	17590	0.955
GSE123342	HALLMARK_TNFA_SIGNALING_VIA_NFKB	200	180	17590	0.9
GSE123342	HALLMARK_INTERFERON_ALPHA_RESPONSE	97	81	17590	0.8350515463917526
GSE123342	HALLMARK_INTERFERON_GAMMA_RESPONSE	200	175	17590	0.875
GSE123342	HALLMARK_IL6_JAK_STAT3_SIGNALING	87	81	17590	0.9310344827586207
GSE123342	HALLMARK_COMPLEMENT	200	183	17590	0.915
GSE123342	HALLMARK_COAGULATION	138	125	17590	0.9057971014492754
