## Supplementary material for "Follow-up availability and the robustness of immune transcriptomic recovery after myocardial infarction": Reproducibility code and derived results: gene_set_overlap.csv

first	second	shared	jaccard
HALLMARK_INFLAMMATORY_RESPONSE	HALLMARK_INFLAMMATORY_RESPONSE	191	1.0
HALLMARK_INFLAMMATORY_RESPONSE	HALLMARK_TNFA_SIGNALING_VIA_NFKB	49	0.15217391304347827
HALLMARK_INFLAMMATORY_RESPONSE	HALLMARK_INTERFERON_ALPHA_RESPONSE	15	0.058365758754863814
HALLMARK_INFLAMMATORY_RESPONSE	HALLMARK_INTERFERON_GAMMA_RESPONSE	36	0.10909090909090909
HALLMARK_INFLAMMATORY_RESPONSE	HALLMARK_IL6_JAK_STAT3_SIGNALING	22	0.088
HALLMARK_INFLAMMATORY_RESPONSE	HALLMARK_COMPLEMENT	21	0.059490084985835696
HALLMARK_INFLAMMATORY_RESPONSE	HALLMARK_COAGULATION	9	0.029315960912052116
HALLMARK_TNFA_SIGNALING_VIA_NFKB	HALLMARK_INFLAMMATORY_RESPONSE	49	0.15217391304347827
HALLMARK_TNFA_SIGNALING_VIA_NFKB	HALLMARK_TNFA_SIGNALING_VIA_NFKB	180	1.0
HALLMARK_TNFA_SIGNALING_VIA_NFKB	HALLMARK_INTERFERON_ALPHA_RESPONSE	7	0.027559055118110236
HALLMARK_TNFA_SIGNALING_VIA_NFKB	HALLMARK_INTERFERON_GAMMA_RESPONSE	23	0.06927710843373494
HALLMARK_TNFA_SIGNALING_VIA_NFKB	HALLMARK_IL6_JAK_STAT3_SIGNALING	18	0.07407407407407407
HALLMARK_TNFA_SIGNALING_VIA_NFKB	HALLMARK_COMPLEMENT	15	0.04310344827586207
HALLMARK_TNFA_SIGNALING_VIA_NFKB	HALLMARK_COAGULATION	6	0.020066889632107024
HALLMARK_INTERFERON_ALPHA_RESPONSE	HALLMARK_INFLAMMATORY_RESPONSE	15	0.058365758754863814
HALLMARK_INTERFERON_ALPHA_RESPONSE	HALLMARK_TNFA_SIGNALING_VIA_NFKB	7	0.027559055118110236
HALLMARK_INTERFERON_ALPHA_RESPONSE	HALLMARK_INTERFERON_ALPHA_RESPONSE	81	1.0
HALLMARK_INTERFERON_ALPHA_RESPONSE	HALLMARK_INTERFERON_GAMMA_RESPONSE	62	0.31958762886597936
HALLMARK_INTERFERON_ALPHA_RESPONSE	HALLMARK_IL6_JAK_STAT3_SIGNALING	7	0.04516129032258064
HALLMARK_INTERFERON_ALPHA_RESPONSE	HALLMARK_COMPLEMENT	8	0.03125
HALLMARK_INTERFERON_ALPHA_RESPONSE	HALLMARK_COAGULATION	1	0.004878048780487805
HALLMARK_INTERFERON_GAMMA_RESPONSE	HALLMARK_INFLAMMATORY_RESPONSE	36	0.10909090909090909
HALLMARK_INTERFERON_GAMMA_RESPONSE	HALLMARK_TNFA_SIGNALING_VIA_NFKB	23	0.06927710843373494
HALLMARK_INTERFERON_GAMMA_RESPONSE	HALLMARK_INTERFERON_ALPHA_RESPONSE	62	0.31958762886597936
HALLMARK_INTERFERON_GAMMA_RESPONSE	HALLMARK_INTERFERON_GAMMA_RESPONSE	175	1.0
HALLMARK_INTERFERON_GAMMA_RESPONSE	HALLMARK_IL6_JAK_STAT3_SIGNALING	21	0.08936170212765958
HALLMARK_INTERFERON_GAMMA_RESPONSE	HALLMARK_COMPLEMENT	22	0.06547619047619048
HALLMARK_INTERFERON_GAMMA_RESPONSE	HALLMARK_COAGULATION	4	0.013513513513513514
HALLMARK_IL6_JAK_STAT3_SIGNALING	HALLMARK_INFLAMMATORY_RESPONSE	22	0.088
HALLMARK_IL6_JAK_STAT3_SIGNALING	HALLMARK_TNFA_SIGNALING_VIA_NFKB	18	0.07407407407407407
HALLMARK_IL6_JAK_STAT3_SIGNALING	HALLMARK_INTERFERON_ALPHA_RESPONSE	7	0.04516129032258064
HALLMARK_IL6_JAK_STAT3_SIGNALING	HALLMARK_INTERFERON_GAMMA_RESPONSE	21	0.08936170212765958
HALLMARK_IL6_JAK_STAT3_SIGNALING	HALLMARK_IL6_JAK_STAT3_SIGNALING	81	1.0
HALLMARK_IL6_JAK_STAT3_SIGNALING	HALLMARK_COMPLEMENT	7	0.027237354085603113
HALLMARK_IL6_JAK_STAT3_SIGNALING	HALLMARK_COAGULATION	2	0.00980392156862745
HALLMARK_COMPLEMENT	HALLMARK_INFLAMMATORY_RESPONSE	21	0.059490084985835696
HALLMARK_COMPLEMENT	HALLMARK_TNFA_SIGNALING_VIA_NFKB	15	0.04310344827586207
HALLMARK_COMPLEMENT	HALLMARK_INTERFERON_ALPHA_RESPONSE	8	0.03125
HALLMARK_COMPLEMENT	HALLMARK_INTERFERON_GAMMA_RESPONSE	22	0.06547619047619048
HALLMARK_COMPLEMENT	HALLMARK_IL6_JAK_STAT3_SIGNALING	7	0.027237354085603113
HALLMARK_COMPLEMENT	HALLMARK_COMPLEMENT	183	1.0
HALLMARK_COMPLEMENT	HALLMARK_COAGULATION	52	0.203125
HALLMARK_COAGULATION	HALLMARK_INFLAMMATORY_RESPONSE	9	0.029315960912052116
HALLMARK_COAGULATION	HALLMARK_TNFA_SIGNALING_VIA_NFKB	6	0.020066889632107024
HALLMARK_COAGULATION	HALLMARK_INTERFERON_ALPHA_RESPONSE	1	0.004878048780487805
HALLMARK_COAGULATION	HALLMARK_INTERFERON_GAMMA_RESPONSE	4	0.013513513513513514
HALLMARK_COAGULATION	HALLMARK_IL6_JAK_STAT3_SIGNALING	2	0.00980392156862745
HALLMARK_COAGULATION	HALLMARK_COMPLEMENT	52	0.203125
HALLMARK_COAGULATION	HALLMARK_COAGULATION	125	1.0
