## Supplementary material for "Follow-up availability and the robustness of immune transcriptomic recovery after myocardial infarction": Reproducibility code and derived results: model_sensitivity.csv

time	score	setting	ipw_change	gcomp_change	aipw_change
Discharge	HALLMARK_INFLAMMATORY_RESPONSE	C0.1	-0.005565437881347113	-0.005660065444335616	-0.005514719774961985
Discharge	HALLMARK_TNFA_SIGNALING_VIA_NFKB	C0.1	-0.010483004019103181	-0.010643311458646498	-0.01040577536558518
Discharge	HALLMARK_INTERFERON_ALPHA_RESPONSE	C0.1	0.016526322365532087	0.016208638111373186	0.017042222659195305
Discharge	HALLMARK_INTERFERON_GAMMA_RESPONSE	C0.1	0.00778167266741292	0.007571398577126964	0.008099205612126847
Discharge	HALLMARK_IL6_JAK_STAT3_SIGNALING	C0.1	-0.003982560138058089	-0.004107309324930086	-0.003936073089342074
Discharge	HALLMARK_COMPLEMENT	C0.1	0.0003683404292245118	0.00032661145001711134	0.00035478272223188334
Discharge	HALLMARK_COAGULATION	C0.1	0.0007577806309458923	0.0008197154712134003	0.0006207815996789323
Discharge	HALLMARK_INFLAMMATORY_RESPONSE	C10	-0.005522119661434122	-0.005660065444335616	-0.005547970479857001
Discharge	HALLMARK_TNFA_SIGNALING_VIA_NFKB	C10	-0.010521488705089066	-0.010643311458646498	-0.010210027270312505
Discharge	HALLMARK_INTERFERON_ALPHA_RESPONSE	C10	0.020156731926332383	0.016208638111373186	0.01877733698346873
Discharge	HALLMARK_INTERFERON_GAMMA_RESPONSE	C10	0.009787868252302823	0.007571398577126964	0.009161526066730263
Discharge	HALLMARK_IL6_JAK_STAT3_SIGNALING	C10	-0.004360100159757518	-0.004107309324930086	-0.004166407868966604
Discharge	HALLMARK_COMPLEMENT	C10	0.0006065243601233172	0.00032661145001711134	0.00041633672769625374
Discharge	HALLMARK_COAGULATION	C10	8.481173557944865e-05	0.0008197154712134003	-4.7265740137192314e-05
Discharge	HALLMARK_INFLAMMATORY_RESPONSE	alpha1	-0.005514743522579524	-0.005682486605468884	-0.005447670116484948
Discharge	HALLMARK_TNFA_SIGNALING_VIA_NFKB	alpha1	-0.010467212933013004	-0.010661428749427104	-0.010210278074583634
Discharge	HALLMARK_INTERFERON_ALPHA_RESPONSE	alpha1	0.01781063197629551	0.015925161225882056	0.017626817521376847
Discharge	HALLMARK_INTERFERON_GAMMA_RESPONSE	alpha1	0.008497457742995929	0.007408171884276893	0.008482947286633902
Discharge	HALLMARK_IL6_JAK_STAT3_SIGNALING	alpha1	-0.004074114812191665	-0.004160848107963688	-0.00391233376491551
Discharge	HALLMARK_COMPLEMENT	alpha1	0.0004331794672942646	0.0003093988230947753	0.0003652011439194691
Discharge	HALLMARK_COAGULATION	alpha1	0.0004813906948608615	0.0008412844687467058	0.00039634493248214
Discharge	HALLMARK_INFLAMMATORY_RESPONSE	alpha100	-0.005514743522579524	-0.005632859422201153	-0.005516725721424587
Discharge	HALLMARK_TNFA_SIGNALING_VIA_NFKB	alpha100	-0.010467212933013004	-0.01055213467512317	-0.010434099768110383
Discharge	HALLMARK_INTERFERON_ALPHA_RESPONSE	alpha100	0.01781063197629551	0.01621325948743524	0.017747760325698803
Discharge	HALLMARK_INTERFERON_GAMMA_RESPONSE	alpha100	0.008497457742995929	0.007591113512123826	0.008492924947984481
Discharge	HALLMARK_IL6_JAK_STAT3_SIGNALING	alpha100	-0.004074114812191665	-0.00402992696103166	-0.00404229944444523
Discharge	HALLMARK_COMPLEMENT	alpha100	0.0004331794672942646	0.0003413229032833698	0.00040627645939261825
Discharge	HALLMARK_COAGULATION	alpha100	0.0004813906948608615	0.0008654931858921855	0.00041359285624686937
Discharge	HALLMARK_INFLAMMATORY_RESPONSE	fold3	-0.005456528471144417	-0.006021750097351397	-0.005274007895423205
Discharge	HALLMARK_TNFA_SIGNALING_VIA_NFKB	fold3	-0.010370441279852094	-0.011192438649560876	-0.01001053962298648
Discharge	HALLMARK_INTERFERON_ALPHA_RESPONSE	fold3	0.017488804053178097	0.015925007538427738	0.017335096936146543
Discharge	HALLMARK_INTERFERON_GAMMA_RESPONSE	fold3	0.008370501041520928	0.007285692188628179	0.008382330302575736
Discharge	HALLMARK_IL6_JAK_STAT3_SIGNALING	fold3	-0.004025114688074094	-0.004427968074727229	-0.0038492450498331943
Discharge	HALLMARK_COMPLEMENT	fold3	0.00035006924386049576	0.0002161648342212663	0.00045383761604833595
Discharge	HALLMARK_COAGULATION	fold3	0.00033226909699135554	0.0007500776625930516	0.000351118362925118
Discharge	HALLMARK_INFLAMMATORY_RESPONSE	fold4	-0.005578407734103563	-0.005731041772271794	-0.005581162852694055
Discharge	HALLMARK_TNFA_SIGNALING_VIA_NFKB	fold4	-0.01054533516546774	-0.010750063530805876	-0.010539485627597878
Discharge	HALLMARK_INTERFERON_ALPHA_RESPONSE	fold4	0.017166890692934644	0.015989872801461802	0.017145244340199595
Discharge	HALLMARK_INTERFERON_GAMMA_RESPONSE	fold4	0.008116985704620494	0.007409523899733372	0.008124897261171715
Discharge	HALLMARK_IL6_JAK_STAT3_SIGNALING	fold4	-0.004086992465884731	-0.004145275626914913	-0.0040917208216165735
Discharge	HALLMARK_COMPLEMENT	fold4	0.00039708561321116775	0.00033164327101509183	0.00037152318236877147
Discharge	HALLMARK_COAGULATION	fold4	0.000607080644990543	0.0008638216793131481	0.0005360584357006482
Discharge	HALLMARK_INFLAMMATORY_RESPONSE	unclipped	-0.005518338827744884	-0.005660065444335616	-0.005486291198071869
Discharge	HALLMARK_TNFA_SIGNALING_VIA_NFKB	unclipped	-0.010472649976718817	-0.010643311458646498	-0.010306371645853796
Discharge	HALLMARK_INTERFERON_ALPHA_RESPONSE	unclipped	0.017871729899546218	0.016208638111373186	0.017632524220461243
Discharge	HALLMARK_INTERFERON_GAMMA_RESPONSE	unclipped	0.008530873973680686	0.007571398577126964	0.00846513010687533
Discharge	HALLMARK_IL6_JAK_STAT3_SIGNALING	unclipped	-0.004078968885369294	-0.004107309324930086	-0.003960569297035255
Discharge	HALLMARK_COMPLEMENT	unclipped	0.0004304285441611988	0.00032661145001711134	0.00037397709351139063
Discharge	HALLMARK_COAGULATION	unclipped	0.0004676979266408088	0.0008197154712134003	0.00039756277904501314
Discharge	HALLMARK_INFLAMMATORY_RESPONSE	clip0.1	-0.005502218436919448	-0.005660065444335616	-0.005477903825069963
Discharge	HALLMARK_TNFA_SIGNALING_VIA_NFKB	clip0.1	-0.010435856104989427	-0.010643311458646498	-0.010304176122417075
Discharge	HALLMARK_INTERFERON_ALPHA_RESPONSE	clip0.1	0.017614335650980806	0.016208638111373186	0.0176264362534595
Discharge	HALLMARK_INTERFERON_GAMMA_RESPONSE	clip0.1	0.00839591345917512	0.007571398577126964	0.008459852145384361
Discharge	HALLMARK_IL6_JAK_STAT3_SIGNALING	clip0.1	-0.004047646352561607	-0.004107309324930086	-0.0039669468981698985
Discharge	HALLMARK_COMPLEMENT	clip0.1	0.0004463285130941186	0.00032661145001711134	0.00038071441951259555
Discharge	HALLMARK_COAGULATION	clip0.1	0.0005498788794864318	0.0008197154712134003	0.00039857644084645427
M1	HALLMARK_INFLAMMATORY_RESPONSE	C0.1	-0.00929302958500855	-0.009383178926554048	-0.009168060609715867
M1	HALLMARK_TNFA_SIGNALING_VIA_NFKB	C0.1	-0.014308653189223253	-0.014471900494188006	-0.014064915279345391
M1	HALLMARK_INTERFERON_ALPHA_RESPONSE	C0.1	0.012195946348137254	0.011720275880329978	0.012376611717760944
M1	HALLMARK_INTERFERON_GAMMA_RESPONSE	C0.1	0.0038184483262247992	0.0034909217532754777	0.004001426712297751
M1	HALLMARK_IL6_JAK_STAT3_SIGNALING	C0.1	-0.008308137583210029	-0.008379478964279485	-0.008197113922808419
M1	HALLMARK_COMPLEMENT	C0.1	-0.002995337347974636	-0.0030639563030657735	-0.00292054680810816
M1	HALLMARK_COAGULATION	C0.1	-0.003662732251053402	-0.0036920688955747183	-0.0035101975046505918
M1	HALLMARK_INFLAMMATORY_RESPONSE	C10	-0.008719588419627833	-0.009383178926554048	-0.008566189336050911
M1	HALLMARK_TNFA_SIGNALING_VIA_NFKB	C10	-0.013402096245839434	-0.014471900494188006	-0.013074717084467169
M1	HALLMARK_INTERFERON_ALPHA_RESPONSE	C10	0.013828532818943362	0.011720275880329978	0.01444945165335254
M1	HALLMARK_INTERFERON_GAMMA_RESPONSE	C10	0.00518840110543084	0.0034909217532754777	0.005662213238546987
M1	HALLMARK_IL6_JAK_STAT3_SIGNALING	C10	-0.007758368169518026	-0.008379478964279485	-0.007606146260035529
M1	HALLMARK_COMPLEMENT	C10	-0.00270072411444644	-0.0030639563030657735	-0.002597265376368285
M1	HALLMARK_COAGULATION	C10	-0.003308972371709906	-0.0036920688955747183	-0.0031887709477956827
M1	HALLMARK_INFLAMMATORY_RESPONSE	alpha1	-0.009109468897406492	-0.009316982872094148	-0.008905048207712873
M1	HALLMARK_TNFA_SIGNALING_VIA_NFKB	alpha1	-0.014026542749815074	-0.014481361302652318	-0.013616322295709526
M1	HALLMARK_INTERFERON_ALPHA_RESPONSE	alpha1	0.012637460875613238	0.011670089821932406	0.013267617105278018
M1	HALLMARK_INTERFERON_GAMMA_RESPONSE	alpha1	0.004176976792152121	0.0034464607885915655	0.004678323395153727
M1	HALLMARK_IL6_JAK_STAT3_SIGNALING	alpha1	-0.00813916753144206	-0.008353587122917117	-0.007933215860528864
M1	HALLMARK_COMPLEMENT	alpha1	-0.002898922524223968	-0.0031003812829106803	-0.0027916116992943163
M1	HALLMARK_COAGULATION	alpha1	-0.0035272385922978655	-0.0037091918790398415	-0.0033672450885477434
M1	HALLMARK_INFLAMMATORY_RESPONSE	alpha100	-0.009109468897406492	-0.00938998618378939	-0.009058920147555938
M1	HALLMARK_TNFA_SIGNALING_VIA_NFKB	alpha100	-0.014026542749815074	-0.014442920116510272	-0.013935424059291046
M1	HALLMARK_INTERFERON_ALPHA_RESPONSE	alpha100	0.012637460875613238	0.011972378670236372	0.012751285554833736
M1	HALLMARK_INTERFERON_GAMMA_RESPONSE	alpha100	0.004176976792152121	0.003651373308883765	0.004273390401838939
M1	HALLMARK_IL6_JAK_STAT3_SIGNALING	alpha100	-0.00813916753144206	-0.008373161956929165	-0.008100132177301544
M1	HALLMARK_COMPLEMENT	alpha100	-0.002898922524223968	-0.003035377554320484	-0.002856812004676579
M1	HALLMARK_COAGULATION	alpha100	-0.0035272385922978655	-0.0037160886874694765	-0.0034594368696511113
M1	HALLMARK_INFLAMMATORY_RESPONSE	fold3	-0.009228369934736858	-0.009425831359348824	-0.00922649381285956
M1	HALLMARK_TNFA_SIGNALING_VIA_NFKB	fold3	-0.014106840108597307	-0.014800020577097395	-0.013966588349197617
M1	HALLMARK_INTERFERON_ALPHA_RESPONSE	fold3	0.012415767586198778	0.011174364786071589	0.012601591907546728
M1	HALLMARK_INTERFERON_GAMMA_RESPONSE	fold3	0.004028302250004723	0.003097860115362172	0.0041715044213849195
M1	HALLMARK_IL6_JAK_STAT3_SIGNALING	fold3	-0.008234103562744344	-0.00852726666713155	-0.008211874246780937
M1	HALLMARK_COMPLEMENT	fold3	-0.0029958033427038844	-0.003084661787365106	-0.0029868087732107806
M1	HALLMARK_COAGULATION	fold3	-0.0036947843483005616	-0.0036989550694861983	-0.0036465598830113244
M1	HALLMARK_INFLAMMATORY_RESPONSE	fold4	-0.009240002532013403	-0.00935318546048669	-0.009221804151722801
M1	HALLMARK_TNFA_SIGNALING_VIA_NFKB	fold4	-0.014098500104578915	-0.014389208965658207	-0.013923840935843312
M1	HALLMARK_INTERFERON_ALPHA_RESPONSE	fold4	0.012498590140923138	0.011535722114720759	0.012741584181163224
M1	HALLMARK_INTERFERON_GAMMA_RESPONSE	fold4	0.004088627622083063	0.0033714569227690783	0.004324878331412929
M1	HALLMARK_IL6_JAK_STAT3_SIGNALING	fold4	-0.008247191281559263	-0.008369603709900919	-0.00823511941794175
M1	HALLMARK_COMPLEMENT	fold4	-0.003001914228989211	-0.003047166709274074	-0.002999218412536475
M1	HALLMARK_COAGULATION	fold4	-0.003706448969327869	-0.003602025648282381	-0.0036886638903289026
M1	HALLMARK_INFLAMMATORY_RESPONSE	unclipped	-0.009106600964597145	-0.009383178926554048	-0.008978987540035788
M1	HALLMARK_TNFA_SIGNALING_VIA_NFKB	unclipped	-0.014016233792223831	-0.014471900494188006	-0.01376056346198351
M1	HALLMARK_INTERFERON_ALPHA_RESPONSE	unclipped	0.012619389278746063	0.011720275880329978	0.012993521021170684
M1	HALLMARK_INTERFERON_GAMMA_RESPONSE	unclipped	0.004168307203536004	0.0034909217532754777	0.004463849223388605
M1	HALLMARK_IL6_JAK_STAT3_SIGNALING	unclipped	-0.008136436401144365	-0.008379478964279485	-0.008013412612460025
M1	HALLMARK_COMPLEMENT	unclipped	-0.0028920587286623833	-0.0030639563030657735	-0.0028124218435818804
M1	HALLMARK_COAGULATION	unclipped	-0.0035125020069806667	-0.0036920688955747183	-0.003392908411468998
M1	HALLMARK_INFLAMMATORY_RESPONSE	clip0.1	-0.009121166835901362	-0.009383178926554048	-0.008975641438566995
M1	HALLMARK_TNFA_SIGNALING_VIA_NFKB	clip0.1	-0.014056567222684113	-0.014471900494188006	-0.013785975543075368
M1	HALLMARK_INTERFERON_ALPHA_RESPONSE	clip0.1	0.012662257161535795	0.011720275880329978	0.01301407748601413
M1	HALLMARK_INTERFERON_GAMMA_RESPONSE	clip0.1	0.004177181205076597	0.0034909217532754777	0.004469578610756364
M1	HALLMARK_IL6_JAK_STAT3_SIGNALING	clip0.1	-0.0081507875328517	-0.008379478964279485	-0.008011164380539282
M1	HALLMARK_COMPLEMENT	clip0.1	-0.0029238799031103824	-0.0030639563030657735	-0.002823772956969006
M1	HALLMARK_COAGULATION	clip0.1	-0.0035704573319781385	-0.0036920688955747183	-0.00341656751276731
M6	HALLMARK_INFLAMMATORY_RESPONSE	C0.1	-0.009672982322301071	-0.009512321020966996	-0.009783901628605984
M6	HALLMARK_TNFA_SIGNALING_VIA_NFKB	C0.1	-0.014090515055883879	-0.013662412742794339	-0.014356814125141448
M6	HALLMARK_INTERFERON_ALPHA_RESPONSE	C0.1	0.010489319003648467	0.010557799033891091	0.01030806709255172
M6	HALLMARK_INTERFERON_GAMMA_RESPONSE	C0.1	0.0025154157793352283	0.002612320031807447	0.0024053175850842212
M6	HALLMARK_IL6_JAK_STAT3_SIGNALING	C0.1	-0.008837711306912466	-0.008860715431593058	-0.008983193137786505
M6	HALLMARK_COMPLEMENT	C0.1	-0.003322880303590847	-0.003329725027716779	-0.0033499791978658378
M6	HALLMARK_COAGULATION	C0.1	-0.0029923714852685968	-0.00274981101525984	-0.003101997749025698
M6	HALLMARK_INFLAMMATORY_RESPONSE	C10	-0.009740095041538277	-0.009512321020966996	-0.010123887520098851
M6	HALLMARK_TNFA_SIGNALING_VIA_NFKB	C10	-0.014381180249687042	-0.013662412742794339	-0.01497373175073946
M6	HALLMARK_INTERFERON_ALPHA_RESPONSE	C10	0.011013535057778578	0.010557799033891091	0.009652551564176992
M6	HALLMARK_INTERFERON_GAMMA_RESPONSE	C10	0.0028049139982777582	0.002612320031807447	0.0019957900618569058
M6	HALLMARK_IL6_JAK_STAT3_SIGNALING	C10	-0.008876093092885284	-0.008860715431593058	-0.009252451044276633
M6	HALLMARK_COMPLEMENT	C10	-0.0033913366322577687	-0.003329725027716779	-0.0035791502715126766
M6	HALLMARK_COAGULATION	C10	-0.0032863200960217553	-0.00274981101525984	-0.0035662821203247264
M6	HALLMARK_INFLAMMATORY_RESPONSE	alpha1	-0.009713400756810264	-0.00943917859697585	-0.010107429791845757
M6	HALLMARK_TNFA_SIGNALING_VIA_NFKB	alpha1	-0.014293108675649036	-0.013625955639737675	-0.01493481320423018
M6	HALLMARK_INTERFERON_ALPHA_RESPONSE	alpha1	0.010935100886820703	0.010600893452645255	0.009415905097415078
M6	HALLMARK_INTERFERON_GAMMA_RESPONSE	alpha1	0.002756150056325235	0.002623785863995254	0.0019021084170774971
M6	HALLMARK_IL6_JAK_STAT3_SIGNALING	alpha1	-0.00884456315169857	-0.008829811390798858	-0.009242928450936883
M6	HALLMARK_COMPLEMENT	alpha1	-0.0033702737183938236	-0.0033303683974362785	-0.0034893168174632283
M6	HALLMARK_COAGULATION	alpha1	-0.003209141182797748	-0.002747783365680101	-0.0034242004698467055
M6	HALLMARK_INFLAMMATORY_RESPONSE	alpha100	-0.009713400756810264	-0.009675732929928182	-0.009905790657740887
M6	HALLMARK_TNFA_SIGNALING_VIA_NFKB	alpha100	-0.014293108675649036	-0.01385218110308395	-0.014597996242467826
M6	HALLMARK_INTERFERON_ALPHA_RESPONSE	alpha100	0.010935100886820703	0.010085873665682366	0.010398930865907041
M6	HALLMARK_INTERFERON_GAMMA_RESPONSE	alpha100	0.002756150056325235	0.002312734311296749	0.0024192211502288563
M6	HALLMARK_IL6_JAK_STAT3_SIGNALING	alpha100	-0.00884456315169857	-0.008945229260791887	-0.009040607459320227
M6	HALLMARK_COMPLEMENT	alpha100	-0.0033702737183938236	-0.0033751769208868465	-0.003488385074510436
M6	HALLMARK_COAGULATION	alpha100	-0.003209141182797748	-0.0028187017418063176	-0.0033816858907410596
M6	HALLMARK_INFLAMMATORY_RESPONSE	fold3	-0.009533536789509411	-0.009876040993299307	-0.009681165807579606
M6	HALLMARK_TNFA_SIGNALING_VIA_NFKB	fold3	-0.013973078955832663	-0.014014452472344785	-0.014252619914541076
M6	HALLMARK_INTERFERON_ALPHA_RESPONSE	fold3	0.011240093422992259	0.010061586558523516	0.010977695725254977
M6	HALLMARK_INTERFERON_GAMMA_RESPONSE	fold3	0.0030146605613257105	0.0022601633388634745	0.0028906268071179353
M6	HALLMARK_IL6_JAK_STAT3_SIGNALING	fold3	-0.008776272044795475	-0.009185794970902106	-0.008977580717550393
M6	HALLMARK_COMPLEMENT	fold3	-0.0031933774193849684	-0.0035729520372352885	-0.0032124855149802123
M6	HALLMARK_COAGULATION	fold3	-0.0029278412580421853	-0.002945986641919085	-0.002956456360590831
M6	HALLMARK_INFLAMMATORY_RESPONSE	fold4	-0.009838406766321861	-0.009634751896079763	-0.010538871910833691
M6	HALLMARK_TNFA_SIGNALING_VIA_NFKB	fold4	-0.014920568573824955	-0.01372397628003097	-0.015546957867381694
M6	HALLMARK_INTERFERON_ALPHA_RESPONSE	fold4	0.012141877144893898	0.010780023074326572	0.007920731692443339
M6	HALLMARK_INTERFERON_GAMMA_RESPONSE	fold4	0.00336771375186673	0.0027083192784496113	0.0009871232015582487
M6	HALLMARK_IL6_JAK_STAT3_SIGNALING	fold4	-0.008762108924977086	-0.008939128541437635	-0.009358576197435853
M6	HALLMARK_COMPLEMENT	fold4	-0.0035106357077610006	-0.0033224101560289654	-0.004057064065879246
M6	HALLMARK_COAGULATION	fold4	-0.003807866675124283	-0.0026821873142344743	-0.0048710294988899006
M6	HALLMARK_INFLAMMATORY_RESPONSE	unclipped	-0.009713400756810264	-0.009512321020966996	-0.010043302455711722
M6	HALLMARK_TNFA_SIGNALING_VIA_NFKB	unclipped	-0.014293108675649036	-0.013662412742794339	-0.014823955655223098
M6	HALLMARK_INTERFERON_ALPHA_RESPONSE	unclipped	0.010935100886820703	0.010557799033891091	0.009758568841887416
M6	HALLMARK_INTERFERON_GAMMA_RESPONSE	unclipped	0.002756150056325235	0.002612320031807447	0.002060292356148352
M6	HALLMARK_IL6_JAK_STAT3_SIGNALING	unclipped	-0.00884456315169857	-0.008860715431593058	-0.009180602310214558
M6	HALLMARK_COMPLEMENT	unclipped	-0.0033702737183938236	-0.003329725027716779	-0.003525199257188194
M6	HALLMARK_COAGULATION	unclipped	-0.003209141182797748	-0.00274981101525984	-0.003454153700087337
M6	HALLMARK_INFLAMMATORY_RESPONSE	clip0.1	-0.009711646558723364	-0.009512321020966996	-0.010039264761542266
M6	HALLMARK_TNFA_SIGNALING_VIA_NFKB	clip0.1	-0.014286332109857303	-0.013662412742794339	-0.014814521753740095
M6	HALLMARK_INTERFERON_ALPHA_RESPONSE	clip0.1	0.010923817194311347	0.010557799033891091	0.009754561295489572
M6	HALLMARK_INTERFERON_GAMMA_RESPONSE	clip0.1	0.0027506039467052323	0.002612320031807447	0.002059606748069265
M6	HALLMARK_IL6_JAK_STAT3_SIGNALING	clip0.1	-0.008842514427620185	-0.008860715431593058	-0.009176657186947046
M6	HALLMARK_COMPLEMENT	clip0.1	-0.003368558884851658	-0.003329725027716779	-0.0035214939018454183
M6	HALLMARK_COAGULATION	clip0.1	-0.003207943313564221	-0.00274981101525984	-0.00345243893748004
