## Supplementary material for "Follow-up availability and the robustness of immune transcriptomic recovery after myocardial infarction": Reproducibility code and derived results: selection_calibration.csv

time	bin	n	predicted	observed
Discharge	0	23	0.7927090224889524	0.9130434782608695
Discharge	1	22	0.8927214820813929	0.9090909090909091
Discharge	2	22	0.9281386363505539	0.9090909090909091
Discharge	3	22	0.9474752838967987	0.9090909090909091
Discharge	4	22	0.9712355668458797	0.9090909090909091
M1	0	23	0.7067979439321137	0.8695652173913043
M1	1	22	0.8267264001050978	0.9545454545454546
M1	2	22	0.8807709789823758	0.8181818181818182
M1	3	22	0.918298760298465	0.8181818181818182
M1	4	22	0.9552832885336217	0.8181818181818182
M6	0	23	0.5473051928727135	0.6521739130434783
M6	1	22	0.7162232082903763	0.6363636363636364
M6	2	22	0.7887340150085272	0.8181818181818182
M6	3	22	0.8365188374159449	0.8636363636363636
M6	4	22	0.886655993491345	0.7727272727272727
