## Supplementary material for "Follow-up availability and the robustness of immune transcriptomic recovery after myocardial infarction": Reproducibility code and derived results: selection_metrics.csv

time	model	auc	brier	log_loss	n	n_available	minimum_probability	maximum_probability	effective_n	maxweight
Discharge	intercept	0.49603960396039604	0.08197536368910506	0.3027553166728113	111	101	0.9090909090909091	0.9101123595505618	101.0	1.0990099009900989
Discharge	logistic	0.47623762376237627	0.09174724949784197	0.3405917225189986	111	101	0.3142027143887669	0.9932621876794707	97.12252776858598	3.182658692001902
M1	intercept	0.475	0.12350179816695754	0.4129735230048214	111	95	0.8539325842696629	0.8636363636363636	95.0	1.1684210526315788
M1	logistic	0.4263157894736842	0.1355473979728218	0.46580974749054405	111	95	0.5031077374098565	0.9908849711479285	93.42229773804789	1.9876458373474595
M6	intercept	0.47117039586919107	0.1888598530989012	0.5654277953678131	111	83	0.7415730337078652	0.7528089887640449	83.0	1.3373493975903614
M6	logistic	0.6015490533562822	0.18773515025240195	0.5723066921029085	111	83	0.17542744752587722	0.9604733417753563	72.23197610234061	5.700362252905096
