## Supplementary material for "Follow-up availability and the robustness of immune transcriptomic recovery after myocardial infarction": Reproducibility code and derived results: source_availability.csv

patient_id	D0	Discharge	M1	M6
100Z	1	1	1	1
101Z	1	1	1	1
102Z	1	1	1	1
103Z	1	1	0	1
104Z	1	1	1	1
105Z	1	1	0	1
106Z	1	1	1	1
107Z	1	1	1	1
108Z	1	1	1	1
109Z	1	1	1	1
10Z	1	1	1	0
110Z	1	1	1	1
111Z	1	1	1	0
11Z	1	1	1	1
12Z	1	1	0	1
13Z	1	1	0	0
14Z	1	1	1	0
15Z	1	1	1	0
16Z	1	1	1	0
17Z	1	1	0	0
18Z	1	1	1	1
19Z	1	1	1	0
1Z	1	1	1	0
20Z	1	1	1	0
21Z	1	1	1	1
22Z	1	1	1	1
23Z	1	1	1	1
24Z	1	1	1	1
25Z	1	1	1	1
26Z	1	1	1	1
27Z	1	1	1	1
28Z	1	1	1	1
29Z	1	1	1	1
2Z	1	1	1	1
30Z	1	0	0	1
31Z	1	1	1	0
32Z	1	1	1	1
33Z	1	1	1	1
34Z	1	1	0	0
35Z	1	0	1	1
36Z	1	1	1	1
37Z	1	1	1	1
38Z	1	1	1	1
39Z	1	0	0	0
3Z	1	1	1	1
40Z	1	1	1	0
41Z	1	1	1	1
42Z	1	1	1	1
43Z	1	1	1	1
44Z	1	1	0	0
45Z	1	1	1	1
46Z	1	1	1	1
47Z	1	1	1	1
48Z	1	1	1	1
49Z	1	1	1	1
4Z	1	1	1	1
50Z	1	1	1	0
51Z	1	1	1	1
52Z	1	1	1	1
53Z	1	1	1	0
54Z	1	1	1	1
55Z	1	1	1	0
56Z	1	1	1	1
57Z	1	1	1	1
58Z	1	1	1	1
59Z	1	1	1	0
5Z	1	1	0	0
60Z	1	1	1	1
61Z	1	0	1	1
62Z	1	1	1	1
63Z	1	1	0	0
64Z	1	1	1	1
65Z	1	0	1	1
66Z	1	0	1	1
67Z	1	1	1	1
68Z	1	1	1	1
69Z	1	1	1	1
6Z	1	1	1	1
70Z	1	1	1	1
71Z	1	1	1	1
72Z	1	1	1	0
73Z	1	1	1	0
74Z	1	1	1	1
75Z	1	1	1	1
76Z	1	1	1	1
77Z	1	1	1	1
78Z	1	0	0	1
79Z	1	1	1	1
7Z	1	1	1	1
80Z	1	0	1	1
81Z	1	1	1	1
82Z	1	1	0	0
83Z	1	1	1	1
84Z	1	1	1	1
85Z	1	0	0	0
86Z	1	1	1	1
87Z	1	1	1	1
88Z	1	0	0	0
89Z	1	1	1	0
8Z	1	1	1	1
90Z	1	1	1	1
91Z	1	1	1	1
92Z	1	1	1	1
93Z	1	1	1	1
94Z	1	1	1	1
95Z	1	1	1	1
96Z	1	1	1	1
97Z	1	1	0	0
98Z	1	1	1	1
99Z	1	1	1	1
9Z	1	1	1	1
