## Supplementary material for "Follow-up availability and the robustness of immune transcriptomic recovery after myocardial infarction": Reproducibility code and derived results: source_estimates.csv

cohort	time	score	n_baseline	n_observed	retention	baseline_mean	observed_mean	marginal_change	paired_change	baseline_composition	lower_bound	upper_bound	tipping_missing_mean	tipping_delta	ipw_change	gcomp_change	aipw_change
GSE59867	Discharge	HALLMARK_INFLAMMATORY_RESPONSE	111	101	0.9099099099099099	0.6229148807185579	0.6173235517742991	-0.005591328944258844	-0.005590583745356311	-7.451989026963091e-07	-0.06120606333833978	0.02888402675175028	0.6793873030555718	0.06206375128127319	-0.005514743522579524	-0.005660065444335616	-0.005482409493213658
GSE59867	Discharge	HALLMARK_TNFA_SIGNALING_VIA_NFKB	111	101	0.9099099099099099	0.6666129713860903	0.6561462233242276	-0.010466748061862763	-0.010521228458285231	5.44803964228624e-05	-0.0695790204334148	0.020511069656675263	0.7723271268109045	0.11618090348667671	-0.010467212933013004	-0.010643311458646498	-0.010307171803246029
GSE59867	Discharge	HALLMARK_INTERFERON_ALPHA_RESPONSE	111	101	0.9099099099099099	0.7348375212203975	0.7506953467254509	0.015857825505053436	0.017061943151816392	-0.0012041176467635362	-0.051772385911653784	0.038317704178436274	0.5746734836193572	-0.1760218631060932	0.01781063197629551	0.016208638111373186	0.017627885818906508
GSE59867	Discharge	HALLMARK_INTERFERON_GAMMA_RESPONSE	111	101	0.9099099099099099	0.7510338688633261	0.7584478012216136	0.007413932358287467	0.00820237151068374	-0.0007884391523964585	-0.06091469838239838	0.029175391707691678	0.6761531520446222	-0.08229464917699092	0.008497457742995929	0.007571398577126964	0.008462049246242942
GSE59867	Discharge	HALLMARK_IL6_JAK_STAT3_SIGNALING	111	101	0.9099099099099099	0.6740553576720374	0.6700955491631178	-0.003959808508919638	-0.003951190582978444	-8.617925941201143e-06	-0.06432877690199323	0.025761313188096824	0.7140494236121252	0.043953874449007994	-0.004074114812191665	-0.004107309324930086	-0.003963166203794222
GSE59867	Discharge	HALLMARK_COMPLEMENT	111	101	0.9099099099099099	0.6646191984283781	0.6649880666326838	0.00036886820430570566	0.0003775888100409383	-8.72060573486877e-06	-0.05953996662746763	0.030550123462622425	0.660893629564891	-0.0040944370677933346	0.0004331794672942646	0.00032661145001711134	0.00037638430039543813
GSE59867	Discharge	HALLMARK_COAGULATION	111	101	0.9099099099099099	0.46067466103377924	0.46159385702097255	0.0009191959871933109	0.0005194003282378147	0.0003997956589555929	-0.04066583617685826	0.04942425391323174	0.45139078156312684	-0.010203075457845753	0.0004813906948608615	0.0008197154712134003	0.0003938295454524732
GSE59867	M1	HALLMARK_INFLAMMATORY_RESPONSE	111	95	0.8558558558558559	0.6229148807185579	0.6135101327472458	-0.009404747971312188	-0.008619553855134732	-0.0007851941161773901	-0.09783864097992412	0.04630550316422	0.6787555717982237	0.06524543905097832	-0.009109468897406492	-0.009383178926554048	-0.008978578384915559
GSE59867	M1	HALLMARK_TNFA_SIGNALING_VIA_NFKB	111	95	0.8558558558558559	0.6666129713860903	0.6521756334162999	-0.01443733796979041	-0.013013192324099546	-0.001424145645690933	-0.10844463648024805	0.03569950766389607	0.752334665581721	0.10015903216542098	-0.014026542749815074	-0.014471900494188006	-0.013767494532508584
GSE59867	M1	HALLMARK_INTERFERON_ALPHA_RESPONSE	111	95	0.8558558558558559	0.7348375212203975	0.7469301093866104	0.012092588166212948	0.011403043031689151	0.0006895451345239056	-0.095573013186812	0.04857113095733212	0.6630377789835084	-0.08389233040310234	0.012637460875613238	0.011720275880329978	0.012999205126092983
GSE59867	M1	HALLMARK_INTERFERON_GAMMA_RESPONSE	111	95	0.8558558558558559	0.7510338688633261	0.754740613808423	0.003706744945096929	0.0035491674923743464	0.00015757745272226842	-0.1050846948831442	0.03905944926099991	0.7290250707518131	-0.02571554305660995	0.004176976792152121	0.0034909217532754777	0.004466975551389973
GSE59867	M1	HALLMARK_IL6_JAK_STAT3_SIGNALING	111	95	0.8558558558558559	0.6740553576720374	0.665659231559776	-0.00839612611226137	-0.007789477692174356	-0.0006066484200870637	-0.10434700633709393	0.03979713780705019	0.7239073564635893	0.05824812490381327	-0.00813916753144206	-0.008379478964279485	-0.008012581763373161
GSE59867	M1	HALLMARK_COMPLEMENT	111	95	0.8558558558558559	0.6646191984283781	0.6614974944129314	-0.003121704015446758	-0.002959001201157123	-0.0001627028142892062	-0.0984726942010945	0.045671449943049613	0.6831543160200932	0.021656821607161886	-0.002898922524223968	-0.0030639563030657735	-0.0028157183614484493
GSE59867	M1	HALLMARK_COAGULATION	111	95	0.8558558558558559	0.46067466103377924	0.45679938523663843	-0.003875275797140809	-0.003375241309687042	-0.0005000344874536156	-0.06972023222764723	0.07442391191649694	0.48368411107930276	0.02688472584266437	-0.0035272385922978655	-0.0036920688955747183	-0.003401004133098795
GSE59867	M6	HALLMARK_INFLAMMATORY_RESPONSE	111	83	0.7477477477477478	0.6229148807185579	0.6129255574704037	-0.00998932324815427	-0.008925695557284818	-0.0010636276908695397	-0.16460117558303083	0.08765107666922145	0.6525260889184438	0.03960053144804014	-0.009713400756810264	-0.009512321020966996	-0.010043302455711722
GSE59867	M6	HALLMARK_TNFA_SIGNALING_VIA_NFKB	111	83	0.7477477477477478	0.6666129713860903	0.6522439768647633	-0.014368994521327005	-0.013653428571648273	-0.0007155659496786981	-0.17889900670342945	0.07335324554882272	0.7092067765743096	0.05696279970954635	-0.014293108675649036	-0.013662412742794339	-0.014823955655223098
GSE59867	M6	HALLMARK_INTERFERON_ALPHA_RESPONSE	111	83	0.7477477477477478	0.7348375212203975	0.7441519822868854	0.009314461066487922	0.012809829078616601	-0.0034953680121287967	-0.17839955248335704	0.07385269976889519	0.7072267973447369	-0.03692518494214855	0.010935100886820703	0.010557799033891091	0.009758568841887416
GSE59867	M6	HALLMARK_INTERFERON_GAMMA_RESPONSE	111	83	0.7477477477477478	0.7510338688633261	0.7528170573273775	0.001783188464051344	0.004010235108021604	-0.0022270466439699987	-0.18811660978069256	0.06413564247155967	0.7457479887734598	-0.007069068553917829	0.002756150056325235	0.002612320031807447	0.002060292356148352
GSE59867	M6	HALLMARK_IL6_JAK_STAT3_SIGNALING	111	83	0.7477477477477478	0.6740553576720374	0.6648743158859242	-0.009181041786113231	-0.008321497555491044	-0.0008595442306221779	-0.17689708543301302	0.07535516681923915	0.7012705886808731	0.036396272794948885	-0.00884456315169857	-0.008860715431593058	-0.009180602310214558
GSE59867	M6	HALLMARK_COMPLEMENT	111	83	0.7477477477477478	0.6646191984283781	0.6611052191043774	-0.003513979324000771	-0.002810619400585092	-0.0007033599234153032	-0.17027925981879866	0.08197299243345357	0.675035637138809	0.01393041803443163	-0.0033702737183938236	-0.003329725027716779	-0.003525199257188194
GSE59867	M6	HALLMARK_COAGULATION	111	83	0.7477477477477478	0.46067466103377924	0.4576202898050834	-0.00305437122869584	-0.0026102987386131967	-0.0004440724900827142	-0.11849012000835651	0.13376213224389571	0.46972869003312767	0.012108400228044224	-0.003209141182797748	-0.00274981101525984	-0.003454153700087337
