## Supplementary material for "Follow-up availability and the robustness of immune transcriptomic recovery after myocardial infarction": Reproducibility code and derived results: tipping_standardized.csv

time	score	sd	tipping_sd
Discharge	HALLMARK_INFLAMMATORY_RESPONSE	0.01002233911627668	6.19254153758169
Discharge	HALLMARK_TNFA_SIGNALING_VIA_NFKB	0.01692769818591048	6.863360996321293
Discharge	HALLMARK_INTERFERON_ALPHA_RESPONSE	0.030070192968400498	-5.853699152880966
Discharge	HALLMARK_INTERFERON_GAMMA_RESPONSE	0.019578911662966523	-4.203228994216828
Discharge	HALLMARK_IL6_JAK_STAT3_SIGNALING	0.010069493623464931	4.365053109183388
Discharge	HALLMARK_COMPLEMENT	0.005987327372080869	-0.6838505418771341
Discharge	HALLMARK_COAGULATION	0.00841960142010103	-1.2118240459087275
M1	HALLMARK_INFLAMMATORY_RESPONSE	0.008266595206673904	7.89266166054719
M1	HALLMARK_TNFA_SIGNALING_VIA_NFKB	0.013992411720669597	7.15809641432048
M1	HALLMARK_INTERFERON_ALPHA_RESPONSE	0.02301053221170458	-3.6458231227015894
M1	HALLMARK_INTERFERON_GAMMA_RESPONSE	0.016097492068763167	-1.5974875431999966
M1	HALLMARK_IL6_JAK_STAT3_SIGNALING	0.008534736764249653	6.824829694549367
M1	HALLMARK_COMPLEMENT	0.005707580072441185	3.7943964573937157
M1	HALLMARK_COAGULATION	0.008176050548950807	3.2882289170917964
M6	HALLMARK_INFLAMMATORY_RESPONSE	0.00896849294152091	4.415516821639433
M6	HALLMARK_TNFA_SIGNALING_VIA_NFKB	0.014320794343663954	3.9776284989909607
M6	HALLMARK_INTERFERON_ALPHA_RESPONSE	0.02347129537091992	-1.573206095301304
M6	HALLMARK_INTERFERON_GAMMA_RESPONSE	0.015133489393660118	-0.4671142503908748
M6	HALLMARK_IL6_JAK_STAT3_SIGNALING	0.00822740380060027	4.423785883986068
M6	HALLMARK_COMPLEMENT	0.006361027342898992	2.189963552032605
M6	HALLMARK_COAGULATION	0.00809469640565235	1.49584365135537
